# Recruited macrophages that colonise the post-inflammatory peritoneal niche convert into functionally divergent resident cells

**DOI:** 10.1101/2020.11.30.404988

**Authors:** P. A. Louwe, L. Badiola Gomez, H. Webster, G. Perona-Wright, C. C. Bain, S. J. Forbes, S. J. Jenkins

## Abstract

Inflammation generally leads to substantial recruitment of monocyte-derived macrophages. What regulates the fate of these cells and to what extent they can assume the identity and function of resident macrophages remains unclear. We compared the normal fate of inflammation-elicited macrophages in the peritoneal cavity with their potential under non-inflamed conditions and in the absence of established resident macrophages. Following mild inflammation, elicited macrophages persisted for at least 5 months but failed to fully assume a GATA6^hi^ resident identity due to the presence of enduring resident cells. In contrast, severe inflammation resulted in ablation of resident macrophages and a protracted phase wherein the cavity was incapable of sustaining a resident phenotype, yet ultimately elicited cells acquired a mature GATA6^hi^ identity. Elicited macrophages also exhibited divergent features resulting from inflammation-driven alterations to the peritoneal cavity micro-environment and environment-independent features related to origin and time-of-residency. Critically, one environment-dependent feature of inflammation-elicited macrophages irrespective of severity of inflammation was a failure to produce the chemokine CXCL13, which correlated with a progressive loss in accumulation of peritoneal B1 cells post-inflammation. Hence, rather than being predetermined, the fate of inflammation-elicited peritoneal macrophages appears largely regulated by environment, changes in which result in long-term alteration in function of the peritoneal macrophage compartment post-inflammation.
