## Supplementary Table 1 for "Recruited macrophages that colonise the post-inflammatory peritoneal niche convert into functionally divergent resident cells"

Log2 Fold change IMACZ10 v RMACZ10
Native Environment
	Log2 fold change	std error (log2)	Lower confidence limit (log2)	Upper confidence limit (log2)	Linear fold change	Lower confidence limit (linear)	Upper confidence limit (linear)	P-value	BH.p.value	method	Gene.sets	probe.ID
Timd4	-2.36	0.0786	-2.52	-2.21	0.194	0.175	0.216	2.45E-10	9.10E-08	loglinear	Pathogen Response	NM_178759.4:236
Serpinb2	-1.57	0.162	-1.89	-1.25	0.337	0.27	0.42	4.76E-06	0.000699	lm.nb	Complement Activation	NM_001174170.1:715
Ccr5	1.78	0.192	1.41	2.16	3.44	2.66	4.47	6.45E-06	0.000699	lm.nb	Chemokine signaling	NM_009917.5:1340
Sema4a	2.41	0.264	1.89	2.93	5.31	3.71	7.6	7.52E-06	0.000699	loglinear	Metabolism, T-cell Activation and Checkpoint Signaling	NM_013658.3:572
Apoe	0.967	0.113	0.746	1.19	1.95	1.68	2.28	1.25E-05	0.000778	lm.nb	Metabolism	NM_001305844.1:903
Retnla	2.88	0.336	2.22	3.54	7.37	4.67	11.6	1.25E-05	0.000778	lm.nb	Cell Migration and Adhesion	NM_020509.3:164
Hdc	-2.35	0.289	-2.91	-1.78	0.197	0.133	0.291	1.99E-05	0.00095	lm.nb	Metabolism	NM_008230.4:745
Cav1	-1.88	0.235	-2.34	-1.42	0.272	0.198	0.375	2.27E-05	0.00095	lm.nb	Angiogenesis, Cell Migration and Adhesion, Metabolism	NM_007616.3:1920
Sell	1.39	0.174	1.05	1.73	2.62	2.06	3.31	2.30E-05	0.00095	lm.nb	Cell Migration and Adhesion, Lymphocyte activation	NM_001164059.1:664
Fscn1	-3.08	0.398	-3.86	-2.3	0.118	0.0687	0.203	2.87E-05	0.00107	lm.nb	Cytokine Signaling	NM_007984.2:1645
Ctsd	-0.732	0.0975	-0.923	-0.541	0.602	0.527	0.687	3.66E-05	0.00124	loglinear	Antigen Presentation, ECM remodeling	NM_009983.2:585
Itgb2	-0.682	0.0977	-0.874	-0.491	0.623	0.546	0.712	6.44E-05	0.002	loglinear	Cell Migration and Adhesion, Complement Activation, ECM remodeling, Lymphocyte activation, TLR signaling	NM_008404.4:2542
Cd68	-0.377	0.0548	-0.485	-0.27	0.77	0.715	0.829	7.21E-05	0.00206	loglinear	Metabolism	NM_009853.1:636
Ifnar2	-0.576	0.0851	-0.743	-0.409	0.671	0.598	0.753	8.25E-05	0.00219	loglinear	Growth Factor Signaling, Interferon Signaling, TLR signaling	NM_001110498.1:725
Fgfr1	-0.809	0.124	-1.05	-0.565	0.571	0.482	0.676	0.00011	0.00252	lm.nb	Angiogenesis, Cytokine Signaling, Fc Receptor Signaling, Growth Factor Signaling, Lymphocyte activation	NM_001079908.2:1308
Aoah	1.24	0.191	0.869	1.62	2.37	1.83	3.07	0.000111	0.00252	lm.nb	Pathogen Response	NM_001281854.1:390
Pros1	-0.369	0.0574	-0.481	-0.256	0.774	0.716	0.837	0.000121	0.00252	loglinear	Cell Migration and Adhesion, Complement Activation	NM_011173.2:2720
Hgf	-1.93	0.3	-2.52	-1.34	0.263	0.175	0.395	0.000122	0.00252	loglinear	Cytokine Signaling, Growth Factor Signaling	NM_010427.5:483
Cnn2	0.707	0.113	0.485	0.929	1.63	1.4	1.9	0.000149	0.00292	loglinear	Pathogen Response	NM_007725.2:350
Nod1	-0.875	0.143	-1.16	-0.595	0.545	0.449	0.662	0.000175	0.00326	loglinear	Cytokine Signaling, Pathogen Response, TLR signaling	NM_172729.2:1446
Ccl24	0.81	0.134	0.547	1.07	1.75	1.46	2.1	0.00019	0.00337	loglinear	Chemokine signaling	NM_019577.4:335
Selp	-0.666	0.113	-0.887	-0.446	0.63	0.541	0.734	0.000223	0.00376	lm.nb	Cell Migration and Adhesion	NM_011347.1:1570
Itgb1	-0.527	0.0899	-0.703	-0.351	0.694	0.614	0.784	0.000241	0.00389	loglinear	Cell Migration and Adhesion, ECM remodeling, Growth Factor Signaling, Lymphocyte activation	NM_010578.1:1855
Fpr1	1.57	0.274	1.03	2.1	2.96	2.04	4.29	0.000286	0.00443	lm.nb	Chemokine signaling, Pathogen Response	NM_013521.2:750
Tyrobp	-0.347	0.0611	-0.467	-0.228	0.786	0.723	0.854	0.000299	0.00445	loglinear	Lymphocyte activation	NM_011662.2:130
Flnb	-0.547	0.097	-0.737	-0.357	0.684	0.6	0.781	0.000318	0.00455	loglinear	Growth Factor Signaling, Interferon Signaling	NM_134080.1:6855
Cxcl13	-2.09	0.376	-2.83	-1.35	0.235	0.141	0.392	0.000357	0.00491	lm.nb	Chemokine signaling	NM_018866.2:551
Lat2	0.762	0.14	0.487	1.04	1.7	1.4	2.05	0.000416	0.00553	loglinear	Fc Receptor Signaling, Lymphocyte activation	NM_020044.2:1360
C4a	-0.529	0.0982	-0.722	-0.337	0.693	0.606	0.792	0.00044	0.00553	loglinear	Complement Activation	NM_011413.2:56
Gata6	-0.693	0.129	-0.946	-0.441	0.618	0.519	0.737	0.000446	0.00553	lm.nb	Differentiation and Maintenance of Myeloid Cells	NM_010258.3:2065
Adgre1	-0.598	0.113	-0.818	-0.377	0.661	0.567	0.77	0.000491	0.00589	lm.nb	Cell Migration and Adhesion	NM_010130.1:995
Mmp9	2.33	0.453	1.44	3.22	5.03	2.72	9.31	0.000611	0.0071	lm.nb	Cytokine Signaling, ECM remodeling	NM_013599.2:1570
Tmem173	-1.45	0.284	-2.01	-0.894	0.366	0.249	0.538	0.000641	0.00723	loglinear	Pathogen Response	NM_028261.1:1792
Stab1	1.59	0.32	0.959	2.21	3	1.94	4.64	0.000781	0.00855	lm.nb	Cell Migration and Adhesion	NM_138672.2:5890
Cdkn1a	0.732	0.149	0.439	1.02	1.66	1.36	2.03	0.000842	0.00886	lm.nb	Fc Receptor Signaling, Growth Factor Signaling, Lymphocyte activation	NM_007669.4:1670
Il3ra	-0.604	0.124	-0.846	-0.362	0.658	0.556	0.778	0.000857	0.00886	loglinear	Angiogenesis, Cytokine Signaling, Fc Receptor Signaling, Growth Factor Signaling, Lymphocyte activation	NM_008369.1:567
Ccl6	0.913	0.191	0.54	1.29	1.88	1.45	2.44	0.000983	0.00988	lm.nb	Chemokine signaling	NM_009139.2:825
Id1	-3.34	0.71	-4.73	-1.95	0.0988	0.0376	0.259	0.00111	0.0109	lm.nb	Cell Cycle and Apoptosis	NM_010495.2:280
Ctnnb1	0.259	0.057	0.148	0.371	1.2	1.11	1.29	0.00138	0.0131	loglinear	Angiogenesis, Growth Factor Signaling, Pathogen Response	NM_007614.2:2975
Irf5	0.493	0.109	0.28	0.706	1.41	1.21	1.63	0.00141	0.0131	loglinear	Interferon Signaling, TLR signaling	NM_001252382.1:490
Marcksl1	0.733	0.163	0.414	1.05	1.66	1.33	2.07	0.00147	0.0134	lm.nb	Angiogenesis	NM_010807.4:589
Ceacam1	0.578	0.132	0.32	0.837	1.49	1.25	1.79	0.00175	0.0155	loglinear	Cell Migration and Adhesion, ECM remodeling	NM_001039185.1:294
Cebpa	0.536	0.123	0.294	0.778	1.45	1.23	1.71	0.00186	0.0161	loglinear	Cell Cycle and Apoptosis, Differentiation and Maintenance of Myeloid Cells	NM_007678.3:1968
Cybb	-0.348	0.0808	-0.506	-0.189	0.786	0.704	0.877	0.00198	0.0168	loglinear	Angiogenesis, Antigen Presentation	NM_007807.2:1535
Sgpp1	0.517	0.121	0.279	0.755	1.43	1.21	1.69	0.00211	0.0171	lm.nb	Metabolism	NM_030750.3:1076
Alox5	-0.275	0.0646	-0.402	-0.148	0.826	0.757	0.902	0.00212	0.0171	loglinear	Metabolism	NM_009662.2:1975
Serpinb6a	-0.705	0.166	-1.03	-0.38	0.613	0.489	0.769	0.00216	0.0171	lm.nb	Pathogen Response	NM_001164117.1:1418
Cd38	0.758	0.184	0.397	1.12	1.69	1.32	2.17	0.00261	0.0201	lm.nb	Differentiation and Maintenance of Myeloid Cells, Metabolism	NM_007646.4:1490
Calr	-0.481	0.117	-0.711	-0.251	0.716	0.611	0.84	0.00265	0.0201	loglinear	Antigen Presentation	NM_007591.3:551
Ctsl	-0.852	0.208	-1.26	-0.444	0.554	0.418	0.735	0.0027	0.0201	lm.nb	Antigen Presentation, TLR signaling	NM_009984.3:45
Loxl2	1.8	0.447	0.926	2.68	3.49	1.9	6.41	0.00297	0.0217	lm.nb	ECM remodeling	NM_033325.2:3700
Sesn1	0.544	0.136	0.278	0.81	1.46	1.21	1.75	0.00307	0.0218	lm.nb	Metabolism	NM_001013370.2:497
Adam8	-0.922	0.23	-1.37	-0.47	0.528	0.386	0.722	0.0031	0.0218	lm.nb	ECM remodeling	NM_007403.2:390
Marco	-1.15	0.291	-1.72	-0.583	0.45	0.303	0.667	0.00327	0.0225	lm.nb	Differentiation and Maintenance of Myeloid Cells	NM_010766.2:350
Cd74	1.83	0.464	0.921	2.74	3.56	1.89	6.69	0.00338	0.0227	lm.nb	Antigen Presentation, Cell Migration and Adhesion	NM_001042605.1:391
Laptm5	-0.358	0.091	-0.537	-0.18	0.78	0.689	0.883	0.00341	0.0227	loglinear	Differentiation and Maintenance of Myeloid Cells	NM_010686.3:36
H2-DMa	0.514	0.132	0.256	0.773	1.43	1.19	1.71	0.00361	0.0235	lm.nb	Antigen Presentation, Cell Migration and Adhesion	NM_010386.3:530
Ptafr	0.78	0.205	0.378	1.18	1.72	1.3	2.27	0.0042	0.0266	lm.nb	Interferon Signaling	NM_001081211.1:1685
Clec5a	1.77	0.466	0.857	2.68	3.41	1.81	6.42	0.00421	0.0266	lm.nb	Lymphocyte activation	NM_001038604.1:605
Sptbn1	-0.334	0.0884	-0.507	-0.161	0.793	0.704	0.894	0.00434	0.0269	loglinear	Angiogenesis, Cytokine Signaling, Fc Receptor Signaling, Growth Factor Signaling, Lymphocyte activation	NM_009260.2:5588
Pglyrp1	-1.56	0.427	-2.4	-0.722	0.339	0.19	0.606	0.00532	0.0321	lm.nb	Pathogen Response	NM_009402.2:201
Irf8	0.972	0.267	0.449	1.49	1.96	1.37	2.82	0.00535	0.0321	lm.nb	Interferon Signaling	NM_008320.3:2274
Id2	-0.723	0.201	-1.12	-0.329	0.606	0.461	0.796	0.00576	0.0337	lm.nb	Differentiation and Maintenance of Myeloid Cells	NM_010496.3:625
Mertk	0.41	0.114	0.187	0.634	1.33	1.14	1.55	0.0058	0.0337	loglinear	Cell Migration and Adhesion	NM_008587.1:1320
Rin2	0.268	0.075	0.121	0.415	1.2	1.09	1.33	0.006	0.0343	loglinear	Pathogen Response	NM_028724.4:3282
H2-T23	-0.539	0.153	-0.838	-0.24	0.688	0.559	0.847	0.00643	0.0362	lm.nb	Antigen Presentation, Cell Migration and Adhesion	NM_010398.3:365
Alox5ap	-0.264	0.0759	-0.412	-0.115	0.833	0.751	0.924	0.00701	0.0385	loglinear	Metabolism	NM_009663.1:410
S100a11	0.469	0.135	0.204	0.734	1.38	1.15	1.66	0.00708	0.0385	lm.nb	Differentiation and Maintenance of Myeloid Cells	NM_016740.3:304
Mrc1	2.81	0.812	1.22	4.4	7.02	2.33	21.2	0.00713	0.0385	lm.nb	Antigen Presentation	NM_008625.1:3992
Mmp19	-0.545	0.159	-0.856	-0.234	0.685	0.552	0.851	0.00751	0.0399	loglinear	ECM remodeling	NM_021412.2:1140
Tgm2	-1.47	0.435	-2.32	-0.617	0.361	0.2	0.652	0.00817	0.0428	lm.nb	Metabolism	NM_009373.3:1260
H2-Aa	1.58	0.476	0.644	2.51	2.98	1.56	5.7	0.00907	0.0468	lm.nb	Antigen Presentation, Cell Migration and Adhesion, Interferon Signaling, T-cell Activation and Checkpoint Signaling	NM_010378.2:450
Pbx3	-0.338	0.103	-0.539	-0.137	0.791	0.688	0.909	0.00929	0.0469	loglinear	Differentiation and Maintenance of Myeloid Cells	NM_016768.1:1430
Ccl9	0.423	0.129	0.171	0.675	1.34	1.13	1.6	0.00937	0.0469	lm.nb	Chemokine signaling	NM_011338.2:1125
Vamp2	0.524	0.16	0.211	0.838	1.44	1.16	1.79	0.00958	0.0469	loglinear	Metabolism	NM_009497.3:235
H2-Ab1	1.5	0.46	0.602	2.4	2.83	1.52	5.29	0.00967	0.0469	lm.nb	Antigen Presentation, Cell Migration and Adhesion, Interferon Signaling, T-cell Activation and Checkpoint Signaling	NM_207105.2:164
Cxcl12	-0.663	0.203	-1.06	-0.265	0.632	0.479	0.832	0.00972	0.0469	lm.nb	Chemokine signaling	NM_021704.3:259
S100a4	0.697	0.215	0.276	1.12	1.62	1.21	2.17	0.01	0.0479	lm.nb	Cell Migration and Adhesion, Differentiation and Maintenance of Myeloid Cells	NM_011311.2:357
Fyn	-0.45	0.14	-0.725	-0.175	0.732	0.605	0.886	0.0107	0.0506	loglinear	Angiogenesis, Antigen Presentation, Cell Migration and Adhesion, Cytokine Signaling, Fc Receptor Signaling, Growth Factor Signaling, Lymphocyte activation, T-cell Activation and Checkpoint Signaling	NM_008054.2:1030
Irf2	-0.229	0.0723	-0.371	-0.0873	0.853	0.774	0.941	0.0114	0.0531	loglinear	Interferon Signaling	NM_008391.2:440
H2-Eb1	1.5	0.479	0.566	2.44	2.84	1.48	5.44	0.0119	0.0547	lm.nb	Antigen Presentation, Cell Migration and Adhesion, Interferon Signaling	NM_010382.2:935
Insig1	0.542	0.174	0.201	0.882	1.46	1.15	1.84	0.0124	0.0563	lm.nb	Metabolism	NM_153526.5:385
Il15	-1.24	0.4	-2.02	-0.45	0.425	0.247	0.732	0.013	0.0581	lm.nb	Cytokine Signaling, Growth Factor Signaling	NM_008357.2:854
Tlr1	0.923	0.3	0.336	1.51	1.9	1.26	2.85	0.0131	0.0581	lm.nb	TLR signaling	NM_030682.1:805
Cd40	0.625	0.207	0.22	1.03	1.54	1.16	2.04	0.0144	0.063	lm.nb	Cell Migration and Adhesion, Lymphocyte activation, TH1 Activation, TLR signaling	NM_011611.2:1425
H2-K1	-0.35	0.116	-0.577	-0.122	0.785	0.67	0.919	0.0146	0.063	loglinear	Antigen Presentation, Cell Migration and Adhesion	NM_001001892.2:1196
Emp1	1.16	0.387	0.399	1.91	2.23	1.32	3.77	0.0151	0.0648	lm.nb	Cell Migration and Adhesion	NM_010128.4:1080
Txn1	-0.305	0.103	-0.507	-0.102	0.81	0.704	0.932	0.0162	0.0681	loglinear	Metabolism, Pathogen Response	NM_011660.3:280
Ier3	-0.689	0.234	-1.15	-0.231	0.62	0.452	0.852	0.0163	0.0681	lm.nb	Lymphocyte activation	NM_133662.2:405
Bcl10	0.403	0.139	0.131	0.674	1.32	1.1	1.6	0.0174	0.0715	loglinear	Antigen Presentation, Fc Receptor Signaling, Lymphocyte activation	NM_009740.1:1168
Mpeg1	-0.355	0.122	-0.594	-0.115	0.782	0.662	0.923	0.0175	0.0715	lm.nb	Pathogen Response	NM_010821.1:4135
Tfcp2	-0.876	0.303	-1.47	-0.282	0.545	0.361	0.822	0.0179	0.0722	loglinear	Cell Cycle and Apoptosis	NM_033476.2:1416
Pbx1	-1.42	0.501	-2.4	-0.434	0.375	0.19	0.74	0.0198	0.0793	lm.nb	Differentiation and Maintenance of Myeloid Cells	NM_008783.2:951
P2rx1	-0.704	0.255	-1.2	-0.204	0.614	0.434	0.868	0.0221	0.0874	lm.nb	Pathogen Response	NM_008771.3:1046
Gch1	-0.602	0.219	-1.03	-0.173	0.659	0.489	0.887	0.0224	0.0878	loglinear	Metabolism	NM_008102.3:2454
Prkca	-0.848	0.31	-1.45	-0.241	0.556	0.365	0.846	0.0229	0.0887	lm.nb	Angiogenesis, ECM remodeling, Growth Factor Signaling, Lymphocyte activation, Metabolism	NM_011101.3:6965
Fasn	0.288	0.105	0.0811	0.494	1.22	1.06	1.41	0.0232	0.0891	loglinear	Metabolism	NM_007988.3:6560
Mafb	0.504	0.187	0.138	0.87	1.42	1.1	1.83	0.0245	0.0928	lm.nb	Differentiation and Maintenance of Myeloid Cells	NM_010658.2:2658
Tlr3	-0.736	0.273	-1.27	-0.2	0.6	0.414	0.871	0.0247	0.0929	lm.nb	Pathogen Response, TLR signaling	NM_126166.2:1165
C5ar1	0.318	0.119	0.0852	0.551	1.25	1.06	1.47	0.0253	0.0943	lm.nb	Complement Activation	NM_007577.3:595
Casp1	-0.132	0.0499	-0.23	-0.0345	0.912	0.853	0.976	0.0264	0.0973	loglinear	Cytokine Signaling, Pathogen Response	NM_009807.2:259
Cd14	0.314	0.12	0.0785	0.55	1.24	1.06	1.46	0.0281	0.103	loglinear	Growth Factor Signaling, TLR signaling	NM_009841.3:235
Hivep1	0.451	0.174	0.11	0.792	1.37	1.08	1.73	0.0292	0.105	loglinear	Pathogen Response	NM_007772.2:5072
Csf1	-1.08	0.421	-1.9	-0.252	0.474	0.267	0.84	0.0308	0.11	lm.nb	Cytokine Signaling, Growth Factor Signaling	NM_001113530.1:833
Txndc16	-0.508	0.201	-0.901	-0.114	0.703	0.535	0.924	0.0325	0.115	loglinear	Lymphocyte activation	NM_172597.2:982
Ncf2	0.157	0.0625	0.0341	0.279	1.11	1.02	1.21	0.0336	0.118	loglinear	Angiogenesis, Antigen Presentation	NM_010877.4:1638
C1qa	0.175	0.0701	0.0377	0.313	1.13	1.03	1.24	0.034	0.118	loglinear	Complement Activation	NM_007572.2:566
Plau	-0.76	0.309	-1.36	-0.155	0.591	0.388	0.898	0.036	0.124	lm.nb	Complement Activation	NM_008873.2:1950
Tuba4a	-0.776	0.315	-1.39	-0.157	0.584	0.38	0.897	0.0362	0.124	lm.nb	Antigen Presentation	NM_009447.3:1341
Il18	0.548	0.225	0.106	0.99	1.46	1.08	1.99	0.0379	0.126	lm.nb	Cytokine Signaling, Pathogen Response, TH1 Activation	NM_008360.1:270
Cxcl2	-1.04	0.429	-1.88	-0.201	0.485	0.271	0.87	0.0381	0.126	lm.nb	Chemokine signaling, Cytokine Signaling	NM_009140.2:765
Cd274	-0.932	0.384	-1.68	-0.18	0.524	0.311	0.883	0.0381	0.126	lm.nb	Cell Migration and Adhesion, T-cell Activation and Checkpoint Signaling	NM_021893.2:515
Stat3	-0.213	0.088	-0.385	-0.0401	0.863	0.766	0.973	0.0388	0.126	loglinear	Chemokine signaling, Cytokine Signaling, Growth Factor Signaling	NM_213659.2:1360
Insr	-0.585	0.243	-1.06	-0.109	0.667	0.479	0.927	0.0392	0.126	lm.nb	Growth Factor Signaling	NM_010568.2:1082
Irf4	0.378	0.157	0.0705	0.685	1.3	1.05	1.61	0.0392	0.126	lm.nb	Interferon Signaling	NM_013674.1:1878
Mx1	-1.81	0.752	-3.28	-0.337	0.285	0.103	0.792	0.0394	0.126	lm.nb	Interferon Signaling	NM_010846.1:2485
Hist1h1c	-0.481	0.201	-0.876	-0.0873	0.716	0.545	0.941	0.0403	0.128	lm.nb	Cell Cycle and Apoptosis	NM_015786.3:517
Tlr13	-0.302	0.127	-0.55	-0.0528	0.811	0.683	0.964	0.0415	0.13	loglinear	TLR signaling	NM_205820.1:2785
C1qb	0.162	0.0683	0.0282	0.296	1.12	1.02	1.23	0.0417	0.13	loglinear	Complement Activation	NM_009777.2:865
Ifngr1	0.331	0.14	0.0563	0.606	1.26	1.04	1.52	0.0425	0.132	lm.nb	Growth Factor Signaling, Interferon Signaling, TH1 Activation, TH2 Activation	NM_010511.2:985
Tgfbr3	0.572	0.245	0.0915	1.05	1.49	1.07	2.07	0.0445	0.137	lm.nb	Growth Factor Signaling	NM_011578.3:3614
Fabp4	-0.494	0.216	-0.918	-0.0706	0.71	0.529	0.952	0.0481	0.145	lm.nb	Metabolism	NM_024406.2:50
Crip1	0.243	0.107	0.0347	0.452	1.18	1.02	1.37	0.0481	0.145	loglinear	TH2 Activation	NM_007763.3:47
Fpr2	0.565	0.248	0.0787	1.05	1.48	1.06	2.07	0.0488	0.146	lm.nb	Pathogen Response	NM_008039.2:1015
H2-D1	-0.217	0.0954	-0.404	-0.0301	0.86	0.756	0.979	0.049	0.146	loglinear	Antigen Presentation, Cell Migration and Adhesion	NM_010380.3:1133
Tnfrsf11a	0.796	0.351	0.108	1.48	1.74	1.08	2.8	0.0495	0.146	loglinear	Cytokine Signaling	NM_009399.3:692
Isg15	-1.89	0.852	-3.56	-0.221	0.27	0.0848	0.858	0.0536	0.157	lm.nb	Interferon Signaling, Pathogen Response	NM_015783.3:389
Il6ra	0.271	0.123	0.0305	0.511	1.21	1.02	1.42	0.0545	0.158	loglinear	Cytokine Signaling, Growth Factor Signaling	NM_010559.2:2825
Dhrs3	0.248	0.113	0.0277	0.469	1.19	1.02	1.38	0.0548	0.158	loglinear	Metabolism	NM_011303.6:580
Pggt1b	0.271	0.123	0.0294	0.512	1.21	1.02	1.43	0.0555	0.159	loglinear	Metabolism	NM_172627.3:168
Smad2	0.318	0.146	0.0325	0.604	1.25	1.02	1.52	0.0569	0.161	loglinear	Growth Factor Signaling	NM_010754.4:880
Bid	0.385	0.178	0.0366	0.733	1.31	1.03	1.66	0.0585	0.165	loglinear	Cell Cycle and Apoptosis	NM_007544.3:1307
Grn	-0.269	0.126	-0.516	-0.0211	0.83	0.699	0.985	0.0623	0.174	loglinear	Pathogen Response	NM_008175.4:1292
Tep1	0.205	0.0966	0.0153	0.394	1.15	1.01	1.31	0.0632	0.174	loglinear	Lymphocyte activation	NM_009351.2:2568
Tapbp	-0.181	0.0854	-0.348	-0.0134	0.882	0.785	0.991	0.0633	0.174	loglinear	Antigen Presentation	NM_009318.2:2195
Psmb9	-0.371	0.176	-0.716	-0.0261	0.773	0.609	0.982	0.0643	0.175	lm.nb	Angiogenesis, Antigen Presentation, Cytokine Signaling, Fc Receptor Signaling, Growth Factor Signaling, Lymphocyte activation, Metabolism	NM_013585.2:540
Pdgfa	0.487	0.232	0.0328	0.942	1.4	1.02	1.92	0.0649	0.175	lm.nb	Angiogenesis, Cytokine Signaling, ECM remodeling, Fc Receptor Signaling, Growth Factor Signaling, Lymphocyte activation	NM_008808.3:805
Mapk14	0.164	0.0781	0.0111	0.317	1.12	1.01	1.25	0.065	0.175	loglinear	Angiogenesis, Cytokine Signaling, Growth Factor Signaling, Pathogen Response, TLR signaling	NM_011951.2:1420
Selplg	-0.163	0.0788	-0.317	-0.00814	0.893	0.803	0.994	0.0691	0.185	loglinear	Cell Migration and Adhesion	NM_009151.3:1712
Nr2f6	-0.433	0.21	-0.845	-0.0205	0.741	0.557	0.986	0.0698	0.185	loglinear	T-cell Activation and Checkpoint Signaling	NM_010150.2:1702
Adgre5	0.226	0.11	0.00965	0.443	1.17	1.01	1.36	0.0709	0.187	loglinear	Cell Migration and Adhesion	NM_011925.1:1975
Fas	0.531	0.26	0.0217	1.04	1.44	1.02	2.06	0.0713	0.187	lm.nb	Cytokine Signaling, Growth Factor Signaling	NM_007987.2:95
Ripk2	-0.366	0.18	-0.719	-0.0136	0.776	0.608	0.991	0.0723	0.188	loglinear	Cytokine Signaling, Growth Factor Signaling, Pathogen Response, TLR signaling	NM_138952.3:830
Osm	-0.734	0.363	-1.45	-0.0227	0.601	0.367	0.984	0.0738	0.191	lm.nb	Cytokine Signaling, Growth Factor Signaling	NM_001013365.2:579
Fzd4	-0.633	0.315	-1.25	-0.0166	0.645	0.421	0.989	0.075	0.192	lm.nb	Growth Factor Signaling	NM_008055.4:1336
Cebpb	0.244	0.121	0.00606	0.482	1.18	1	1.4	0.0753	0.192	loglinear	Cytokine Signaling	NM_009883.3:1147
Vav2	-0.333	0.169	-0.665	-0.00142	0.794	0.631	0.999	0.0805	0.204	loglinear	Angiogenesis, Chemokine signaling, Fc Receptor Signaling, Growth Factor Signaling, Lymphocyte activation	NM_009500.1:1868
Mif	-0.246	0.127	-0.494	0.00211	0.843	0.71	1	0.0839	0.211	loglinear	Cell Migration and Adhesion	NM_010798.2:373
Nfatc1	0.358	0.185	-0.0038	0.72	1.28	0.997	1.65	0.0844	0.211	lm.nb	Antigen Presentation, Fc Receptor Signaling, Growth Factor Signaling, Lymphocyte activation	NM_016791.4:1570
Btk	-0.208	0.109	-0.422	0.00594	0.866	0.747	1	0.0891	0.22	loglinear	Fc Receptor Signaling, Lymphocyte activation, TLR signaling	NM_013482.2:2255
Cd163	1.01	0.53	-0.0294	2.05	2.01	0.98	4.13	0.0892	0.22	lm.nb	Differentiation and Maintenance of Myeloid Cells	NM_053094.2:3225
Lipa	-0.269	0.141	-0.546	0.00835	0.83	0.685	1.01	0.0897	0.22	lm.nb	Metabolism	NM_021460.3:1830
Fn1	-0.214	0.114	-0.438	0.00875	0.862	0.738	1.01	0.0923	0.223	lm.nb	Angiogenesis, Cell Migration and Adhesion, Cytokine Signaling, ECM remodeling, Fc Receptor Signaling, Growth Factor Signaling, Lymphocyte activation	NM_010233.1:2627
Nfil3	-0.428	0.227	-0.874	0.0175	0.743	0.546	1.01	0.0924	0.223	lm.nb	Angiogenesis	NM_017373.3:1299
Peli1	0.197	0.105	-0.00938	0.404	1.15	0.994	1.32	0.0941	0.226	loglinear	Cytokine Signaling, TLR signaling	NM_023324.2:590
Pik3cg	0.236	0.127	-0.0134	0.485	1.18	0.991	1.4	0.0966	0.23	loglinear	Chemokine signaling, Cytokine Signaling, Growth Factor Signaling, Metabolism, TLR signaling	NM_020272.2:2890
Tnfaip8	-0.197	0.107	-0.408	0.0127	0.872	0.754	1.01	0.0987	0.234	loglinear	Cytokine Signaling	NM_134131.2:340
Armc1	0.319	0.174	-0.0212	0.66	1.25	0.985	1.58	0.0992	0.234	loglinear	Lymphocyte activation	NM_028840.2:294
Znrf2	0.225	0.123	-0.0165	0.467	1.17	0.989	1.38	0.101	0.235	loglinear	Metabolism	NM_199143.2:986
Nfkbiz	0.467	0.256	-0.0344	0.968	1.38	0.976	1.96	0.101	0.235	lm.nb	Cytokine Signaling, Lymphocyte activation	NM_030612.1:1305
Irf7	-0.982	0.544	-2.05	0.0839	0.506	0.242	1.06	0.104	0.241	lm.nb	Interferon Signaling, Pathogen Response, TLR signaling	NM_016850.2:705
S100a8	0.667	0.37	-0.0578	1.39	1.59	0.961	2.62	0.105	0.241	loglinear	Differentiation and Maintenance of Myeloid Cells	NM_013650.2:227
Zmpste24	-0.463	0.261	-0.976	0.0492	0.725	0.509	1.03	0.11	0.251	lm.nb	Pathogen Response	NM_172700.2:1434
Stat6	0.133	0.0751	-0.0145	0.28	1.1	0.99	1.21	0.111	0.252	loglinear	Growth Factor Signaling, Pathogen Response	NM_009284.2:3465
Vav1	0.149	0.0865	-0.0209	0.318	1.11	0.986	1.25	0.12	0.27	loglinear	Angiogenesis, Chemokine signaling, Cytokine Signaling, Fc Receptor Signaling, Growth Factor Signaling, Lymphocyte activation, T-cell Activation and Checkpoint Signaling	NM_011691.4:1640
Rhoc	-0.353	0.207	-0.758	0.0526	0.783	0.591	1.04	0.122	0.274	lm.nb	Cell Cycle and Apoptosis, Cell Migration and Adhesion, Growth Factor Signaling	NM_007484.2:551
Stat5b	-0.193	0.115	-0.419	0.032	0.875	0.748	1.02	0.127	0.283	loglinear	Chemokine signaling, Cytokine Signaling, Growth Factor Signaling	NM_001113563.1:1505
Klf4	0.33	0.198	-0.0587	0.719	1.26	0.96	1.65	0.13	0.288	lm.nb	Differentiation and Maintenance of Myeloid Cells	NM_010637.3:2397
Cd99	-0.202	0.122	-0.441	0.0363	0.869	0.737	1.03	0.131	0.288	loglinear	Cell Migration and Adhesion	NM_025584.2:683
Il27ra	-0.661	0.399	-1.44	0.121	0.633	0.368	1.09	0.132	0.289	lm.nb	Cytokine Signaling, Growth Factor Signaling	NM_016671.3:198
Mx2	-1.26	0.766	-2.76	0.246	0.419	0.148	1.19	0.136	0.295	lm.nb	Interferon Signaling	NM_013606.1:2095
Trex1	-0.374	0.231	-0.827	0.0791	0.772	0.564	1.06	0.14	0.303	lm.nb	Pathogen Response	NM_011637.6:422
Tnfrsf14	0.191	0.119	-0.0416	0.424	1.14	0.972	1.34	0.142	0.305	loglinear	Cytokine Signaling, T-cell Activation and Checkpoint Signaling	NM_178931.2:625
Map2k3	-0.332	0.207	-0.738	0.0738	0.795	0.6	1.05	0.143	0.306	lm.nb	Cytokine Signaling, Growth Factor Signaling, TLR signaling	NM_008928.4:1115
Cd244	-0.277	0.175	-0.619	0.0654	0.825	0.651	1.05	0.147	0.313	lm.nb	Cell Migration and Adhesion	NM_018729.2:262
Clic4	-0.312	0.2	-0.703	0.0796	0.806	0.614	1.06	0.153	0.322	lm.nb	Differentiation and Maintenance of Myeloid Cells, Pathogen Response	NM_013885.2:3280
Stat5a	0.321	0.206	-0.0822	0.724	1.25	0.945	1.65	0.153	0.322	loglinear	Cytokine Signaling, Growth Factor Signaling	NM_011488.2:1545
Mcm5	0.514	0.33	-0.134	1.16	1.43	0.912	2.24	0.154	0.322	lm.nb	Cell Cycle and Apoptosis, Differentiation and Maintenance of Myeloid Cells	NM_008566.2:2244
Vrk2	0.561	0.368	-0.161	1.28	1.48	0.894	2.43	0.162	0.337	lm.nb	Cell Cycle and Apoptosis	NM_001252447.1:338
Il17ra	0.276	0.184	-0.0836	0.636	1.21	0.944	1.55	0.167	0.344	lm.nb	Cytokine Signaling	NM_008359.1:312
Acly	-0.149	0.0988	-0.342	0.0452	0.902	0.789	1.03	0.167	0.344	loglinear	Metabolism	NM_134037.2:4090
Btg2	0.293	0.196	-0.0915	0.677	1.23	0.939	1.6	0.17	0.346	lm.nb	Cell Cycle and Apoptosis	NM_007570.2:50
Trafd1	-0.435	0.292	-1.01	0.137	0.739	0.497	1.1	0.17	0.346	lm.nb	Cytokine Signaling	NM_172275.2:2083
Csf2ra	0.185	0.125	-0.0589	0.43	1.14	0.96	1.35	0.171	0.346	loglinear	Angiogenesis, Cytokine Signaling, Fc Receptor Signaling, Growth Factor Signaling, Lymphocyte activation	NM_009970.2:296
Fcgr4	-0.367	0.248	-0.854	0.12	0.776	0.553	1.09	0.174	0.348	lm.nb	Fc Receptor Signaling, Lymphocyte activation	NM_144559.1:608
Nod2	-0.727	0.492	-1.69	0.238	0.604	0.31	1.18	0.174	0.348	loglinear	Cytokine Signaling, Pathogen Response, TLR signaling	NM_145857.2:1086
Icam1	0.369	0.253	-0.127	0.865	1.29	0.916	1.82	0.179	0.356	lm.nb	Cell Migration and Adhesion, Cytokine Signaling, ECM remodeling, Interferon Signaling, Lymphocyte activation	NM_010493.2:2195
Dusp1	0.608	0.421	-0.217	1.43	1.52	0.86	2.7	0.183	0.362	lm.nb	Angiogenesis, Cytokine Signaling, Fc Receptor Signaling, Growth Factor Signaling, Lymphocyte activation	NM_013642.3:1730
H2-Q1	-0.243	0.171	-0.577	0.0917	0.845	0.67	1.07	0.189	0.371	lm.nb	Antigen Presentation, Cell Migration and Adhesion	NM_010390.3:859
Serpinb9	-0.319	0.226	-0.763	0.124	0.801	0.589	1.09	0.192	0.374	loglinear	Pathogen Response	NM_009256.3:1652
Arf6	0.162	0.115	-0.0633	0.387	1.12	0.957	1.31	0.192	0.374	loglinear	Growth Factor Signaling	NM_007481.2:1220
H2-M3	0.242	0.172	-0.0956	0.579	1.18	0.936	1.49	0.194	0.374	loglinear	Antigen Presentation, Cell Migration and Adhesion, Interferon Signaling	NM_013819.2:1180
Trem2	0.399	0.285	-0.158	0.957	1.32	0.896	1.94	0.194	0.374	lm.nb	Lymphocyte activation	NM_031254.2:646
Il4ra	0.255	0.183	-0.103	0.614	1.19	0.931	1.53	0.196	0.376	lm.nb	Cytokine Signaling, Growth Factor Signaling	NM_001008700.3:780
Batf	-0.431	0.314	-1.05	0.184	0.742	0.484	1.14	0.203	0.387	lm.nb	Lymphocyte activation	NM_016767.2:750
Jun	0.694	0.506	-0.298	1.69	1.62	0.813	3.22	0.204	0.387	lm.nb	Cytokine Signaling, Fc Receptor Signaling, Growth Factor Signaling, Lymphocyte activation, TLR signaling	NM_010591.2:2212
Map2k1	0.176	0.129	-0.0769	0.428	1.13	0.948	1.35	0.206	0.389	loglinear	Angiogenesis, Chemokine signaling, Cytokine Signaling, Fc Receptor Signaling, Growth Factor Signaling, Lymphocyte activation, TLR signaling	NM_008927.3:1695
Syk	0.168	0.125	-0.0761	0.413	1.12	0.949	1.33	0.21	0.395	loglinear	Antigen Presentation, Cytokine Signaling, Fc Receptor Signaling, Growth Factor Signaling, Lymphocyte activation	NM_001198977.1:2064
Tuba1a	0.297	0.221	-0.136	0.73	1.23	0.91	1.66	0.212	0.397	lm.nb	Antigen Presentation	NM_011653.2:1378
Malt1	0.477	0.358	-0.225	1.18	1.39	0.856	2.26	0.215	0.401	lm.nb	Antigen Presentation, Fc Receptor Signaling, Lymphocyte activation	NM_172833.2:1196
Dnajb6	-0.154	0.116	-0.381	0.0737	0.899	0.768	1.05	0.218	0.403	loglinear	Lymphocyte activation	NM_011847.4:365
Cd180	-0.127	0.0968	-0.317	0.0626	0.916	0.803	1.04	0.221	0.407	loglinear	TLR signaling	NM_008533.2:860
Vegfa	0.496	0.378	-0.245	1.24	1.41	0.844	2.36	0.222	0.407	lm.nb	Angiogenesis, Growth Factor Signaling	NM_001025250.3:3015
Socs3	-0.481	0.378	-1.22	0.261	0.717	0.429	1.2	0.236	0.429	lm.nb	Antigen Presentation, Cytokine Signaling, Growth Factor Signaling, Interferon Signaling	NM_007707.2:585
Sema4b	-0.358	0.282	-0.91	0.195	0.78	0.532	1.14	0.236	0.429	loglinear	Lymphocyte activation	NM_013659.4:1945
Nfyc	0.184	0.147	-0.103	0.472	1.14	0.931	1.39	0.241	0.435	loglinear	Antigen Presentation, Metabolism	NM_001048168.2:882
Was	0.124	0.101	-0.074	0.322	1.09	0.95	1.25	0.251	0.451	loglinear	Chemokine signaling, Fc Receptor Signaling	NM_009515.2:1617
Alcam	-0.19	0.157	-0.497	0.117	0.876	0.708	1.08	0.256	0.458	loglinear	Cell Migration and Adhesion	NM_009655.1:2605
Zfp148	0.126	0.104	-0.0786	0.33	1.09	0.947	1.26	0.259	0.46	loglinear	Pathogen Response	NM_011749.4:2430
Hif1a	0.123	0.102	-0.0777	0.323	1.09	0.948	1.25	0.26	0.461	loglinear	Growth Factor Signaling	NM_010431.2:1294
Map3k14	-0.381	0.319	-1.01	0.245	0.768	0.498	1.18	0.263	0.464	lm.nb	Antigen Presentation, Cytokine Signaling, Growth Factor Signaling, Lymphocyte activation, T-cell Activation and Checkpoint Signaling	NM_016896.3:3930
Nr4a1	0.563	0.476	-0.369	1.5	1.48	0.774	2.82	0.267	0.468	lm.nb	Fc Receptor Signaling, Growth Factor Signaling, Lymphocyte activation	NM_010444.1:1315
Tnfrsf1b	0.119	0.102	-0.0806	0.319	1.09	0.946	1.25	0.272	0.475	loglinear	Cytokine Signaling	NM_011610.3:3270
H2-DMb1	0.315	0.27	-0.214	0.844	1.24	0.862	1.8	0.273	0.475	lm.nb	Antigen Presentation, Cell Migration and Adhesion	NM_010387.2:1089
Hes1	-0.456	0.398	-1.24	0.325	0.729	0.425	1.25	0.282	0.488	lm.nb	Growth Factor Signaling	NM_008235.2:983
Sp4	0.291	0.257	-0.213	0.795	1.22	0.863	1.74	0.287	0.493	lm.nb	Cell Migration and Adhesion	NM_009239.2:4680
Map2k4	-0.191	0.17	-0.524	0.141	0.876	0.695	1.1	0.288	0.493	loglinear	Cytokine Signaling, Fc Receptor Signaling, Growth Factor Signaling, Lymphocyte activation, TLR signaling	NM_009157.4:1335
Gpr65	0.184	0.163	-0.136	0.503	1.14	0.91	1.42	0.289	0.493	lm.nb	Lymphocyte activation	NM_008152.2:575
Pycard	0.186	0.166	-0.14	0.512	1.14	0.908	1.43	0.292	0.496	lm.nb	Antigen Presentation, Lymphocyte activation, Pathogen Response	NM_023258.4:1654
C1qc	0.0599	0.0541	-0.0461	0.166	1.04	0.969	1.12	0.297	0.502	loglinear	Complement Activation	NM_007574.2:708
Birc3	0.2	0.182	-0.158	0.557	1.15	0.897	1.47	0.302	0.507	lm.nb	Cytokine Signaling, Pathogen Response, TLR signaling	NM_007464.3:425
Cbr1	0.121	0.111	-0.0963	0.339	1.09	0.935	1.27	0.303	0.507	loglinear	Metabolism	NM_007620.2:682
Igf1	0.246	0.226	-0.198	0.69	1.19	0.872	1.61	0.306	0.51	lm.nb	Growth Factor Signaling	NM_001111274.1:418
Il1rap	-0.282	0.265	-0.802	0.238	0.822	0.573	1.18	0.315	0.524	lm.nb	Cytokine Signaling	NM_134103.2:945
Cytip	0.159	0.15	-0.135	0.453	1.12	0.911	1.37	0.317	0.525	lm.nb	Differentiation and Maintenance of Myeloid Cells	NM_139200.4:1080
Lrp5	0.122	0.119	-0.111	0.356	1.09	0.926	1.28	0.332	0.546	loglinear	Growth Factor Signaling	NM_008513.3:1680
Itgb7	-0.184	0.18	-0.537	0.169	0.88	0.689	1.12	0.333	0.546	lm.nb	Cell Migration and Adhesion, ECM remodeling, Growth Factor Signaling, Lymphocyte activation	NM_013566.2:1221
Anxa1	0.0935	0.0924	-0.0877	0.275	1.07	0.941	1.21	0.338	0.551	loglinear	Cytokine Signaling	NM_010730.2:400
Pf4	-0.15	0.149	-0.442	0.142	0.901	0.736	1.1	0.34	0.551	lm.nb	Cell Migration and Adhesion, Chemokine signaling	NM_019932.4:148
Glg1	-0.134	0.133	-0.395	0.127	0.911	0.76	1.09	0.341	0.551	loglinear	Cell Migration and Adhesion	NM_009149.2:1604
Ndufa7	-0.114	0.113	-0.336	0.109	0.924	0.792	1.08	0.343	0.552	loglinear	Metabolism	NM_023202.2:155
Ikzf1	0.086	0.0873	-0.0852	0.257	1.06	0.943	1.2	0.351	0.562	loglinear	Differentiation and Maintenance of Myeloid Cells	NM_009578.2:1716
Clec7a	0.183	0.192	-0.194	0.56	1.14	0.874	1.47	0.367	0.584	lm.nb	Antigen Presentation, Lymphocyte activation	NM_020008.2:1008
Ell2	-0.511	0.539	-1.57	0.546	0.702	0.337	1.46	0.368	0.584	lm.nb	Differentiation and Maintenance of Myeloid Cells	NM_138953.2:485
Cd80	-0.136	0.144	-0.419	0.146	0.91	0.748	1.11	0.37	0.584	loglinear	Cell Migration and Adhesion, Fc Receptor Signaling, Growth Factor Signaling, Lymphocyte activation, T-cell Activation and Checkpoint Signaling, TLR signaling	NM_009855.2:210
Msh2	-0.171	0.181	-0.526	0.185	0.888	0.694	1.14	0.371	0.584	loglinear	Differentiation and Maintenance of Myeloid Cells	NM_008628.2:1870
Stat1	-0.317	0.339	-0.983	0.348	0.802	0.506	1.27	0.374	0.584	lm.nb	Chemokine signaling, Cytokine Signaling, Growth Factor Signaling, Interferon Signaling, TH1 Activation, TLR signaling	NM_009283.3:1590
Man2b1	-0.0969	0.104	-0.3	0.106	0.935	0.812	1.08	0.375	0.584	loglinear	Metabolism	NM_010764.2:1658
Csf1r	0.0776	0.0834	-0.0859	0.241	1.06	0.942	1.18	0.377	0.584	loglinear	Growth Factor Signaling	NM_001037859.1:3655
Vwa5a	0.0756	0.0814	-0.0838	0.235	1.05	0.944	1.18	0.377	0.584	loglinear	Angiogenesis	NM_172767.3:2528
Irf3	0.15	0.164	-0.171	0.472	1.11	0.888	1.39	0.383	0.59	lm.nb	Interferon Signaling, Pathogen Response, TLR signaling	NM_016849.4:526
Hdac6	-0.313	0.341	-0.982	0.357	0.805	0.506	1.28	0.384	0.59	lm.nb	Growth Factor Signaling	NM_010413.3:2195
Smad1	-0.15	0.166	-0.475	0.176	0.901	0.719	1.13	0.39	0.597	loglinear	Growth Factor Signaling	NM_008539.3:240
Tlr4	0.105	0.117	-0.124	0.334	1.08	0.918	1.26	0.392	0.598	loglinear	Growth Factor Signaling, TLR signaling	NM_021297.2:2510
Fcgr3	-0.0933	0.108	-0.305	0.119	0.937	0.809	1.09	0.411	0.624	loglinear	Fc Receptor Signaling	NM_010188.5:1175
Jag1	-0.0734	0.0858	-0.242	0.0947	0.95	0.846	1.07	0.414	0.626	loglinear	Cytokine Signaling, Growth Factor Signaling	NM_013822.2:2155
Stat4	0.22	0.259	-0.287	0.728	1.17	0.82	1.66	0.416	0.627	lm.nb	Growth Factor Signaling, TH1 Activation	NM_011487.4:1816
Rhog	0.0628	0.0741	-0.0825	0.208	1.04	0.944	1.16	0.419	0.628	loglinear	Cell Cycle and Apoptosis, Cell Migration and Adhesion, Growth Factor Signaling	NM_019566.3:916
Plaur	-0.165	0.2	-0.557	0.226	0.892	0.68	1.17	0.43	0.64	lm.nb	Complement Activation	NM_011113.3:1085
Gnai3	-0.0961	0.116	-0.324	0.132	0.936	0.799	1.1	0.43	0.64	lm.nb	Chemokine signaling	NM_010306.2:354
Dusp6	0.11	0.135	-0.154	0.375	1.08	0.899	1.3	0.434	0.644	loglinear	Angiogenesis, Cytokine Signaling, Fc Receptor Signaling, Growth Factor Signaling, Lymphocyte activation, TLR signaling	NM_026268.2:1648
Acox1	0.0647	0.0798	-0.0917	0.221	1.05	0.938	1.17	0.439	0.647	loglinear	Metabolism	NM_015729.2:2141
Siglec1	0.29	0.365	-0.425	1	1.22	0.745	2.01	0.447	0.655	lm.nb	Cell Migration and Adhesion, Lymphocyte activation	NM_011426.3:4550
Nr1h3	-0.329	0.415	-1.14	0.485	0.796	0.453	1.4	0.449	0.655	lm.nb	Metabolism	NM_001177730.1:1636
Cd86	0.17	0.215	-0.252	0.593	1.13	0.84	1.51	0.449	0.655	lm.nb	Cell Migration and Adhesion, Fc Receptor Signaling, Growth Factor Signaling, Lymphocyte activation, T-cell Activation and Checkpoint Signaling, TLR signaling	NM_019388.3:251
Traf6	0.121	0.155	-0.184	0.426	1.09	0.881	1.34	0.456	0.662	loglinear	Antigen Presentation, Cytokine Signaling, Fc Receptor Signaling, Growth Factor Signaling, Lymphocyte activation, Pathogen Response, TLR signaling	NM_009424.2:980
Ldlr	0.164	0.213	-0.254	0.582	1.12	0.839	1.5	0.462	0.669	lm.nb	Metabolism	NM_010700.2:3925
Kcnq1ot1	0.154	0.203	-0.245	0.552	1.11	0.844	1.47	0.469	0.676	loglinear	ECM remodeling	NR_001461.5:46
Akap13	0.218	0.296	-0.362	0.799	1.16	0.778	1.74	0.479	0.688	lm.nb	Growth Factor Signaling	NM_029332.1:325
Lta4h	0.0638	0.0902	-0.113	0.241	1.05	0.925	1.18	0.497	0.712	loglinear	Metabolism	NM_008517.2:1016
Cxcl14	-0.136	0.194	-0.517	0.244	0.91	0.699	1.18	0.5	0.713	lm.nb	Chemokine signaling	NM_019568.2:658
Tlr8	0.0901	0.129	-0.162	0.343	1.06	0.893	1.27	0.502	0.713	lm.nb	TLR signaling	NM_133212.2:110
Rnd3	0.193	0.28	-0.357	0.742	1.14	0.781	1.67	0.509	0.72	lm.nb	Cell Cycle and Apoptosis, Cell Migration and Adhesion, Growth Factor Signaling	NM_028810.2:790
Pde4a	0.19	0.277	-0.354	0.733	1.14	0.783	1.66	0.511	0.72	loglinear	Metabolism	NM_183408.3:1208
Slc16a6	0.114	0.172	-0.224	0.452	1.08	0.856	1.37	0.525	0.736	loglinear	Metabolism	NM_134038.2:970
Ptprc	0.0635	0.097	-0.126	0.254	1.05	0.916	1.19	0.529	0.739	loglinear	Cell Migration and Adhesion	NM_011210.3:2320
Runx2	-0.206	0.327	-0.846	0.434	0.867	0.556	1.35	0.543	0.756	lm.nb	Differentiation and Maintenance of Myeloid Cells	NM_009820.5:1116
Cysltr1	-0.0696	0.112	-0.288	0.149	0.953	0.819	1.11	0.549	0.761	loglinear	Lymphocyte activation	NM_021476.4:1190
Prkci	0.126	0.205	-0.276	0.529	1.09	0.826	1.44	0.554	0.765	lm.nb	Growth Factor Signaling	NM_008857.3:1635
Thbd	0.223	0.364	-0.49	0.935	1.17	0.712	1.91	0.555	0.765	lm.nb	Cell Migration and Adhesion, Complement Activation	NM_009378.3:2845
Ccr1	0.0632	0.105	-0.142	0.268	1.04	0.906	1.2	0.561	0.768	loglinear	Chemokine signaling, TH1 Activation	NM_009912.4:1526
Cd47	-0.0815	0.135	-0.346	0.183	0.945	0.787	1.14	0.561	0.768	lm.nb	Cell Migration and Adhesion, ECM remodeling	NM_010581.3:165
Psmb8	0.0706	0.119	-0.163	0.304	1.05	0.893	1.23	0.569	0.773	lm.nb	Angiogenesis, Antigen Presentation, Cytokine Signaling, Fc Receptor Signaling, Growth Factor Signaling, Interferon Signaling, Lymphocyte activation, Metabolism	NM_010724.2:362
Nectin1	-0.234	0.396	-1.01	0.543	0.85	0.496	1.46	0.57	0.773	lm.nb	Cell Migration and Adhesion	NM_021424.2:2772
Ifnar1	0.0958	0.166	-0.23	0.422	1.07	0.853	1.34	0.579	0.781	lm.nb	Growth Factor Signaling, Interferon Signaling, TLR signaling	NM_010508.1:1195
Coasy	0.105	0.182	-0.252	0.461	1.08	0.84	1.38	0.579	0.781	loglinear	Metabolism	NM_001305982.1:1712
C3	0.0955	0.167	-0.232	0.423	1.07	0.851	1.34	0.582	0.781	lm.nb	Complement Activation	XM_011246258.1:2702
Prdx3	0.0492	0.0888	-0.125	0.223	1.03	0.917	1.17	0.593	0.794	loglinear	Metabolism	NM_007452.2:496
Top2a	0.207	0.387	-0.55	0.965	1.15	0.683	1.95	0.605	0.804	lm.nb	Differentiation and Maintenance of Myeloid Cells	NM_011623.2:1953
Tap2	-0.103	0.192	-0.478	0.273	0.931	0.718	1.21	0.605	0.804	loglinear	Antigen Presentation	NM_011530.3:790
Mob3c	0.0771	0.146	-0.21	0.364	1.05	0.865	1.29	0.611	0.805	loglinear	Lymphocyte activation	NM_175308.4:2136
Furin	0.0802	0.153	-0.219	0.379	1.06	0.859	1.3	0.612	0.805	loglinear	ECM remodeling, Growth Factor Signaling	NM_011046.2:2011
Casp7	0.0948	0.181	-0.26	0.45	1.07	0.835	1.37	0.614	0.805	lm.nb	Cytokine Signaling	NM_007611.2:1468
Tlr7	-0.0825	0.158	-0.393	0.227	0.944	0.762	1.17	0.614	0.805	lm.nb	TLR signaling	NM_133211.3:3210
Nfkb1	0.0701	0.137	-0.198	0.339	1.05	0.872	1.26	0.621	0.808	loglinear	Antigen Presentation, Chemokine signaling, Cytokine Signaling, Fc Receptor Signaling, Growth Factor Signaling, Lymphocyte activation, Pathogen Response, TLR signaling	NM_008689.2:2125
Ccrl2	-0.159	0.313	-0.773	0.455	0.896	0.585	1.37	0.624	0.808	lm.nb	Chemokine signaling	NM_017466.4:655
Gtf2h2	0.0901	0.178	-0.259	0.439	1.06	0.836	1.36	0.625	0.808	lm.nb	Pathogen Response	NM_022011.4:650
Tap1	-0.123	0.243	-0.599	0.354	0.918	0.66	1.28	0.625	0.808	lm.nb	Antigen Presentation	NM_001161730.1:856
Arhgef6	-0.0615	0.123	-0.303	0.18	0.958	0.81	1.13	0.63	0.81	loglinear	Growth Factor Signaling	NM_152801.2:480
Ski	0.0407	0.0823	-0.121	0.202	1.03	0.92	1.15	0.633	0.81	loglinear	Growth Factor Signaling	NM_011385.2:1210
Fcgr2b	-0.09	0.182	-0.447	0.267	0.94	0.733	1.2	0.633	0.81	lm.nb	Lymphocyte activation	NM_001077189.1:1225
H2-Ob	-0.159	0.333	-0.811	0.494	0.896	0.57	1.41	0.645	0.822	lm.nb	Antigen Presentation, Cell Migration and Adhesion	NM_010389.3:198
Anxa4	-0.0642	0.136	-0.331	0.202	0.956	0.795	1.15	0.648	0.823	loglinear	Antigen Presentation	NM_013471.2:715
Arg1	-0.156	0.334	-0.81	0.499	0.898	0.57	1.41	0.652	0.825	lm.nb	Metabolism	NM_007482.3:626
Cd151	-0.0589	0.127	-0.308	0.191	0.96	0.807	1.14	0.655	0.825	loglinear	ECM remodeling	NM_009842.3:610
Twistnb	-0.0884	0.192	-0.464	0.288	0.941	0.725	1.22	0.656	0.825	lm.nb	Pathogen Response	NM_172253.2:576
Vasp	-0.0409	0.0899	-0.217	0.135	0.972	0.86	1.1	0.66	0.827	loglinear	Cell Migration and Adhesion	NM_009499.2:1396
Atf3	0.102	0.225	-0.34	0.543	1.07	0.79	1.46	0.662	0.827	lm.nb	Cytokine Signaling, Lymphocyte activation	NM_007498.3:387
Rictor	-0.105	0.243	-0.582	0.371	0.929	0.668	1.29	0.674	0.838	lm.nb	Angiogenesis, Fc Receptor Signaling, Growth Factor Signaling, Lymphocyte activation, T-cell Activation and Checkpoint Signaling	NM_030168.3:720
Map2k2	-0.0596	0.138	-0.33	0.21	0.96	0.796	1.16	0.676	0.838	loglinear	Angiogenesis, Cytokine Signaling, Fc Receptor Signaling, Growth Factor Signaling, Lymphocyte activation, TLR signaling	NM_023138.4:1440
Tlr6	0.0712	0.173	-0.268	0.41	1.05	0.831	1.33	0.69	0.849	loglinear	TLR signaling	NM_011604.3:475
Tlr2	-0.0835	0.204	-0.483	0.316	0.944	0.716	1.24	0.692	0.849	lm.nb	Growth Factor Signaling, TLR signaling	NM_011905.2:255
Itga5	0.0996	0.244	-0.379	0.578	1.07	0.769	1.49	0.693	0.849	loglinear	Cell Migration and Adhesion, ECM remodeling, Growth Factor Signaling	NM_001314041.1:2622
Tgfb1	-0.0209	0.0515	-0.122	0.0801	0.986	0.919	1.06	0.694	0.849	loglinear	Cell Migration and Adhesion, ECM remodeling, Growth Factor Signaling	NM_011577.1:1470
Batf3	-0.141	0.349	-0.825	0.544	0.907	0.564	1.46	0.697	0.849	lm.nb	Antigen Presentation	NM_030060.2:345
Nfkbie	0.127	0.319	-0.498	0.752	1.09	0.708	1.68	0.7	0.849	lm.nb	Lymphocyte activation	NM_008690.3:630
Irf1	-0.0866	0.218	-0.514	0.341	0.942	0.7	1.27	0.7	0.849	lm.nb	Interferon Signaling	NM_008390.1:365
Fcgr1	-0.121	0.325	-0.757	0.515	0.92	0.592	1.43	0.718	0.864	lm.nb	Antigen Presentation, Fc Receptor Signaling, Interferon Signaling, Lymphocyte activation	NM_010186.5:185
Cd36	-0.0405	0.109	-0.253	0.172	0.972	0.839	1.13	0.718	0.864	loglinear	Antigen Presentation, ECM remodeling, Metabolism, TLR signaling	NM_007643.3:1520
Cxcl16	0.0589	0.161	-0.257	0.374	1.04	0.837	1.3	0.723	0.868	lm.nb	Chemokine signaling	NM_023158.6:679
Lrp6	0.0652	0.18	-0.288	0.418	1.05	0.819	1.34	0.726	0.868	loglinear	Growth Factor Signaling	NM_008514.3:3315
Tnfaip3	0.126	0.353	-0.566	0.817	1.09	0.676	1.76	0.73	0.871	lm.nb	Cytokine Signaling, Pathogen Response	NM_009397.2:232
Hdac5	0.0608	0.176	-0.284	0.406	1.04	0.821	1.32	0.737	0.876	lm.nb	Growth Factor Signaling	NM_010412.3:2122
Ikbke	0.0658	0.193	-0.313	0.445	1.05	0.805	1.36	0.741	0.877	lm.nb	Pathogen Response, TLR signaling	NM_019777.3:618
Hist2h2aa1	-0.0579	0.171	-0.393	0.277	0.961	0.762	1.21	0.742	0.877	lm.nb	Cell Cycle and Apoptosis	NM_013549.2:84
Tm7sf3	-0.0708	0.216	-0.493	0.352	0.952	0.71	1.28	0.75	0.883	loglinear	Cytokine Signaling	NM_026281.2:936
Gk5	0.182	0.565	-0.926	1.29	1.13	0.526	2.45	0.754	0.885	lm.nb	Metabolism	NM_177352.4:756
Nfkbia	0.0902	0.285	-0.469	0.649	1.06	0.723	1.57	0.759	0.888	lm.nb	Antigen Presentation, Chemokine signaling, Cytokine Signaling, Fc Receptor Signaling, Growth Factor Signaling, Lymphocyte activation, Pathogen Response, TLR signaling	NM_010907.2:646
Ctss	-0.0136	0.0455	-0.103	0.0757	0.991	0.931	1.05	0.773	0.901	loglinear	Antigen Presentation, ECM remodeling, TLR signaling	NM_021281.2:740
Skil	0.0679	0.236	-0.394	0.53	1.05	0.761	1.44	0.78	0.907	loglinear	Growth Factor Signaling	NM_011386.2:1349
Rab20	-0.0885	0.326	-0.727	0.55	0.941	0.604	1.46	0.792	0.918	lm.nb	Metabolism	NM_011227.1:496
Ptgs1	-0.0211	0.0802	-0.178	0.136	0.985	0.884	1.1	0.798	0.921	loglinear	Metabolism	NM_008969.3:1270
Pfdn6	-0.0393	0.151	-0.336	0.258	0.973	0.792	1.2	0.801	0.921	loglinear	Differentiation and Maintenance of Myeloid Cells	NM_001185182.1:94
Gpr183	0.109	0.422	-0.718	0.936	1.08	0.608	1.91	0.802	0.921	lm.nb	Cell Migration and Adhesion, Lymphocyte activation	NM_183031.2:238
Eif4ebp2	0.0245	0.0963	-0.164	0.213	1.02	0.892	1.16	0.805	0.921	loglinear	Metabolism	NM_010124.2:235
Prdx1	-0.074	0.304	-0.671	0.523	0.95	0.628	1.44	0.813	0.928	lm.nb	Metabolism	NM_011034.4:1131
C3ar1	0.028	0.121	-0.209	0.265	1.02	0.865	1.2	0.822	0.934	loglinear	Complement Activation	NM_009779.2:555
Alox15	-0.0159	0.0692	-0.151	0.12	0.989	0.9	1.09	0.824	0.934	loglinear	Metabolism	NM_009660.3:815
Myd88	-0.0242	0.108	-0.236	0.188	0.983	0.849	1.14	0.828	0.936	loglinear	Cytokine Signaling, Growth Factor Signaling, Pathogen Response, TLR signaling	NM_010851.2:1595
Myc	-0.0327	0.149	-0.326	0.26	0.978	0.798	1.2	0.832	0.937	lm.nb	Growth Factor Signaling	NM_010849.4:630
Ncor1	0.0176	0.0813	-0.142	0.177	1.01	0.906	1.13	0.834	0.937	loglinear	Growth Factor Signaling, Metabolism	NM_011308.2:211
Icosl	-0.0532	0.251	-0.545	0.439	0.964	0.685	1.36	0.837	0.938	lm.nb	Cell Migration and Adhesion, T-cell Activation and Checkpoint Signaling	NM_015790.3:349
S100a10	-0.0233	0.12	-0.259	0.212	0.984	0.836	1.16	0.851	0.95	loglinear	Differentiation and Maintenance of Myeloid Cells	NM_009112.2:154
Itgam	-0.0207	0.11	-0.237	0.195	0.986	0.849	1.15	0.855	0.952	loglinear	Cell Migration and Adhesion, Complement Activation, ECM remodeling, TLR signaling	NM_001082960.1:3025
Golim4	-0.0582	0.33	-0.705	0.589	0.96	0.613	1.5	0.864	0.956	lm.nb	Lymphocyte activation	NM_001291069.1:2316
Itga4	-0.0205	0.123	-0.261	0.22	0.986	0.835	1.16	0.871	0.956	loglinear	Cell Migration and Adhesion, ECM remodeling, Growth Factor Signaling, Lymphocyte activation	NM_010576.3:6600
Rab3d	-0.0178	0.108	-0.229	0.193	0.988	0.853	1.14	0.872	0.956	loglinear	Pathogen Response	NM_031874.4:2192
Pim2	-0.0346	0.21	-0.447	0.378	0.976	0.734	1.3	0.873	0.956	lm.nb	Growth Factor Signaling	NM_138606.2:1395
Hras	0.0281	0.176	-0.316	0.373	1.02	0.803	1.29	0.877	0.956	loglinear	Angiogenesis, Antigen Presentation, Cell Migration and Adhesion, Chemokine signaling, Cytokine Signaling, Fc Receptor Signaling, Growth Factor Signaling, Lymphocyte activation	NM_001130443.1:240
Rgl1	-0.036	0.226	-0.478	0.406	0.975	0.718	1.33	0.877	0.956	lm.nb	Growth Factor Signaling, Metabolism	NM_016846.3:3320
Lst1	-0.05	0.318	-0.673	0.573	0.966	0.627	1.49	0.878	0.956	lm.nb	Antigen Presentation	NM_010734.2:104
Cd1d1	0.0261	0.166	-0.299	0.352	1.02	0.813	1.28	0.879	0.956	lm.nb	T-cell Activation and Checkpoint Signaling	NM_007639.3:1340
Bcl6	-0.0459	0.299	-0.633	0.541	0.969	0.645	1.46	0.881	0.956	lm.nb	Cytokine Signaling	NM_009744.3:185
Map3k4	-0.0348	0.231	-0.488	0.419	0.976	0.713	1.34	0.884	0.956	lm.nb	Growth Factor Signaling	NM_011948.2:5085
Daglb	0.0227	0.157	-0.285	0.33	1.02	0.821	1.26	0.888	0.958	loglinear	Metabolism	NM_144915.3:2736
Raf1	-0.0218	0.159	-0.334	0.29	0.985	0.793	1.22	0.894	0.959	loglinear	Angiogenesis, Antigen Presentation, Chemokine signaling, Cytokine Signaling, Fc Receptor Signaling, Growth Factor Signaling, Lymphocyte activation	NM_029780.3:550
Il10ra	0.0268	0.2	-0.365	0.419	1.02	0.776	1.34	0.897	0.959	lm.nb	Cytokine Signaling, Growth Factor Signaling	NM_008348.2:2522
Traf2	0.0227	0.177	-0.323	0.369	1.02	0.799	1.29	0.901	0.959	loglinear	Cytokine Signaling, Growth Factor Signaling, Pathogen Response	NM_009422.2:1334
Nos2	-0.035	0.276	-0.577	0.507	0.976	0.671	1.42	0.902	0.959	loglinear	Cytokine Signaling, Pathogen Response	NM_010927.3:3715
Nlrp3	0.0292	0.235	-0.432	0.491	1.02	0.741	1.41	0.904	0.959	lm.nb	Pathogen Response	NM_145827.3:508
Tnfsf10	-0.0473	0.399	-0.829	0.734	0.968	0.563	1.66	0.908	0.959	lm.nb	Cytokine Signaling	NM_009425.2:2055
Sqstm1	-0.0112	0.0961	-0.2	0.177	0.992	0.871	1.13	0.91	0.959	loglinear	Cytokine Signaling, Growth Factor Signaling	NM_011018.2:1430
Cd84	-0.00818	0.0703	-0.146	0.13	0.994	0.904	1.09	0.91	0.959	loglinear	Cell Migration and Adhesion	NM_001252472.1:188
Lpl	-0.0319	0.284	-0.589	0.526	0.978	0.665	1.44	0.913	0.959	lm.nb	Metabolism	NM_008509.2:802
Il15ra	-0.0314	0.285	-0.59	0.528	0.978	0.664	1.44	0.915	0.959	lm.nb	Cytokine Signaling, Growth Factor Signaling	NM_008358.2:800
Hmgb1	0.0129	0.122	-0.226	0.252	1.01	0.855	1.19	0.918	0.959	loglinear	Pathogen Response, TLR signaling	NM_010439.3:1574
Tnfrsf1a	-0.007	0.0736	-0.151	0.137	0.995	0.9	1.1	0.926	0.965	loglinear	Cytokine Signaling, Growth Factor Signaling	NM_011609.2:615
Sirpa	0.0049	0.0589	-0.111	0.12	1	0.926	1.09	0.936	0.97	loglinear	Cell Migration and Adhesion	NM_007547.2:1880
S1pr1	-0.0118	0.143	-0.293	0.269	0.992	0.816	1.2	0.936	0.97	loglinear	Cytokine Signaling	NM_007901.4:850
Jak3	0.0192	0.245	-0.461	0.499	1.01	0.727	1.41	0.939	0.971	lm.nb	Angiogenesis, Chemokine signaling, Cytokine Signaling, Fc Receptor Signaling, Growth Factor Signaling, Lymphocyte activation	NM_010589.5:145
Terf2ip	0.0122	0.19	-0.36	0.384	1.01	0.779	1.31	0.95	0.978	loglinear	Cell Cycle and Apoptosis	NM_020584.2:1002
Nampt	-0.0131	0.224	-0.453	0.427	0.991	0.731	1.34	0.955	0.978	lm.nb	Metabolism	NM_021524.1:1205
Acad10	0.0141	0.246	-0.468	0.496	1.01	0.723	1.41	0.955	0.978	loglinear	Metabolism	NM_028037.4:1812
Vsir	0.00534	0.0972	-0.185	0.196	1	0.88	1.15	0.957	0.978	loglinear	T-cell Activation and Checkpoint Signaling	NM_001159572.1:1322
Birc2	-0.00523	0.13	-0.26	0.249	0.996	0.835	1.19	0.969	0.987	loglinear	Cytokine Signaling, Pathogen Response, TLR signaling	NM_007465.2:1230
Csf3r	0.0027	0.0973	-0.188	0.193	1	0.878	1.14	0.978	0.994	loglinear	Growth Factor Signaling	NM_001252651.1:1294
Klf10	0.00335	0.138	-0.267	0.274	1	0.831	1.21	0.981	0.994	lm.nb	Growth Factor Signaling	NM_013692.2:442
Psme2	-0.00269	0.123	-0.244	0.238	0.998	0.845	1.18	0.983	0.994	lm.nb	Angiogenesis, Antigen Presentation, Cytokine Signaling, Fc Receptor Signaling, Growth Factor Signaling, Lymphocyte activation, Metabolism	NM_001029855.1:476
Fem1c	0.00336	0.185	-0.358	0.365	1	0.78	1.29	0.986	0.994	lm.nb	Lymphocyte activation	NM_173423.4:1734
Ercc1	-0.00217	0.194	-0.382	0.378	0.998	0.767	1.3	0.991	0.997	lm.nb	Lymphocyte activation	NM_007948.2:183
Cstb	3.00E-04	0.0975	-0.191	0.191	1	0.876	1.14	0.998	1	loglinear	Pathogen Response	NM_007793.3:345
Bcl2	1.76E-16	0.264	-0.517	0.517	1	0.699	1.43	1	1	lm.nb	Growth Factor Signaling, Pathogen Response	NM_009741.3:1844
