## Supplementary Table 2 for "Recruited macrophages that colonise the post-inflammatory peritoneal niche convert into functionally divergent resident cells"

Log2 Fold change RMAC v RMACZ10
Native Environment
	Log2 fold change	std error (log2)	Lower confidence limit (log2)	Upper confidence limit (log2)	Linear fold change	Lower confidence limit (linear)	Upper confidence limit (linear)	P-value	BH.p.value	method	Gene.sets	probe.ID
Hist1h1c	-0.705	0.186	-1.07	-0.341	0.613	0.477	0.79	0.00427	0.613	lm.nb	Cell Cycle and Apoptosis	NM_015786.3:517
C3	-0.574	0.155	-0.879	-0.27	0.672	0.544	0.829	0.00494	0.613	lm.nb	Complement Activation	XM_011246258.1:2702
Stab1	1.09	0.297	0.506	1.67	2.13	1.42	3.18	0.00517	0.613	lm.nb	Cell Migration and Adhesion	NM_138672.2:5890
Lst1	-1.18	0.349	-1.87	-0.499	0.44	0.274	0.707	0.00798	0.613	lm.nb	Antigen Presentation	NM_010734.2:104
Mob3c	0.427	0.134	0.163	0.691	1.34	1.12	1.61	0.0113	0.613	loglinear	Lymphocyte activation	NM_175308.4:2136
Runx2	-1.1	0.352	-1.79	-0.41	0.467	0.289	0.752	0.0122	0.613	lm.nb	Differentiation and Maintenance of Myeloid Cells	NM_009820.5:1116
Fcgr4	-0.705	0.229	-1.15	-0.257	0.613	0.45	0.837	0.0131	0.613	lm.nb	Fc Receptor Signaling, Lymphocyte activation	NM_144559.1:608
Pglyrp1	-1.18	0.383	-1.93	-0.428	0.442	0.262	0.743	0.0132	0.613	lm.nb	Pathogen Response	NM_009402.2:201
Tnfrsf1b	-0.276	0.0937	-0.459	-0.0922	0.826	0.727	0.938	0.0164	0.677	loglinear	Cytokine Signaling	NM_011610.3:3270
Pfdn6	0.373	0.139	0.101	0.646	1.3	1.07	1.56	0.0251	0.681	loglinear	Differentiation and Maintenance of Myeloid Cells	NM_001185182.1:94
Fasn	0.253	0.0968	0.0633	0.443	1.19	1.04	1.36	0.0281	0.681	loglinear	Metabolism	NM_007988.3:6560
Sirpa	-0.134	0.0541	-0.24	-0.0278	0.911	0.847	0.981	0.0354	0.681	loglinear	Cell Migration and Adhesion	NM_007547.2:1880
H2-Ob	-0.83	0.338	-1.49	-0.167	0.562	0.355	0.891	0.0366	0.681	lm.nb	Antigen Presentation, Cell Migration and Adhesion	NM_010389.3:198
Acox1	0.18	0.0733	0.0359	0.323	1.13	1.03	1.25	0.0367	0.681	loglinear	Metabolism	NM_015729.2:2141
Tlr13	0.285	0.117	0.0569	0.514	1.22	1.04	1.43	0.0369	0.681	loglinear	TLR signaling	NM_205820.1:2785
Il15	-0.827	0.341	-1.49	-0.159	0.564	0.355	0.896	0.0382	0.681	lm.nb	Cytokine Signaling, Growth Factor Signaling	NM_008357.2:854
Selplg	-0.176	0.0724	-0.317	-0.0338	0.885	0.802	0.977	0.0382	0.681	loglinear	Cell Migration and Adhesion	NM_009151.3:1712
Pf4	0.328	0.137	0.0606	0.596	1.26	1.04	1.51	0.0397	0.681	lm.nb	Cell Migration and Adhesion, Chemokine signaling	NM_019932.4:148
Serpinb9	0.498	0.208	0.0906	0.906	1.41	1.06	1.87	0.0402	0.681	loglinear	Pathogen Response	NM_009256.3:1652
Tgm2	-0.912	0.386	-1.67	-0.156	0.531	0.315	0.897	0.0422	0.681	lm.nb	Metabolism	NM_009373.3:1260
Psmb9	-0.37	0.161	-0.687	-0.054	0.774	0.621	0.963	0.0474	0.681	lm.nb	Angiogenesis, Antigen Presentation, Cytokine Signaling, Fc Receptor Signaling, Growth Factor Signaling, Lymphocyte activation, Metabolism	NM_013585.2:540
Cdkn1a	-0.34	0.149	-0.631	-0.0479	0.79	0.646	0.967	0.0484	0.681	lm.nb	Fc Receptor Signaling, Growth Factor Signaling, Lymphocyte activation	NM_007669.4:1670
Mx1	-1.55	0.685	-2.89	-0.208	0.341	0.135	0.866	0.0499	0.681	lm.nb	Interferon Signaling	NM_010846.1:2485
Cd274	-0.774	0.343	-1.45	-0.102	0.585	0.367	0.932	0.0505	0.681	lm.nb	Cell Migration and Adhesion, T-cell Activation and Checkpoint Signaling	NM_021893.2:515
Siglec1	-0.766	0.341	-1.43	-0.0969	0.588	0.37	0.935	0.0515	0.681	lm.nb	Cell Migration and Adhesion, Lymphocyte activation	NM_011426.3:4550
Hist2h2aa1	-0.347	0.157	-0.656	-0.0393	0.786	0.635	0.973	0.0545	0.681	lm.nb	Cell Cycle and Apoptosis	NM_013549.2:84
Pik3cg	0.253	0.117	0.0241	0.482	1.19	1.02	1.4	0.0585	0.681	loglinear	Chemokine signaling, Cytokine Signaling, Growth Factor Signaling, Metabolism, TLR signaling	NM_020272.2:2890
Mx2	-1.52	0.707	-2.91	-0.137	0.348	0.133	0.909	0.0596	0.681	lm.nb	Interferon Signaling	NM_013606.1:2095
Trex1	-0.456	0.213	-0.872	-0.0394	0.729	0.546	0.973	0.0605	0.681	lm.nb	Pathogen Response	NM_011637.6:422
Tap1	-0.483	0.226	-0.926	-0.041	0.715	0.526	0.972	0.0609	0.681	lm.nb	Antigen Presentation	NM_001161730.1:856
Irf8	0.526	0.249	0.0385	1.01	1.44	1.03	2.02	0.0635	0.681	lm.nb	Interferon Signaling	NM_008320.3:2274
Gpr183	0.797	0.379	0.0538	1.54	1.74	1.04	2.91	0.0649	0.681	lm.nb	Cell Migration and Adhesion, Lymphocyte activation	NM_183031.2:238
Trafd1	-0.564	0.269	-1.09	-0.037	0.677	0.47	0.975	0.0654	0.681	lm.nb	Cytokine Signaling	NM_172275.2:2083
Isg15	-1.59	0.779	-3.12	-0.0665	0.331	0.115	0.955	0.0712	0.681	lm.nb	Interferon Signaling, Pathogen Response	NM_015783.3:389
Itgb7	-0.338	0.166	-0.663	-0.0137	0.791	0.632	0.991	0.0714	0.681	lm.nb	Cell Migration and Adhesion, ECM remodeling, Growth Factor Signaling, Lymphocyte activation	NM_013566.2:1221
H2-T23	-0.284	0.139	-0.558	-0.0112	0.821	0.679	0.992	0.0718	0.681	lm.nb	Antigen Presentation, Cell Migration and Adhesion	NM_010398.3:365
Irf7	-1.01	0.499	-1.99	-0.0335	0.496	0.252	0.977	0.0733	0.681	lm.nb	Interferon Signaling, Pathogen Response, TLR signaling	NM_016850.2:705
Kcnq1ot1	0.377	0.187	0.0114	0.743	1.3	1.01	1.67	0.074	0.681	loglinear	ECM remodeling	NR_001461.5:46
H2-K1	-0.214	0.106	-0.423	-0.00579	0.862	0.746	0.996	0.0748	0.681	loglinear	Antigen Presentation, Cell Migration and Adhesion	NM_001001892.2:1196
Marco	-0.529	0.267	-1.05	-0.00641	0.693	0.483	0.996	0.0785	0.681	lm.nb	Differentiation and Maintenance of Myeloid Cells	NM_010766.2:350
Irf1	-0.399	0.201	-0.794	-0.00432	0.758	0.577	0.997	0.0789	0.681	lm.nb	Interferon Signaling	NM_008390.1:365
Gpr65	0.292	0.148	0.00103	0.583	1.22	1	1.5	0.0807	0.681	lm.nb	Lymphocyte activation	NM_008152.2:575
Adam8	0.396	0.203	-0.00198	0.795	1.32	0.999	1.73	0.0829	0.681	lm.nb	ECM remodeling	NM_007403.2:390
Syk	-0.223	0.115	-0.448	0.00131	0.857	0.733	1	0.0832	0.681	loglinear	Antigen Presentation, Cytokine Signaling, Fc Receptor Signaling, Growth Factor Signaling, Lymphocyte activation	NM_001198977.1:2064
Nos2	-0.493	0.254	-0.99	0.00506	0.711	0.503	1	0.0843	0.681	loglinear	Cytokine Signaling, Pathogen Response	NM_010927.3:3715
Rgl1	-0.412	0.213	-0.83	0.00614	0.752	0.563	1	0.0855	0.681	lm.nb	Growth Factor Signaling, Metabolism	NM_016846.3:3320
Id2	-0.354	0.184	-0.714	0.00592	0.782	0.61	1	0.086	0.681	lm.nb	Differentiation and Maintenance of Myeloid Cells	NM_010496.3:625
Eif4ebp2	-0.169	0.0884	-0.343	0.00405	0.889	0.789	1	0.0879	0.681	loglinear	Metabolism	NM_010124.2:235
Fgfr1	-0.208	0.112	-0.427	0.0111	0.866	0.744	1.01	0.0957	0.694	lm.nb	Angiogenesis, Cytokine Signaling, Fc Receptor Signaling, Growth Factor Signaling, Lymphocyte activation	NM_001079908.2:1308
Top2a	-0.686	0.37	-1.41	0.0397	0.622	0.376	1.03	0.0969	0.694	lm.nb	Differentiation and Maintenance of Myeloid Cells	NM_011623.2:1953
Cebpb	-0.204	0.111	-0.423	0.0139	0.868	0.746	1.01	0.0997	0.694	loglinear	Cytokine Signaling	NM_009883.3:1147
Cd151	0.214	0.117	-0.015	0.443	1.16	0.99	1.36	0.1	0.694	loglinear	ECM remodeling	NM_009842.3:610
Ctnnb1	-0.0952	0.0524	-0.198	0.00739	0.936	0.872	1.01	0.102	0.694	loglinear	Angiogenesis, Growth Factor Signaling, Pathogen Response	NM_007614.2:2975
Ccrl2	-0.538	0.297	-1.12	0.045	0.689	0.46	1.03	0.104	0.694	lm.nb	Chemokine signaling	NM_017466.4:655
H2-D1	-0.158	0.0876	-0.33	0.0137	0.896	0.796	1.01	0.105	0.694	loglinear	Antigen Presentation, Cell Migration and Adhesion	NM_010380.3:1133
Icosl	-0.426	0.238	-0.892	0.0408	0.745	0.539	1.03	0.107	0.694	lm.nb	Cell Migration and Adhesion, T-cell Activation and Checkpoint Signaling	NM_015790.3:349
Il3ra	-0.203	0.113	-0.425	0.0197	0.869	0.745	1.01	0.108	0.694	loglinear	Angiogenesis, Cytokine Signaling, Fc Receptor Signaling, Growth Factor Signaling, Lymphocyte activation	NM_008369.1:567
Ctsd	-0.159	0.0896	-0.335	0.0164	0.896	0.793	1.01	0.109	0.694	loglinear	Antigen Presentation, ECM remodeling	NM_009983.2:585
Csf3r	-0.158	0.0894	-0.334	0.0168	0.896	0.793	1.01	0.11	0.694	loglinear	Growth Factor Signaling	NM_001252651.1:1294
Tnfrsf11a	0.563	0.322	-0.0688	1.2	1.48	0.953	2.29	0.115	0.711	loglinear	Cytokine Signaling	NM_009399.3:692
Gch1	-0.347	0.201	-0.741	0.0468	0.786	0.598	1.03	0.118	0.721	loglinear	Metabolism	NM_008102.3:2454
Txndc16	-0.312	0.185	-0.674	0.0496	0.805	0.627	1.03	0.125	0.746	loglinear	Lymphocyte activation	NM_172597.2:982
Was	0.154	0.0927	-0.0277	0.336	1.11	0.981	1.26	0.131	0.746	loglinear	Chemokine signaling, Fc Receptor Signaling	NM_009515.2:1617
Gk5	0.833	0.503	-0.152	1.82	1.78	0.9	3.53	0.132	0.746	lm.nb	Metabolism	NM_177352.4:756
Ski	-0.124	0.0756	-0.273	0.0237	0.917	0.828	1.02	0.134	0.746	loglinear	Growth Factor Signaling	NM_011385.2:1210
Tlr1	0.476	0.29	-0.0919	1.04	1.39	0.938	2.06	0.135	0.746	lm.nb	TLR signaling	NM_030682.1:805
Serpinb6a	-0.248	0.151	-0.544	0.0485	0.842	0.686	1.03	0.136	0.746	lm.nb	Pathogen Response	NM_001164117.1:1418
Psmb8	-0.181	0.11	-0.397	0.0359	0.882	0.759	1.03	0.136	0.746	lm.nb	Angiogenesis, Antigen Presentation, Cytokine Signaling, Fc Receptor Signaling, Growth Factor Signaling, Interferon Signaling, Lymphocyte activation, Metabolism	NM_010724.2:362
Itgb1	-0.133	0.0826	-0.294	0.0293	0.912	0.815	1.02	0.143	0.749	loglinear	Cell Migration and Adhesion, ECM remodeling, Growth Factor Signaling, Lymphocyte activation	NM_010578.1:1855
Cstb	-0.143	0.0895	-0.319	0.0322	0.905	0.802	1.02	0.144	0.749	loglinear	Pathogen Response	NM_007793.3:345
Cd80	-0.212	0.132	-0.471	0.0481	0.864	0.721	1.03	0.145	0.749	loglinear	Cell Migration and Adhesion, Fc Receptor Signaling, Growth Factor Signaling, Lymphocyte activation, T-cell Activation and Checkpoint Signaling, TLR signaling	NM_009855.2:210
Insr	-0.345	0.216	-0.77	0.0788	0.787	0.587	1.06	0.145	0.749	lm.nb	Growth Factor Signaling	NM_010568.2:1082
Nfkbie	-0.483	0.308	-1.09	0.12	0.716	0.471	1.09	0.151	0.754	lm.nb	Lymphocyte activation	NM_008690.3:630
Ceacam1	0.187	0.121	-0.0501	0.425	1.14	0.966	1.34	0.156	0.754	loglinear	Cell Migration and Adhesion, ECM remodeling	NM_001039185.1:294
Ctss	0.064	0.0418	-0.018	0.146	1.05	0.988	1.11	0.16	0.754	loglinear	Antigen Presentation, ECM remodeling, TLR signaling	NM_021281.2:740
Cxcl13	-0.523	0.345	-1.2	0.154	0.696	0.435	1.11	0.164	0.754	lm.nb	Chemokine signaling	NM_018866.2:551
Tuba1a	0.305	0.203	-0.0934	0.704	1.24	0.937	1.63	0.168	0.754	lm.nb	Antigen Presentation	NM_011653.2:1378
Zfp148	0.144	0.0958	-0.044	0.331	1.1	0.97	1.26	0.168	0.754	loglinear	Pathogen Response	NM_011749.4:2430
Alox5ap	-0.104	0.0697	-0.241	0.0325	0.93	0.846	1.02	0.169	0.754	loglinear	Metabolism	NM_009663.1:410
Insig1	0.241	0.163	-0.0786	0.561	1.18	0.947	1.48	0.173	0.754	lm.nb	Metabolism	NM_153526.5:385
Stat3	-0.119	0.0808	-0.278	0.0389	0.921	0.825	1.03	0.173	0.754	loglinear	Chemokine signaling, Cytokine Signaling, Growth Factor Signaling	NM_213659.2:1360
Il18	0.313	0.213	-0.104	0.731	1.24	0.931	1.66	0.175	0.754	lm.nb	Cytokine Signaling, Pathogen Response, TH1 Activation	NM_008360.1:270
Stat1	-0.458	0.312	-1.07	0.154	0.728	0.476	1.11	0.176	0.754	lm.nb	Chemokine signaling, Cytokine Signaling, Growth Factor Signaling, Interferon Signaling, TH1 Activation, TLR signaling	NM_009283.3:1590
Atf3	-0.308	0.211	-0.722	0.106	0.808	0.606	1.08	0.178	0.754	lm.nb	Cytokine Signaling, Lymphocyte activation	NM_007498.3:387
Itgb2	-0.131	0.0897	-0.307	0.0449	0.913	0.808	1.03	0.178	0.754	loglinear	Cell Migration and Adhesion, Complement Activation, ECM remodeling, Lymphocyte activation, TLR signaling	NM_008404.4:2542
Cxcl16	-0.221	0.152	-0.518	0.0766	0.858	0.698	1.05	0.18	0.754	lm.nb	Chemokine signaling	NM_023158.6:679
Akap13	0.388	0.268	-0.138	0.914	1.31	0.909	1.88	0.182	0.754	lm.nb	Growth Factor Signaling	NM_029332.1:325
Socs3	-0.502	0.347	-1.18	0.178	0.706	0.441	1.13	0.182	0.754	lm.nb	Antigen Presentation, Cytokine Signaling, Growth Factor Signaling, Interferon Signaling	NM_007707.2:585
Rhog	-0.0983	0.0681	-0.232	0.0351	0.934	0.852	1.02	0.182	0.754	loglinear	Cell Cycle and Apoptosis, Cell Migration and Adhesion, Growth Factor Signaling	NM_019566.3:916
Ccr5	0.275	0.192	-0.1	0.651	1.21	0.933	1.57	0.184	0.754	lm.nb	Chemokine signaling	NM_009917.5:1340
Fzd4	-0.401	0.279	-0.948	0.146	0.757	0.518	1.11	0.184	0.754	lm.nb	Growth Factor Signaling	NM_008055.4:1336
Vav1	0.113	0.0794	-0.0431	0.268	1.08	0.971	1.2	0.19	0.759	loglinear	Angiogenesis, Chemokine signaling, Cytokine Signaling, Fc Receptor Signaling, Growth Factor Signaling, Lymphocyte activation, T-cell Activation and Checkpoint Signaling	NM_011691.4:1640
Jun	0.661	0.468	-0.256	1.58	1.58	0.838	2.98	0.191	0.759	lm.nb	Cytokine Signaling, Fc Receptor Signaling, Growth Factor Signaling, Lymphocyte activation, TLR signaling	NM_010591.2:2212
Apoe	0.146	0.103	-0.0568	0.349	1.11	0.961	1.27	0.192	0.759	lm.nb	Metabolism	NM_001305844.1:903
Myc	0.19	0.136	-0.0764	0.455	1.14	0.948	1.37	0.196	0.762	lm.nb	Growth Factor Signaling	NM_010849.4:630
Casp7	0.228	0.164	-0.0938	0.55	1.17	0.937	1.46	0.198	0.762	lm.nb	Cytokine Signaling	NM_007611.2:1468
Cd40	0.269	0.194	-0.111	0.649	1.2	0.926	1.57	0.199	0.762	lm.nb	Cell Migration and Adhesion, Lymphocyte activation, TH1 Activation, TLR signaling	NM_011611.2:1425
Psme2	-0.155	0.113	-0.377	0.0674	0.898	0.77	1.05	0.205	0.768	lm.nb	Angiogenesis, Antigen Presentation, Cytokine Signaling, Fc Receptor Signaling, Growth Factor Signaling, Lymphocyte activation, Metabolism	NM_001029855.1:476
Cybb	-0.101	0.0742	-0.246	0.0448	0.933	0.843	1.03	0.208	0.768	loglinear	Angiogenesis, Antigen Presentation	NM_007807.2:1535
Tgfbr3	0.313	0.231	-0.141	0.766	1.24	0.907	1.7	0.209	0.768	lm.nb	Growth Factor Signaling	NM_011578.3:3614
Cd47	-0.168	0.124	-0.412	0.076	0.89	0.752	1.05	0.21	0.768	lm.nb	Cell Migration and Adhesion, ECM remodeling	NM_010581.3:165
Tuba4a	0.334	0.248	-0.152	0.821	1.26	0.9	1.77	0.211	0.768	lm.nb	Antigen Presentation	NM_009447.3:1341
Tnfrsf1a	-0.0907	0.0676	-0.223	0.0418	0.939	0.857	1.03	0.213	0.768	loglinear	Cytokine Signaling, Growth Factor Signaling	NM_011609.2:615
Btk	-0.133	0.1	-0.329	0.0637	0.912	0.796	1.05	0.218	0.771	loglinear	Fc Receptor Signaling, Lymphocyte activation, TLR signaling	NM_013482.2:2255
Cxcl14	0.224	0.17	-0.109	0.557	1.17	0.927	1.47	0.22	0.771	lm.nb	Chemokine signaling	NM_019568.2:658
Sptbn1	-0.107	0.0812	-0.266	0.0525	0.929	0.832	1.04	0.222	0.771	loglinear	Angiogenesis, Cytokine Signaling, Fc Receptor Signaling, Growth Factor Signaling, Lymphocyte activation	NM_009260.2:5588
Golim4	0.37	0.283	-0.184	0.924	1.29	0.88	1.9	0.223	0.771	lm.nb	Lymphocyte activation	NM_001291069.1:2316
Il10ra	-0.241	0.185	-0.604	0.121	0.846	0.658	1.09	0.224	0.771	lm.nb	Cytokine Signaling, Growth Factor Signaling	NM_008348.2:2522
Gata6	-0.145	0.114	-0.369	0.0785	0.904	0.774	1.06	0.235	0.801	lm.nb	Differentiation and Maintenance of Myeloid Cells	NM_010258.3:2065
Dnajb6	-0.134	0.106	-0.343	0.0748	0.911	0.789	1.05	0.24	0.801	loglinear	Lymphocyte activation	NM_011847.4:365
Nod1	-0.164	0.131	-0.422	0.0934	0.892	0.747	1.07	0.243	0.801	loglinear	Cytokine Signaling, Pathogen Response, TLR signaling	NM_172729.2:1446
Clec7a	0.219	0.177	-0.127	0.566	1.16	0.916	1.48	0.246	0.801	lm.nb	Antigen Presentation, Lymphocyte activation	NM_020008.2:1008
Igf1	0.258	0.208	-0.15	0.665	1.2	0.901	1.59	0.247	0.801	lm.nb	Growth Factor Signaling	NM_001111274.1:418
Nectin1	0.408	0.33	-0.239	1.05	1.33	0.847	2.08	0.248	0.801	lm.nb	Cell Migration and Adhesion	NM_021424.2:2772
Aoah	-0.249	0.204	-0.649	0.151	0.842	0.638	1.11	0.254	0.801	lm.nb	Pathogen Response	NM_001281854.1:390
Vav2	-0.188	0.156	-0.493	0.117	0.878	0.711	1.08	0.257	0.801	loglinear	Angiogenesis, Chemokine signaling, Fc Receptor Signaling, Growth Factor Signaling, Lymphocyte activation	NM_009500.1:1868
Traf2	-0.196	0.162	-0.514	0.122	0.873	0.7	1.09	0.258	0.801	loglinear	Cytokine Signaling, Growth Factor Signaling, Pathogen Response	NM_009422.2:1334
Klf10	-0.154	0.128	-0.404	0.0962	0.899	0.756	1.07	0.258	0.801	lm.nb	Growth Factor Signaling	NM_013692.2:442
Daglb	0.173	0.144	-0.11	0.455	1.13	0.927	1.37	0.261	0.801	loglinear	Metabolism	NM_144915.3:2736
Alox5	-0.0711	0.0594	-0.187	0.0453	0.952	0.878	1.03	0.262	0.801	loglinear	Metabolism	NM_009662.2:1975
Nampt	-0.247	0.207	-0.653	0.159	0.843	0.636	1.12	0.264	0.801	lm.nb	Metabolism	NM_021524.1:1205
Mpeg1	-0.133	0.112	-0.351	0.086	0.912	0.784	1.06	0.265	0.801	lm.nb	Pathogen Response	NM_010821.1:4135
Bid	0.194	0.163	-0.126	0.514	1.14	0.916	1.43	0.266	0.801	loglinear	Cell Cycle and Apoptosis	NM_007544.3:1307
Sema4b	-0.306	0.259	-0.814	0.202	0.809	0.569	1.15	0.268	0.801	loglinear	Lymphocyte activation	NM_013659.4:1945
Smad2	0.158	0.134	-0.105	0.42	1.12	0.93	1.34	0.269	0.801	loglinear	Growth Factor Signaling	NM_010754.4:880
Pbx3	-0.109	0.0942	-0.293	0.076	0.927	0.816	1.05	0.278	0.821	loglinear	Differentiation and Maintenance of Myeloid Cells	NM_016768.1:1430
Stat5a	0.216	0.189	-0.155	0.586	1.16	0.898	1.5	0.283	0.821	loglinear	Cytokine Signaling, Growth Factor Signaling	NM_011488.2:1545
Trem2	0.299	0.262	-0.214	0.813	1.23	0.862	1.76	0.283	0.821	lm.nb	Lymphocyte activation	NM_031254.2:646
Tlr3	-0.258	0.229	-0.707	0.191	0.836	0.613	1.14	0.29	0.821	lm.nb	Pathogen Response, TLR signaling	NM_126166.2:1165
Cxcl12	0.199	0.178	-0.149	0.547	1.15	0.902	1.46	0.292	0.821	lm.nb	Chemokine signaling	NM_021704.3:259
Arhgef6	-0.127	0.113	-0.349	0.0951	0.916	0.785	1.07	0.292	0.821	loglinear	Growth Factor Signaling	NM_152801.2:480
Sell	-0.196	0.177	-0.542	0.151	0.873	0.687	1.11	0.297	0.821	lm.nb	Cell Migration and Adhesion, Lymphocyte activation	NM_001164059.1:664
Fcgr1	-0.331	0.299	-0.917	0.255	0.795	0.53	1.19	0.297	0.821	lm.nb	Antigen Presentation, Fc Receptor Signaling, Interferon Signaling, Lymphocyte activation	NM_010186.5:185
Lat2	0.142	0.129	-0.111	0.394	1.1	0.926	1.31	0.3	0.821	loglinear	Fc Receptor Signaling, Lymphocyte activation	NM_020044.2:1360
Tlr2	-0.208	0.189	-0.578	0.163	0.866	0.67	1.12	0.3	0.821	lm.nb	Growth Factor Signaling, TLR signaling	NM_011905.2:255
Prdx1	0.293	0.268	-0.233	0.818	1.23	0.851	1.76	0.303	0.821	lm.nb	Metabolism	NM_011034.4:1131
Lipa	-0.141	0.129	-0.395	0.113	0.907	0.761	1.08	0.305	0.821	lm.nb	Metabolism	NM_021460.3:1830
Tm7sf3	0.215	0.198	-0.173	0.603	1.16	0.887	1.52	0.306	0.821	loglinear	Cytokine Signaling	NM_026281.2:936
C1qa	0.0698	0.0644	-0.0565	0.196	1.05	0.962	1.15	0.307	0.821	loglinear	Complement Activation	NM_007572.2:566
Hdac5	-0.174	0.163	-0.494	0.147	0.887	0.71	1.11	0.316	0.839	lm.nb	Growth Factor Signaling	NM_010412.3:2122
Cnn2	0.109	0.104	-0.0942	0.313	1.08	0.937	1.24	0.32	0.844	loglinear	Pathogen Response	NM_007725.2:350
Fcgr3	-0.104	0.0994	-0.299	0.091	0.931	0.813	1.07	0.324	0.845	loglinear	Fc Receptor Signaling	NM_010188.5:1175
Ier3	-0.213	0.206	-0.616	0.19	0.863	0.652	1.14	0.328	0.845	lm.nb	Lymphocyte activation	NM_133662.2:405
Birc2	-0.121	0.119	-0.355	0.113	0.919	0.782	1.08	0.336	0.845	loglinear	Cytokine Signaling, Pathogen Response, TLR signaling	NM_007465.2:1230
C1qc	0.0502	0.0497	-0.0472	0.148	1.04	0.968	1.11	0.339	0.845	loglinear	Complement Activation	NM_007574.2:708
Tlr6	0.16	0.159	-0.151	0.471	1.12	0.901	1.39	0.34	0.845	loglinear	TLR signaling	NM_011604.3:475
Anxa1	0.0854	0.0849	-0.0811	0.252	1.06	0.945	1.19	0.341	0.845	loglinear	Cytokine Signaling	NM_010730.2:400
Ptgs1	0.0739	0.0737	-0.0705	0.218	1.05	0.952	1.16	0.342	0.845	loglinear	Metabolism	NM_008969.3:1270
S100a11	-0.126	0.127	-0.375	0.123	0.916	0.771	1.09	0.348	0.845	lm.nb	Differentiation and Maintenance of Myeloid Cells	NM_016740.3:304
Raf1	-0.144	0.146	-0.431	0.142	0.905	0.742	1.1	0.349	0.845	loglinear	Angiogenesis, Antigen Presentation, Chemokine signaling, Cytokine Signaling, Fc Receptor Signaling, Growth Factor Signaling, Lymphocyte activation	NM_029780.3:550
Mmp9	-0.473	0.48	-1.41	0.467	0.72	0.375	1.38	0.35	0.845	lm.nb	Cytokine Signaling, ECM remodeling	NM_013599.2:1570
Glg1	-0.121	0.122	-0.361	0.119	0.92	0.779	1.09	0.35	0.845	loglinear	Cell Migration and Adhesion	NM_009149.2:1604
H2-Eb1	-0.439	0.448	-1.32	0.438	0.738	0.402	1.35	0.352	0.845	lm.nb	Antigen Presentation, Cell Migration and Adhesion, Interferon Signaling	NM_010382.2:935
Jak3	0.217	0.221	-0.217	0.65	1.16	0.86	1.57	0.353	0.845	lm.nb	Angiogenesis, Chemokine signaling, Cytokine Signaling, Fc Receptor Signaling, Growth Factor Signaling, Lymphocyte activation	NM_010589.5:145
Crip1	0.0958	0.0978	-0.096	0.288	1.07	0.936	1.22	0.353	0.845	loglinear	TH2 Activation	NM_007763.3:47
Clic4	-0.176	0.181	-0.531	0.18	0.885	0.692	1.13	0.358	0.845	lm.nb	Differentiation and Maintenance of Myeloid Cells, Pathogen Response	NM_013885.2:3280
Stat5b	-0.102	0.106	-0.309	0.105	0.932	0.807	1.08	0.359	0.845	loglinear	Chemokine signaling, Cytokine Signaling, Growth Factor Signaling	NM_001113563.1:1505
Vsir	-0.0856	0.0893	-0.261	0.0894	0.942	0.835	1.06	0.363	0.845	loglinear	T-cell Activation and Checkpoint Signaling	NM_001159572.1:1322
Tapbp	-0.0747	0.0785	-0.228	0.0791	0.95	0.854	1.06	0.366	0.845	loglinear	Antigen Presentation	NM_009318.2:2195
Nr1h3	-0.363	0.381	-1.11	0.385	0.778	0.463	1.31	0.367	0.845	lm.nb	Metabolism	NM_001177730.1:1636
Arg1	0.289	0.306	-0.311	0.889	1.22	0.806	1.85	0.37	0.845	lm.nb	Metabolism	NM_007482.3:626
Ncf2	0.0542	0.0574	-0.0584	0.167	1.04	0.96	1.12	0.37	0.845	loglinear	Angiogenesis, Antigen Presentation	NM_010877.4:1638
S1pr1	-0.124	0.132	-0.381	0.134	0.918	0.768	1.1	0.372	0.845	loglinear	Cytokine Signaling	NM_007901.4:850
Irf5	0.0937	0.0998	-0.102	0.289	1.07	0.932	1.22	0.373	0.845	loglinear	Interferon Signaling, TLR signaling	NM_001252382.1:490
Pros1	0.0489	0.0527	-0.0544	0.152	1.03	0.963	1.11	0.378	0.851	loglinear	Cell Migration and Adhesion, Complement Activation	NM_011173.2:2720
Pim2	-0.178	0.196	-0.562	0.206	0.884	0.677	1.15	0.388	0.852	lm.nb	Growth Factor Signaling	NM_138606.2:1395
C4a	-0.0818	0.0902	-0.259	0.0951	0.945	0.836	1.07	0.388	0.852	loglinear	Complement Activation	NM_011413.2:56
Plaur	-0.166	0.183	-0.526	0.193	0.891	0.695	1.14	0.388	0.852	lm.nb	Complement Activation	NM_011113.3:1085
Ifnar1	0.138	0.153	-0.161	0.437	1.1	0.894	1.35	0.389	0.852	lm.nb	Growth Factor Signaling, Interferon Signaling, TLR signaling	NM_010508.1:1195
Clec5a	0.408	0.453	-0.479	1.3	1.33	0.717	2.45	0.391	0.852	lm.nb	Lymphocyte activation	NM_001038604.1:605
Cysltr1	-0.0923	0.103	-0.293	0.109	0.938	0.816	1.08	0.392	0.852	loglinear	Lymphocyte activation	NM_021476.4:1190
Armc1	0.141	0.16	-0.171	0.454	1.1	0.888	1.37	0.399	0.855	loglinear	Lymphocyte activation	NM_028840.2:294
Hdc	-0.198	0.224	-0.638	0.241	0.871	0.643	1.18	0.399	0.855	lm.nb	Metabolism	NM_008230.4:745
Terf2ip	-0.154	0.174	-0.496	0.188	0.899	0.709	1.14	0.4	0.855	loglinear	Cell Cycle and Apoptosis	NM_020584.2:1002
Adgre1	-0.0906	0.103	-0.293	0.112	0.939	0.816	1.08	0.403	0.856	lm.nb	Cell Migration and Adhesion	NM_010130.1:995
Hgf	0.236	0.276	-0.305	0.776	1.18	0.81	1.71	0.415	0.871	loglinear	Cytokine Signaling, Growth Factor Signaling	NM_010427.5:483
Hif1a	-0.0801	0.094	-0.264	0.104	0.946	0.833	1.07	0.416	0.871	loglinear	Growth Factor Signaling	NM_010431.2:1294
H2-Ab1	-0.362	0.425	-1.2	0.471	0.778	0.437	1.39	0.417	0.871	lm.nb	Antigen Presentation, Cell Migration and Adhesion, Interferon Signaling, T-cell Activation and Checkpoint Signaling	NM_207105.2:164
Icam1	-0.21	0.251	-0.702	0.282	0.865	0.615	1.22	0.425	0.881	lm.nb	Cell Migration and Adhesion, Cytokine Signaling, ECM remodeling, Interferon Signaling, Lymphocyte activation	NM_010493.2:2195
Fas	0.208	0.249	-0.281	0.696	1.15	0.823	1.62	0.426	0.881	lm.nb	Cytokine Signaling, Growth Factor Signaling	NM_007987.2:95
C5ar1	0.0888	0.11	-0.127	0.304	1.06	0.916	1.23	0.44	0.904	lm.nb	Complement Activation	NM_007577.3:595
Arf6	0.0847	0.105	-0.122	0.291	1.06	0.919	1.22	0.443	0.905	loglinear	Growth Factor Signaling	NM_007481.2:1220
Sesn1	-0.103	0.129	-0.356	0.15	0.931	0.781	1.11	0.445	0.905	lm.nb	Metabolism	NM_001013370.2:497
Casp1	-0.036	0.0458	-0.126	0.0538	0.975	0.916	1.04	0.452	0.906	loglinear	Cytokine Signaling, Pathogen Response	NM_009807.2:259
Rin2	0.0539	0.0688	-0.081	0.189	1.04	0.945	1.14	0.454	0.906	loglinear	Pathogen Response	NM_028724.4:3282
Vamp2	0.114	0.147	-0.174	0.402	1.08	0.887	1.32	0.457	0.906	loglinear	Metabolism	NM_009497.3:235
Cxcl2	-0.277	0.362	-0.986	0.432	0.825	0.505	1.35	0.463	0.906	lm.nb	Chemokine signaling, Cytokine Signaling	NM_009140.2:765
Csf1r	-0.0585	0.0766	-0.209	0.0916	0.96	0.865	1.07	0.464	0.906	loglinear	Growth Factor Signaling	NM_001037859.1:3655
Cd38	0.13	0.171	-0.204	0.465	1.09	0.868	1.38	0.465	0.906	lm.nb	Differentiation and Maintenance of Myeloid Cells, Metabolism	NM_007646.4:1490
Furin	-0.107	0.14	-0.382	0.168	0.929	0.768	1.12	0.466	0.906	loglinear	ECM remodeling, Growth Factor Signaling	NM_011046.2:2011
Retnla	-0.236	0.311	-0.845	0.372	0.849	0.557	1.29	0.466	0.906	lm.nb	Cell Migration and Adhesion	NM_020509.3:164
Vasp	0.0627	0.0826	-0.0993	0.225	1.04	0.934	1.17	0.468	0.906	loglinear	Cell Migration and Adhesion	NM_009499.2:1396
Prdx3	0.0608	0.0816	-0.099	0.221	1.04	0.934	1.17	0.475	0.915	loglinear	Metabolism	NM_007452.2:496
C1qb	0.0464	0.0627	-0.0765	0.169	1.03	0.948	1.12	0.478	0.917	loglinear	Complement Activation	NM_009777.2:865
Cytip	0.101	0.138	-0.17	0.373	1.07	0.889	1.29	0.482	0.92	lm.nb	Differentiation and Maintenance of Myeloid Cells	NM_139200.4:1080
Peli1	0.0704	0.0969	-0.119	0.26	1.05	0.921	1.2	0.486	0.92	loglinear	Cytokine Signaling, TLR signaling	NM_023324.2:590
Sp4	0.173	0.24	-0.297	0.643	1.13	0.814	1.56	0.488	0.92	lm.nb	Cell Migration and Adhesion	NM_009239.2:4680
Bcl2	0.17	0.236	-0.293	0.633	1.13	0.816	1.55	0.49	0.92	lm.nb	Growth Factor Signaling, Pathogen Response	NM_009741.3:1844
Vwa5a	-0.0526	0.0747	-0.199	0.0939	0.964	0.871	1.07	0.499	0.92	loglinear	Angiogenesis	NM_172767.3:2528
Map3k14	-0.2	0.284	-0.756	0.356	0.871	0.592	1.28	0.499	0.92	lm.nb	Antigen Presentation, Cytokine Signaling, Growth Factor Signaling, Lymphocyte activation, T-cell Activation and Checkpoint Signaling	NM_016896.3:3930
Pbx1	-0.297	0.423	-1.13	0.531	0.814	0.458	1.45	0.5	0.92	lm.nb	Differentiation and Maintenance of Myeloid Cells	NM_008783.2:951
Adgre5	-0.0699	0.101	-0.269	0.129	0.953	0.83	1.09	0.508	0.92	loglinear	Cell Migration and Adhesion	NM_011925.1:1975
H2-Q1	-0.108	0.156	-0.414	0.198	0.928	0.751	1.15	0.508	0.92	lm.nb	Antigen Presentation, Cell Migration and Adhesion	NM_010390.3:859
Osm	-0.216	0.314	-0.832	0.4	0.861	0.562	1.32	0.508	0.92	lm.nb	Cytokine Signaling, Growth Factor Signaling	NM_001013365.2:579
Fpr2	-0.16	0.234	-0.619	0.3	0.895	0.651	1.23	0.513	0.92	lm.nb	Pathogen Response	NM_008039.2:1015
S100a4	0.134	0.198	-0.253	0.522	1.1	0.839	1.44	0.514	0.92	lm.nb	Cell Migration and Adhesion, Differentiation and Maintenance of Myeloid Cells	NM_011311.2:357
Znrf2	0.077	0.113	-0.145	0.299	1.05	0.904	1.23	0.514	0.92	loglinear	Metabolism	NM_199143.2:986
Alcam	0.0971	0.144	-0.185	0.379	1.07	0.88	1.3	0.517	0.92	loglinear	Cell Migration and Adhesion	NM_009655.1:2605
Tnfrsf14	-0.0731	0.109	-0.287	0.141	0.951	0.82	1.1	0.519	0.92	loglinear	Cytokine Signaling, T-cell Activation and Checkpoint Signaling	NM_178931.2:625
Nfkbia	-0.176	0.263	-0.691	0.339	0.885	0.619	1.26	0.52	0.92	lm.nb	Antigen Presentation, Chemokine signaling, Cytokine Signaling, Fc Receptor Signaling, Growth Factor Signaling, Lymphocyte activation, Pathogen Response, TLR signaling	NM_010907.2:646
Sgpp1	0.0753	0.113	-0.147	0.298	1.05	0.903	1.23	0.524	0.92	lm.nb	Metabolism	NM_030750.3:1076
Grn	-0.0766	0.116	-0.304	0.151	0.948	0.81	1.11	0.526	0.92	loglinear	Pathogen Response	NM_008175.4:1292
Ncor1	0.0491	0.0747	-0.0974	0.196	1.03	0.935	1.15	0.528	0.92	loglinear	Growth Factor Signaling, Metabolism	NM_011308.2:211
Cbr1	-0.0668	0.102	-0.267	0.133	0.955	0.831	1.1	0.529	0.92	loglinear	Metabolism	NM_007620.2:682
Cd99	0.0724	0.112	-0.147	0.292	1.05	0.903	1.22	0.534	0.922	loglinear	Cell Migration and Adhesion	NM_025584.2:683
Ccl9	-0.0745	0.118	-0.307	0.158	0.95	0.809	1.12	0.545	0.922	lm.nb	Chemokine signaling	NM_011338.2:1125
H2-DMa	-0.0781	0.125	-0.324	0.168	0.947	0.799	1.12	0.549	0.922	lm.nb	Antigen Presentation, Cell Migration and Adhesion	NM_010386.3:530
Bcl10	-0.0787	0.127	-0.328	0.171	0.947	0.797	1.13	0.552	0.922	loglinear	Antigen Presentation, Fc Receptor Signaling, Lymphocyte activation	NM_009740.1:1168
Cd14	0.0682	0.11	-0.148	0.285	1.05	0.902	1.22	0.552	0.922	loglinear	Growth Factor Signaling, TLR signaling	NM_009841.3:235
Ifngr1	-0.0808	0.131	-0.338	0.176	0.946	0.791	1.13	0.553	0.922	lm.nb	Growth Factor Signaling, Interferon Signaling, TH1 Activation, TH2 Activation	NM_010511.2:985
Tyrobp	-0.0344	0.0561	-0.144	0.0756	0.976	0.905	1.05	0.555	0.922	loglinear	Lymphocyte activation	NM_011662.2:130
Ikbke	-0.109	0.178	-0.458	0.241	0.928	0.728	1.18	0.558	0.922	lm.nb	Pathogen Response, TLR signaling	NM_019777.3:618
Cd36	-0.06	0.0998	-0.256	0.136	0.959	0.838	1.1	0.563	0.922	loglinear	Antigen Presentation, ECM remodeling, Metabolism, TLR signaling	NM_007643.3:1520
Ikzf1	0.0481	0.0802	-0.109	0.205	1.03	0.927	1.15	0.564	0.922	loglinear	Differentiation and Maintenance of Myeloid Cells	NM_009578.2:1716
Mafb	0.102	0.172	-0.235	0.439	1.07	0.85	1.36	0.568	0.922	lm.nb	Differentiation and Maintenance of Myeloid Cells	NM_010658.2:2658
Hras	0.0946	0.161	-0.222	0.411	1.07	0.857	1.33	0.572	0.922	loglinear	Angiogenesis, Antigen Presentation, Cell Migration and Adhesion, Chemokine signaling, Cytokine Signaling, Fc Receptor Signaling, Growth Factor Signaling, Lymphocyte activation	NM_001130443.1:240
Rictor	-0.131	0.223	-0.568	0.307	0.913	0.674	1.24	0.573	0.922	lm.nb	Angiogenesis, Fc Receptor Signaling, Growth Factor Signaling, Lymphocyte activation, T-cell Activation and Checkpoint Signaling	NM_030168.3:720
Map2k1	0.0687	0.118	-0.163	0.301	1.05	0.893	1.23	0.576	0.922	loglinear	Angiogenesis, Chemokine signaling, Cytokine Signaling, Fc Receptor Signaling, Growth Factor Signaling, Lymphocyte activation, TLR signaling	NM_008927.3:1695
Vegfa	0.206	0.361	-0.501	0.914	1.15	0.706	1.88	0.581	0.922	lm.nb	Angiogenesis, Growth Factor Signaling	NM_001025250.3:3015
Cd74	-0.242	0.428	-1.08	0.596	0.845	0.473	1.51	0.585	0.922	lm.nb	Antigen Presentation, Cell Migration and Adhesion	NM_001042605.1:391
Tap2	-0.0994	0.176	-0.444	0.245	0.933	0.735	1.19	0.586	0.922	loglinear	Antigen Presentation	NM_011530.3:790
Laptm5	-0.0467	0.0836	-0.211	0.117	0.968	0.864	1.08	0.59	0.922	loglinear	Differentiation and Maintenance of Myeloid Cells	NM_010686.3:36
Btg2	-0.102	0.182	-0.459	0.256	0.932	0.727	1.19	0.591	0.922	lm.nb	Cell Cycle and Apoptosis	NM_007570.2:50
Map2k3	-0.102	0.185	-0.464	0.26	0.932	0.725	1.2	0.595	0.922	lm.nb	Cytokine Signaling, Growth Factor Signaling, TLR signaling	NM_008928.4:1115
Rab20	-0.165	0.3	-0.753	0.424	0.892	0.593	1.34	0.597	0.922	lm.nb	Metabolism	NM_011227.1:496
Ifnar2	-0.0428	0.0782	-0.196	0.11	0.971	0.873	1.08	0.597	0.922	loglinear	Growth Factor Signaling, Interferon Signaling, TLR signaling	NM_001110498.1:725
Marcksl1	-0.0879	0.161	-0.403	0.228	0.941	0.756	1.17	0.598	0.922	lm.nb	Angiogenesis	NM_010807.4:589
P2rx1	-0.119	0.218	-0.547	0.309	0.921	0.685	1.24	0.6	0.922	lm.nb	Pathogen Response	NM_008771.3:1046
Il6ra	-0.0611	0.113	-0.282	0.16	0.959	0.823	1.12	0.6	0.922	loglinear	Cytokine Signaling, Growth Factor Signaling	NM_010559.2:2825
Plau	-0.145	0.268	-0.671	0.38	0.904	0.628	1.3	0.601	0.922	lm.nb	Complement Activation	NM_008873.2:1950
Smad1	0.0813	0.152	-0.218	0.38	1.06	0.86	1.3	0.607	0.922	loglinear	Growth Factor Signaling	NM_008539.3:240
Il4ra	-0.0913	0.172	-0.428	0.245	0.939	0.743	1.19	0.608	0.922	lm.nb	Cytokine Signaling, Growth Factor Signaling	NM_001008700.3:780
Itga4	-0.0595	0.113	-0.28	0.161	0.96	0.824	1.12	0.61	0.922	loglinear	Cell Migration and Adhesion, ECM remodeling, Growth Factor Signaling, Lymphocyte activation	NM_010576.3:6600
Ptafr	-0.101	0.192	-0.478	0.276	0.932	0.718	1.21	0.613	0.922	lm.nb	Interferon Signaling	NM_001081211.1:1685
Sqstm1	0.0459	0.0883	-0.127	0.219	1.03	0.916	1.16	0.616	0.922	loglinear	Cytokine Signaling, Growth Factor Signaling	NM_011018.2:1430
Myd88	-0.0513	0.0994	-0.246	0.143	0.965	0.843	1.1	0.618	0.922	loglinear	Cytokine Signaling, Growth Factor Signaling, Pathogen Response, TLR signaling	NM_010851.2:1595
Slc16a6	0.0816	0.158	-0.229	0.392	1.06	0.853	1.31	0.619	0.922	loglinear	Metabolism	NM_134038.2:970
Msh2	0.0852	0.167	-0.241	0.412	1.06	0.846	1.33	0.621	0.922	loglinear	Differentiation and Maintenance of Myeloid Cells	NM_008628.2:1870
Emp1	0.183	0.361	-0.525	0.891	1.14	0.695	1.85	0.624	0.922	lm.nb	Cell Migration and Adhesion	NM_010128.4:1080
Cd163	0.25	0.5	-0.729	1.23	1.19	0.603	2.34	0.629	0.922	lm.nb	Differentiation and Maintenance of Myeloid Cells	NM_053094.2:3225
Mif	0.0564	0.116	-0.171	0.284	1.04	0.888	1.22	0.639	0.922	loglinear	Cell Migration and Adhesion	NM_010798.2:373
S100a10	0.0536	0.11	-0.163	0.27	1.04	0.893	1.21	0.639	0.922	loglinear	Differentiation and Maintenance of Myeloid Cells	NM_009112.2:154
Mcm5	-0.146	0.31	-0.752	0.461	0.904	0.594	1.38	0.649	0.922	lm.nb	Cell Cycle and Apoptosis, Differentiation and Maintenance of Myeloid Cells	NM_008566.2:2244
Fyn	0.0601	0.129	-0.193	0.313	1.04	0.875	1.24	0.652	0.922	loglinear	Angiogenesis, Antigen Presentation, Cell Migration and Adhesion, Cytokine Signaling, Fc Receptor Signaling, Growth Factor Signaling, Lymphocyte activation, T-cell Activation and Checkpoint Signaling	NM_008054.2:1030
Batf3	-0.149	0.321	-0.777	0.479	0.902	0.583	1.39	0.653	0.922	lm.nb	Antigen Presentation	NM_030060.2:345
Vrk2	-0.167	0.359	-0.871	0.537	0.891	0.547	1.45	0.653	0.922	lm.nb	Cell Cycle and Apoptosis	NM_001252447.1:338
Ldlr	0.0907	0.196	-0.294	0.475	1.06	0.816	1.39	0.655	0.922	lm.nb	Metabolism	NM_010700.2:3925
Tlr4	-0.0495	0.107	-0.26	0.161	0.966	0.835	1.12	0.656	0.922	loglinear	Growth Factor Signaling, TLR signaling	NM_021297.2:2510
Nr2f6	-0.089	0.193	-0.468	0.29	0.94	0.723	1.22	0.656	0.922	loglinear	T-cell Activation and Checkpoint Signaling	NM_010150.2:1702
Pde4a	0.116	0.255	-0.383	0.615	1.08	0.767	1.53	0.659	0.922	loglinear	Metabolism	NM_183408.3:1208
Mrc1	0.344	0.766	-1.16	1.84	1.27	0.449	3.59	0.664	0.922	lm.nb	Antigen Presentation	NM_008625.1:3992
Cd86	-0.0888	0.2	-0.48	0.303	0.94	0.717	1.23	0.667	0.922	lm.nb	Cell Migration and Adhesion, Fc Receptor Signaling, Growth Factor Signaling, Lymphocyte activation, T-cell Activation and Checkpoint Signaling, TLR signaling	NM_019388.3:251
Traf6	0.063	0.143	-0.217	0.343	1.04	0.86	1.27	0.67	0.922	loglinear	Antigen Presentation, Cytokine Signaling, Fc Receptor Signaling, Growth Factor Signaling, Lymphocyte activation, Pathogen Response, TLR signaling	NM_009424.2:980
Dusp6	-0.0545	0.124	-0.298	0.189	0.963	0.814	1.14	0.671	0.922	loglinear	Angiogenesis, Cytokine Signaling, Fc Receptor Signaling, Growth Factor Signaling, Lymphocyte activation, TLR signaling	NM_026268.2:1648
Il17ra	0.074	0.171	-0.26	0.408	1.05	0.835	1.33	0.675	0.922	lm.nb	Cytokine Signaling	NM_008359.1:312
Pggt1b	-0.0487	0.113	-0.27	0.173	0.967	0.829	1.13	0.677	0.922	loglinear	Metabolism	NM_172627.3:168
Hdac6	-0.131	0.305	-0.73	0.467	0.913	0.603	1.38	0.677	0.922	lm.nb	Growth Factor Signaling	NM_010413.3:2195
Hivep1	0.068	0.16	-0.245	0.382	1.05	0.844	1.3	0.681	0.922	loglinear	Pathogen Response	NM_007772.2:5072
Acly	-0.0386	0.0908	-0.217	0.139	0.974	0.861	1.1	0.681	0.922	loglinear	Metabolism	NM_134037.2:4090
Anxa4	0.0527	0.125	-0.192	0.298	1.04	0.875	1.23	0.683	0.922	loglinear	Antigen Presentation	NM_013471.2:715
Ctsl	-0.0736	0.175	-0.416	0.269	0.95	0.75	1.2	0.683	0.922	lm.nb	Antigen Presentation, TLR signaling	NM_009984.3:45
Nfatc1	0.0728	0.175	-0.27	0.415	1.05	0.83	1.33	0.687	0.922	lm.nb	Antigen Presentation, Fc Receptor Signaling, Growth Factor Signaling, Lymphocyte activation	NM_016791.4:1570
Nfyc	0.0559	0.135	-0.208	0.32	1.04	0.866	1.25	0.688	0.922	loglinear	Antigen Presentation, Metabolism	NM_001048168.2:882
Irf4	-0.0624	0.151	-0.359	0.234	0.958	0.78	1.18	0.689	0.922	lm.nb	Interferon Signaling	NM_013674.1:1878
Hmgb1	0.0461	0.112	-0.173	0.265	1.03	0.887	1.2	0.69	0.922	loglinear	Pathogen Response, TLR signaling	NM_010439.3:1574
Pycard	0.0635	0.154	-0.239	0.365	1.04	0.848	1.29	0.69	0.922	lm.nb	Antigen Presentation, Lymphocyte activation, Pathogen Response	NM_023258.4:1654
Tmem173	0.107	0.261	-0.405	0.619	1.08	0.755	1.54	0.691	0.922	loglinear	Pathogen Response	NM_028261.1:1792
Dusp1	-0.158	0.387	-0.917	0.601	0.896	0.53	1.52	0.693	0.922	lm.nb	Angiogenesis, Cytokine Signaling, Fc Receptor Signaling, Growth Factor Signaling, Lymphocyte activation	NM_013642.3:1730
Csf1	-0.142	0.35	-0.828	0.543	0.906	0.563	1.46	0.693	0.922	lm.nb	Cytokine Signaling, Growth Factor Signaling	NM_001113530.1:833
Tfcp2	-0.112	0.278	-0.658	0.433	0.925	0.634	1.35	0.696	0.922	loglinear	Cell Cycle and Apoptosis	NM_033476.2:1416
Gnai3	0.0428	0.106	-0.165	0.251	1.03	0.892	1.19	0.697	0.922	lm.nb	Chemokine signaling	NM_010306.2:354
Fem1c	0.0659	0.169	-0.265	0.397	1.05	0.832	1.32	0.705	0.929	lm.nb	Lymphocyte activation	NM_173423.4:1734
Rhoc	-0.0726	0.187	-0.439	0.294	0.951	0.738	1.23	0.707	0.929	lm.nb	Cell Cycle and Apoptosis, Cell Migration and Adhesion, Growth Factor Signaling	NM_007484.2:551
Rnd3	0.0995	0.261	-0.412	0.611	1.07	0.751	1.53	0.712	0.933	lm.nb	Cell Cycle and Apoptosis, Cell Migration and Adhesion, Growth Factor Signaling	NM_028810.2:790
Rab3d	0.0372	0.099	-0.157	0.231	1.03	0.897	1.17	0.715	0.934	loglinear	Pathogen Response	NM_031874.4:2192
Mapk14	0.0266	0.0717	-0.114	0.167	1.02	0.924	1.12	0.72	0.935	loglinear	Angiogenesis, Cytokine Signaling, Growth Factor Signaling, Pathogen Response, TLR signaling	NM_011951.2:1420
Cd180	0.0324	0.0889	-0.142	0.207	1.02	0.906	1.15	0.724	0.935	loglinear	TLR signaling	NM_008533.2:860
Tnfaip8	-0.0357	0.0985	-0.229	0.157	0.976	0.853	1.12	0.725	0.935	loglinear	Cytokine Signaling	NM_134131.2:340
Nr4a1	0.16	0.442	-0.707	1.03	1.12	0.613	2.04	0.726	0.935	lm.nb	Fc Receptor Signaling, Growth Factor Signaling, Lymphocyte activation	NM_010444.1:1315
Lta4h	0.029	0.0829	-0.133	0.191	1.02	0.912	1.14	0.734	0.939	loglinear	Metabolism	NM_008517.2:1016
Coasy	0.0584	0.167	-0.269	0.386	1.04	0.83	1.31	0.734	0.939	loglinear	Metabolism	NM_001305982.1:1712
Acad10	0.0777	0.226	-0.365	0.521	1.06	0.776	1.43	0.739	0.941	loglinear	Metabolism	NM_028037.4:1812
Csf2ra	0.0385	0.115	-0.186	0.263	1.03	0.879	1.2	0.745	0.945	loglinear	Angiogenesis, Cytokine Signaling, Fc Receptor Signaling, Growth Factor Signaling, Lymphocyte activation	NM_009970.2:296
Tgfb1	-0.0156	0.0473	-0.108	0.0772	0.989	0.928	1.05	0.749	0.945	loglinear	Cell Migration and Adhesion, ECM remodeling, Growth Factor Signaling	NM_011577.1:1470
Ndufa7	-0.0338	0.104	-0.238	0.17	0.977	0.848	1.13	0.753	0.945	loglinear	Metabolism	NM_023202.2:155
Birc3	0.0547	0.169	-0.276	0.386	1.04	0.826	1.31	0.754	0.945	lm.nb	Cytokine Signaling, Pathogen Response, TLR signaling	NM_007464.3:425
H2-Aa	-0.142	0.44	-1	0.72	0.906	0.499	1.65	0.754	0.945	lm.nb	Antigen Presentation, Cell Migration and Adhesion, Interferon Signaling, T-cell Activation and Checkpoint Signaling	NM_010378.2:450
Gtf2h2	0.0516	0.164	-0.27	0.373	1.04	0.829	1.3	0.761	0.949	lm.nb	Pathogen Response	NM_022011.4:650
Tep1	-0.0257	0.0887	-0.2	0.148	0.982	0.871	1.11	0.778	0.959	loglinear	Lymphocyte activation	NM_009351.2:2568
Nfkbiz	-0.069	0.238	-0.535	0.397	0.953	0.69	1.32	0.778	0.959	lm.nb	Cytokine Signaling, Lymphocyte activation	NM_030612.1:1305
Ercc1	0.0511	0.177	-0.296	0.398	1.04	0.815	1.32	0.779	0.959	lm.nb	Lymphocyte activation	NM_007948.2:183
H2-DMb1	-0.0729	0.258	-0.579	0.433	0.951	0.67	1.35	0.784	0.959	lm.nb	Antigen Presentation, Cell Migration and Adhesion	NM_010387.2:1089
Fscn1	0.098	0.353	-0.593	0.789	1.07	0.663	1.73	0.787	0.959	lm.nb	Cytokine Signaling	NM_007984.2:1645
Cd68	-0.0139	0.0504	-0.113	0.0848	0.99	0.925	1.06	0.788	0.959	loglinear	Metabolism	NM_009853.1:636
Map2k4	-0.0425	0.156	-0.348	0.263	0.971	0.786	1.2	0.791	0.959	loglinear	Cytokine Signaling, Fc Receptor Signaling, Growth Factor Signaling, Lymphocyte activation, TLR signaling	NM_009157.4:1335
Il15ra	-0.0716	0.263	-0.587	0.444	0.952	0.666	1.36	0.792	0.959	lm.nb	Cytokine Signaling, Growth Factor Signaling	NM_008358.2:800
Dhrs3	0.028	0.103	-0.175	0.231	1.02	0.886	1.17	0.793	0.959	loglinear	Metabolism	NM_011303.6:580
Nod2	0.122	0.452	-0.765	1.01	1.09	0.588	2.01	0.794	0.959	loglinear	Cytokine Signaling, Pathogen Response, TLR signaling	NM_145857.2:1086
S100a8	0.0902	0.34	-0.576	0.756	1.06	0.671	1.69	0.797	0.959	loglinear	Differentiation and Maintenance of Myeloid Cells	NM_013650.2:227
Cd1d1	-0.04	0.154	-0.341	0.261	0.973	0.789	1.2	0.8	0.96	lm.nb	T-cell Activation and Checkpoint Signaling	NM_007639.3:1340
Malt1	-0.0882	0.344	-0.762	0.586	0.941	0.59	1.5	0.803	0.961	lm.nb	Antigen Presentation, Fc Receptor Signaling, Lymphocyte activation	NM_172833.2:1196
Stat6	-0.0174	0.069	-0.153	0.118	0.988	0.9	1.09	0.807	0.962	loglinear	Growth Factor Signaling, Pathogen Response	NM_009284.2:3465
Tnfaip3	0.0797	0.326	-0.558	0.718	1.06	0.679	1.64	0.812	0.965	lm.nb	Cytokine Signaling, Pathogen Response	NM_009397.2:232
Batf	-0.0657	0.28	-0.615	0.483	0.955	0.653	1.4	0.82	0.968	lm.nb	Lymphocyte activation	NM_016767.2:750
Skil	-0.0505	0.216	-0.475	0.374	0.966	0.72	1.3	0.821	0.968	loglinear	Growth Factor Signaling	NM_011386.2:1349
Timd4	-0.0165	0.0722	-0.158	0.125	0.989	0.896	1.09	0.825	0.968	loglinear	Pathogen Response	NM_178759.4:236
Mmp19	-0.0331	0.146	-0.319	0.253	0.977	0.802	1.19	0.825	0.968	loglinear	ECM remodeling	NM_021412.2:1140
Twistnb	0.0388	0.174	-0.302	0.38	1.03	0.811	1.3	0.829	0.968	lm.nb	Pathogen Response	NM_172253.2:576
Fpr1	0.0568	0.258	-0.448	0.562	1.04	0.733	1.48	0.83	0.968	lm.nb	Chemokine signaling, Pathogen Response	NM_013521.2:750
Irf2	-0.0141	0.0664	-0.144	0.116	0.99	0.905	1.08	0.836	0.972	loglinear	Interferon Signaling	NM_008391.2:440
Prkci	0.0397	0.191	-0.335	0.414	1.03	0.793	1.33	0.84	0.972	lm.nb	Growth Factor Signaling	NM_008857.3:1635
Il27ra	0.0694	0.348	-0.612	0.751	1.05	0.654	1.68	0.846	0.972	lm.nb	Cytokine Signaling, Growth Factor Signaling	NM_016671.3:198
Flnb	0.0172	0.0891	-0.158	0.192	1.01	0.897	1.14	0.851	0.972	loglinear	Growth Factor Signaling, Interferon Signaling	NM_134080.1:6855
Loxl2	0.0859	0.453	-0.803	0.974	1.06	0.573	1.96	0.854	0.972	lm.nb	ECM remodeling	NM_033325.2:3700
Prkca	0.0482	0.257	-0.455	0.551	1.03	0.73	1.47	0.855	0.972	lm.nb	Angiogenesis, ECM remodeling, Growth Factor Signaling, Lymphocyte activation, Metabolism	NM_011101.3:6965
Serpinb2	0.0272	0.147	-0.261	0.315	1.02	0.835	1.24	0.857	0.972	lm.nb	Complement Activation	NM_001174170.1:715
Ccl6	0.032	0.176	-0.313	0.377	1.02	0.805	1.3	0.86	0.972	lm.nb	Chemokine signaling	NM_009139.2:825
Selp	0.0185	0.102	-0.182	0.219	1.01	0.882	1.16	0.861	0.972	lm.nb	Cell Migration and Adhesion	NM_011347.1:1570
Calr	-0.0191	0.108	-0.23	0.192	0.987	0.853	1.14	0.863	0.972	loglinear	Antigen Presentation	NM_007591.3:551
Ccr1	0.0165	0.0961	-0.172	0.205	1.01	0.888	1.15	0.868	0.972	loglinear	Chemokine signaling, TH1 Activation	NM_009912.4:1526
Txn1	-0.0156	0.0948	-0.201	0.17	0.989	0.87	1.13	0.873	0.972	loglinear	Metabolism, Pathogen Response	NM_011660.3:280
Nfil3	0.0336	0.205	-0.368	0.435	1.02	0.775	1.35	0.873	0.972	lm.nb	Angiogenesis	NM_017373.3:1299
Cebpa	0.0183	0.113	-0.204	0.24	1.01	0.868	1.18	0.876	0.972	loglinear	Cell Cycle and Apoptosis, Differentiation and Maintenance of Myeloid Cells	NM_007678.3:1968
Fabp4	0.0312	0.197	-0.356	0.418	1.02	0.781	1.34	0.878	0.972	lm.nb	Metabolism	NM_024406.2:50
Lpl	-0.039	0.261	-0.551	0.473	0.973	0.683	1.39	0.885	0.972	lm.nb	Metabolism	NM_008509.2:802
C3ar1	-0.0163	0.111	-0.234	0.202	0.989	0.85	1.15	0.886	0.972	loglinear	Complement Activation	NM_009779.2:555
Zmpste24	0.0333	0.227	-0.412	0.478	1.02	0.752	1.39	0.887	0.972	lm.nb	Pathogen Response	NM_172700.2:1434
Cd84	-0.00935	0.0646	-0.136	0.117	0.994	0.91	1.08	0.888	0.972	loglinear	Cell Migration and Adhesion	NM_001252472.1:188
Man2b1	-0.0138	0.0953	-0.201	0.173	0.991	0.87	1.13	0.888	0.972	loglinear	Metabolism	NM_010764.2:1658
Fn1	0.0142	0.105	-0.191	0.219	1.01	0.876	1.16	0.895	0.972	lm.nb	Angiogenesis, Cell Migration and Adhesion, Cytokine Signaling, ECM remodeling, Fc Receptor Signaling, Growth Factor Signaling, Lymphocyte activation	NM_010233.1:2627
Il1rap	-0.0312	0.236	-0.493	0.431	0.979	0.71	1.35	0.898	0.972	lm.nb	Cytokine Signaling	NM_134103.2:945
Fcgr2b	-0.0219	0.167	-0.35	0.306	0.985	0.785	1.24	0.899	0.972	lm.nb	Lymphocyte activation	NM_001077189.1:1225
Nlrp3	-0.0273	0.217	-0.452	0.398	0.981	0.731	1.32	0.903	0.972	lm.nb	Pathogen Response	NM_145827.3:508
Sema4a	0.03	0.242	-0.444	0.504	1.02	0.735	1.42	0.904	0.972	loglinear	Metabolism, T-cell Activation and Checkpoint Signaling	NM_013658.3:572
H2-M3	-0.0195	0.158	-0.33	0.29	0.987	0.796	1.22	0.904	0.972	loglinear	Antigen Presentation, Cell Migration and Adhesion, Interferon Signaling	NM_013819.2:1180
Map3k4	0.0255	0.211	-0.387	0.438	1.02	0.765	1.36	0.906	0.972	lm.nb	Growth Factor Signaling	NM_011948.2:5085
Thbd	0.0403	0.335	-0.616	0.697	1.03	0.652	1.62	0.907	0.972	lm.nb	Cell Migration and Adhesion, Complement Activation	NM_009378.3:2845
Cav1	0.021	0.181	-0.334	0.376	1.01	0.793	1.3	0.91	0.973	lm.nb	Angiogenesis, Cell Migration and Adhesion, Metabolism	NM_007616.3:1920
Id1	0.0525	0.476	-0.881	0.986	1.04	0.543	1.98	0.915	0.973	lm.nb	Cell Cycle and Apoptosis	NM_010495.2:280
Lrp5	-0.0119	0.109	-0.226	0.203	0.992	0.855	1.15	0.916	0.973	loglinear	Growth Factor Signaling	NM_008513.3:1680
Stat4	-0.0247	0.247	-0.509	0.459	0.983	0.703	1.37	0.922	0.974	lm.nb	Growth Factor Signaling, TH1 Activation	NM_011487.4:1816
Pdgfa	-0.0217	0.226	-0.465	0.422	0.985	0.724	1.34	0.926	0.974	lm.nb	Angiogenesis, Cytokine Signaling, ECM remodeling, Fc Receptor Signaling, Growth Factor Signaling, Lymphocyte activation	NM_008808.3:805
Ell2	0.0436	0.471	-0.88	0.967	1.03	0.543	1.96	0.928	0.974	lm.nb	Differentiation and Maintenance of Myeloid Cells	NM_138953.2:485
Ptprc	-0.00812	0.0891	-0.183	0.166	0.994	0.881	1.12	0.929	0.974	loglinear	Cell Migration and Adhesion	NM_011210.3:2320
Bcl6	-0.0249	0.274	-0.563	0.513	0.983	0.677	1.43	0.93	0.974	lm.nb	Cytokine Signaling	NM_009744.3:185
Tnfsf10	-0.0274	0.365	-0.744	0.689	0.981	0.597	1.61	0.942	0.982	lm.nb	Cytokine Signaling	NM_009425.2:2055
Itgam	0.0075	0.101	-0.191	0.206	1.01	0.876	1.15	0.943	0.982	loglinear	Cell Migration and Adhesion, Complement Activation, ECM remodeling, TLR signaling	NM_001082960.1:3025
Cd244	-0.0109	0.159	-0.323	0.301	0.992	0.799	1.23	0.947	0.984	lm.nb	Cell Migration and Adhesion	NM_018729.2:262
Alox15	-0.00392	0.0635	-0.128	0.121	0.997	0.915	1.09	0.952	0.986	loglinear	Metabolism	NM_009660.3:815
Tlr7	-0.00862	0.145	-0.292	0.275	0.994	0.817	1.21	0.954	0.986	lm.nb	TLR signaling	NM_133211.3:3210
Klf4	0.00809	0.185	-0.355	0.371	1.01	0.782	1.29	0.966	0.995	lm.nb	Differentiation and Maintenance of Myeloid Cells	NM_010637.3:2397
Tlr8	-0.00412	0.119	-0.237	0.229	0.997	0.848	1.17	0.973	0.995	lm.nb	TLR signaling	NM_133212.2:110
Map2k2	0.00389	0.127	-0.244	0.252	1	0.844	1.19	0.976	0.995	loglinear	Angiogenesis, Cytokine Signaling, Fc Receptor Signaling, Growth Factor Signaling, Lymphocyte activation, TLR signaling	NM_023138.4:1440
Itga5	0.00634	0.224	-0.433	0.446	1	0.741	1.36	0.978	0.995	loglinear	Cell Migration and Adhesion, ECM remodeling, Growth Factor Signaling	NM_001314041.1:2622
Irf3	0.00409	0.153	-0.295	0.304	1	0.815	1.23	0.979	0.995	lm.nb	Interferon Signaling, Pathogen Response, TLR signaling	NM_016849.4:526
Mertk	-0.0028	0.105	-0.208	0.203	0.998	0.866	1.15	0.979	0.995	loglinear	Cell Migration and Adhesion	NM_008587.1:1320
Nfkb1	0.00256	0.126	-0.244	0.249	1	0.844	1.19	0.984	0.996	loglinear	Antigen Presentation, Chemokine signaling, Cytokine Signaling, Fc Receptor Signaling, Growth Factor Signaling, Lymphocyte activation, Pathogen Response, TLR signaling	NM_008689.2:2125
Hes1	-0.00565	0.342	-0.676	0.664	0.996	0.626	1.58	0.987	0.996	lm.nb	Growth Factor Signaling	NM_008235.2:983
Jag1	0.00101	0.0788	-0.153	0.155	1	0.899	1.11	0.99	0.996	loglinear	Cytokine Signaling, Growth Factor Signaling	NM_013822.2:2155
Lrp6	-0.00181	0.165	-0.326	0.322	0.999	0.798	1.25	0.992	0.996	loglinear	Growth Factor Signaling	NM_008514.3:3315
Ripk2	-0.00125	0.165	-0.325	0.323	0.999	0.798	1.25	0.994	0.996	loglinear	Cytokine Signaling, Growth Factor Signaling, Pathogen Response, TLR signaling	NM_138952.3:830
Ccl24	-0.000589	0.123	-0.241	0.24	1	0.846	1.18	0.996	0.996	loglinear	Chemokine signaling	NM_019577.4:335
