## Supplementary Table 3 for "Recruited macrophages that colonise the post-inflammatory peritoneal niche convert into functionally divergent resident cells"

Log2 Fold change IMacZ10 v RMACZ10
Depleted environment
	Log2 fold change	std error (log2)	Lower confidence limit (log2)	Upper confidence limit (log2)	Linear fold change	Lower confidence limit (linear)	Upper confidence limit (linear)	P-value	BH.p.value	method	Gene.sets	probe.ID
Timd4	-1.96	0.161	-2.28	-1.65	0.257	0.206	0.32	1.93E-06	0.00071	lm.nb	Pathogen Response	NM_178759.4:236
Sell	1.66	0.263	1.14	2.17	3.15	2.2	4.51	0.000234	0.037	lm.nb	Cell Migration and Adhesion, Lymphocyte activation	NM_001164059.1:664
Marco	-1.92	0.331	-2.57	-1.27	0.264	0.169	0.414	0.000403	0.037	lm.nb	Differentiation and Maintenance of Myeloid Cells	NM_010766.2:350
Sema4a	1.59	0.278	1.04	2.13	3	2.06	4.38	0.000452	0.037	loglinear	Metabolism, T-cell Activation and Checkpoint Signaling	NM_013658.3:572
Fscn1	-2.06	0.374	-2.79	-1.33	0.24	0.144	0.398	0.000563	0.037	lm.nb	Cytokine Signaling	NM_007984.2:1645
Ndufa7	-0.389	0.0712	-0.528	-0.249	0.764	0.693	0.841	0.000602	0.037	loglinear	Metabolism	NM_023202.2:155
Ctsd	-0.487	0.0924	-0.668	-0.306	0.713	0.629	0.809	0.000755	0.0398	loglinear	Antigen Presentation, ECM remodeling	NM_009983.2:585
Retnla	1.91	0.384	1.16	2.67	3.77	2.24	6.34	0.00107	0.0496	lm.nb	Cell Migration and Adhesion	NM_020509.3:164
Cxcl13	-1.48	0.307	-2.08	-0.875	0.359	0.237	0.545	0.00133	0.0547	lm.nb	Chemokine signaling	NM_018866.2:551
Serpinb6a	-0.599	0.128	-0.85	-0.347	0.66	0.555	0.786	0.00162	0.0597	lm.nb	Pathogen Response	NM_001164117.1:1418
Tyrobp	-0.321	0.0707	-0.46	-0.183	0.8	0.727	0.881	0.00188	0.0631	loglinear	Lymphocyte activation	NM_011662.2:130
Id1	-2.25	0.604	-3.44	-1.07	0.21	0.0922	0.476	0.00576	0.175	lm.nb	Cell Cycle and Apoptosis	NM_010495.2:280
Nfkbiz	0.396	0.107	0.185	0.606	1.32	1.14	1.52	0.00616	0.175	loglinear	Cytokine Signaling, Lymphocyte activation	NM_030612.1:1305
Fpr1	0.852	0.235	0.392	1.31	1.81	1.31	2.48	0.00666	0.176	lm.nb	Chemokine signaling, Pathogen Response	NM_013521.2:750
Ccr5	1.17	0.331	0.521	1.82	2.25	1.44	3.53	0.0077	0.188	lm.nb	Chemokine signaling	NM_009917.5:1340
Hdc	-0.788	0.225	-1.23	-0.346	0.579	0.427	0.787	0.00815	0.188	lm.nb	Metabolism	NM_008230.4:745
Ifnar2	-0.363	0.12	-0.597	-0.128	0.778	0.661	0.915	0.0163	0.354	loglinear	Growth Factor Signaling, Interferon Signaling, TLR signaling	NM_001110498.1:725
Casp7	0.511	0.171	0.176	0.845	1.42	1.13	1.8	0.0174	0.356	loglinear	Cytokine Signaling	NM_007611.2:1468
Itgb2	-0.345	0.118	-0.575	-0.114	0.787	0.671	0.924	0.0189	0.367	lm.nb	Cell Migration and Adhesion, Complement Activation, ECM remodeling, Lymphocyte activation, TLR signaling	NM_008404.4:2542
Alox5ap	-0.221	0.0763	-0.37	-0.0711	0.858	0.774	0.952	0.0202	0.372	loglinear	Metabolism	NM_009663.1:410
Adgre1	-0.346	0.122	-0.585	-0.108	0.787	0.667	0.928	0.0217	0.381	loglinear	Cell Migration and Adhesion	NM_010130.1:995
Cnn2	0.626	0.223	0.19	1.06	1.54	1.14	2.09	0.0228	0.382	loglinear	Pathogen Response	NM_007725.2:350
Tm7sf3	-0.273	0.0985	-0.466	-0.0798	0.828	0.724	0.946	0.0243	0.39	loglinear	Cytokine Signaling	NM_026281.2:936
Il1rap	0.716	0.264	0.198	1.23	1.64	1.15	2.35	0.0267	0.391	lm.nb	Cytokine Signaling	NM_134103.2:945
Cav1	-0.831	0.309	-1.44	-0.225	0.562	0.369	0.855	0.0276	0.391	lm.nb	Angiogenesis, Cell Migration and Adhesion, Metabolism	NM_007616.3:1920
Irf2	-0.268	0.101	-0.466	-0.069	0.831	0.724	0.953	0.0297	0.391	loglinear	Interferon Signaling	NM_008391.2:440
Zmpste24	-0.367	0.14	-0.641	-0.0936	0.775	0.641	0.937	0.0302	0.391	loglinear	Pathogen Response	NM_172700.2:1434
Apoe	0.453	0.173	0.114	0.793	1.37	1.08	1.73	0.0309	0.391	lm.nb	Metabolism	NM_001305844.1:903
Selp	-0.363	0.141	-0.64	-0.0868	0.777	0.642	0.942	0.0328	0.391	lm.nb	Cell Migration and Adhesion	NM_011347.1:1570
Clec5a	0.953	0.371	0.225	1.68	1.94	1.17	3.21	0.0333	0.391	lm.nb	Lymphocyte activation	NM_001038604.1:605
Cstb	-0.399	0.156	-0.705	-0.0919	0.759	0.613	0.938	0.0343	0.391	lm.nb	Pathogen Response	NM_007793.3:345
Fasn	0.553	0.22	0.122	0.983	1.47	1.09	1.98	0.036	0.391	loglinear	Metabolism	NM_007988.3:6560
Usp18	0.991	0.394	0.218	1.76	1.99	1.16	3.39	0.0362	0.391	loglinear	Interferon Signaling	NM_011909.2:1190
Nr4a1	0.72	0.287	0.157	1.28	1.65	1.12	2.43	0.0365	0.391	lm.nb	Fc Receptor Signaling, Growth Factor Signaling, Lymphocyte activation	NM_010444.1:1315
Adam8	-0.761	0.305	-1.36	-0.163	0.59	0.39	0.893	0.0373	0.391	lm.nb	ECM remodeling	NM_007403.2:390
Acly	-0.164	0.0666	-0.294	-0.0335	0.893	0.815	0.977	0.0391	0.391	loglinear	Metabolism	NM_134037.2:4090
Akap13	0.763	0.312	0.152	1.37	1.7	1.11	2.59	0.04	0.391	lm.nb	Growth Factor Signaling	NM_029332.1:325
Malt1	-0.557	0.228	-1	-0.111	0.68	0.499	0.926	0.0402	0.391	loglinear	Antigen Presentation, Fc Receptor Signaling, Lymphocyte activation	NM_172833.2:1196
Prkca	-0.774	0.331	-1.42	-0.126	0.585	0.373	0.917	0.0474	0.448	lm.nb	Angiogenesis, ECM remodeling, Growth Factor Signaling, Lymphocyte activation, Metabolism	NM_011101.3:6965
Txn1	-0.285	0.124	-0.527	-0.0431	0.821	0.694	0.971	0.0498	0.456	lm.nb	Metabolism, Pathogen Response	NM_011660.3:280
Myc	-0.412	0.18	-0.764	-0.0599	0.752	0.589	0.959	0.051	0.456	lm.nb	Growth Factor Signaling	NM_010849.4:630
Runx2	-0.794	0.35	-1.48	-0.108	0.577	0.358	0.928	0.053	0.456	loglinear	Differentiation and Maintenance of Myeloid Cells	NM_009820.5:1116
Irf4	0.45	0.201	0.0561	0.844	1.37	1.04	1.8	0.0555	0.456	lm.nb	Interferon Signaling	NM_013674.1:1878
Nfkbie	-0.707	0.319	-1.33	-0.0813	0.613	0.397	0.945	0.0577	0.456	lm.nb	Lymphocyte activation	NM_008690.3:630
Irf8	0.364	0.166	0.0377	0.69	1.29	1.03	1.61	0.0602	0.456	loglinear	Interferon Signaling	NM_008320.3:2274
Il10ra	0.319	0.146	0.0326	0.605	1.25	1.02	1.52	0.0606	0.456	lm.nb	Cytokine Signaling, Growth Factor Signaling	NM_008348.2:2522
Alox5	-0.232	0.107	-0.441	-0.0233	0.851	0.736	0.984	0.061	0.456	loglinear	Metabolism	NM_009662.2:1975
Nampt	0.319	0.147	0.0302	0.607	1.25	1.02	1.52	0.0623	0.456	loglinear	Metabolism	NM_021524.1:1205
Itgb1	-0.207	0.0961	-0.396	-0.0191	0.866	0.76	0.987	0.0629	0.456	loglinear	Cell Migration and Adhesion, ECM remodeling, Growth Factor Signaling, Lymphocyte activation	NM_010578.1:1855
Icam1	-0.578	0.269	-1.1	-0.0515	0.67	0.465	0.965	0.0636	0.456	loglinear	Cell Migration and Adhesion, Cytokine Signaling, ECM remodeling, Interferon Signaling, Lymphocyte activation	NM_010493.2:2195
Lrp6	0.509	0.237	0.0452	0.973	1.42	1.03	1.96	0.0637	0.456	lm.nb	Growth Factor Signaling	NM_008514.3:3315
Fyn	-0.389	0.181	-0.744	-0.0336	0.764	0.597	0.977	0.0642	0.456	lm.nb	Angiogenesis, Antigen Presentation, Cell Migration and Adhesion, Cytokine Signaling, Fc Receptor Signaling, Growth Factor Signaling, Lymphocyte activation, T-cell Activation and Checkpoint Signaling	NM_008054.2:1030
Cd68	-0.252	0.118	-0.484	-0.0202	0.84	0.715	0.986	0.0657	0.457	lm.nb	Metabolism	NM_009853.1:636
Nr2f6	-0.389	0.184	-0.75	-0.0284	0.763	0.595	0.981	0.0674	0.457	loglinear	T-cell Activation and Checkpoint Signaling	NM_010150.2:1702
Cybb	-0.27	0.128	-0.521	-0.0189	0.829	0.697	0.987	0.0681	0.457	lm.nb	Angiogenesis, Antigen Presentation	NM_007807.2:1535
Vegfa	-0.567	0.273	-1.1	-0.0324	0.675	0.466	0.978	0.0712	0.467	loglinear	Angiogenesis, Growth Factor Signaling	NM_001025250.3:3015
Tgm2	-0.923	0.447	-1.8	-0.0464	0.527	0.287	0.968	0.0729	0.467	lm.nb	Metabolism	NM_009373.3:1260
Flnb	-0.149	0.0731	-0.293	-0.0059	0.902	0.816	0.996	0.0756	0.467	loglinear	Growth Factor Signaling, Interferon Signaling	NM_134080.1:6855
Emp1	0.565	0.278	0.0192	1.11	1.48	1.01	2.16	0.077	0.467	lm.nb	Cell Migration and Adhesion	NM_010128.4:1080
Pbx3	-0.4	0.198	-0.787	-0.0124	0.758	0.58	0.991	0.0777	0.467	lm.nb	Differentiation and Maintenance of Myeloid Cells	NM_016768.1:1430
Laptm5	-0.222	0.11	-0.437	-0.00668	0.858	0.739	0.995	0.078	0.467	loglinear	Differentiation and Maintenance of Myeloid Cells	NM_010686.3:36
H2-Eb1	1.66	0.829	0.0348	3.28	3.16	1.02	9.73	0.0803	0.467	lm.nb	Antigen Presentation, Cell Migration and Adhesion, Interferon Signaling	NM_010382.2:935
Serpinb2	-0.692	0.347	-1.37	-0.0129	0.619	0.386	0.991	0.0809	0.467	lm.nb	Complement Activation	NM_001174170.1:715
Ldlr	0.423	0.212	0.00762	0.839	1.34	1.01	1.79	0.081	0.467	lm.nb	Metabolism	NM_010700.2:3925
Acad10	0.485	0.245	0.00356	0.965	1.4	1	1.95	0.0838	0.475	loglinear	Metabolism	NM_028037.4:1812
H2-Ab1	1.43	0.732	0.00061	2.87	2.7	1	7.3	0.0855	0.478	lm.nb	Antigen Presentation, Cell Migration and Adhesion, Interferon Signaling, T-cell Activation and Checkpoint Signaling	NM_207105.2:164
Gch1	-0.71	0.368	-1.43	0.0101	0.611	0.371	1.01	0.0894	0.483	lm.nb	Metabolism	NM_008102.3:2454
Cytip	0.21	0.109	-0.00371	0.424	1.16	0.997	1.34	0.0903	0.483	loglinear	Differentiation and Maintenance of Myeloid Cells	NM_139200.4:1080
Pf4	-0.242	0.127	-0.49	0.00598	0.845	0.712	1	0.0921	0.483	lm.nb	Cell Migration and Adhesion, Chemokine signaling	NM_019932.4:148
Hes1	0.83	0.435	-0.0224	1.68	1.78	0.985	3.21	0.0927	0.483	lm.nb	Growth Factor Signaling	NM_008235.2:983
Cxcl12	-0.529	0.279	-1.08	0.0182	0.693	0.474	1.01	0.0947	0.483	lm.nb	Chemokine signaling	NM_021704.3:259
Gpr183	-0.616	0.326	-1.25	0.0225	0.653	0.419	1.02	0.0953	0.483	lm.nb	Cell Migration and Adhesion, Lymphocyte activation	NM_183031.2:238
Adgre5	0.293	0.155	-0.011	0.596	1.22	0.992	1.51	0.0956	0.483	lm.nb	Cell Migration and Adhesion	NM_011925.1:1975
H2-DMb1	1.01	0.545	-0.054	2.08	2.02	0.963	4.24	0.0998	0.493	lm.nb	Antigen Presentation, Cell Migration and Adhesion	NM_010387.2:1089
Mmp19	-0.63	0.341	-1.3	0.0391	0.646	0.406	1.03	0.102	0.493	loglinear	ECM remodeling	NM_021412.2:1140
Cd74	1.44	0.782	-0.0919	2.97	2.71	0.938	7.85	0.103	0.493	lm.nb	Antigen Presentation, Cell Migration and Adhesion	NM_001042605.1:391
Mob3c	0.343	0.186	-0.0227	0.708	1.27	0.984	1.63	0.103	0.493	loglinear	Lymphocyte activation	NM_175308.4:2136
Map3k14	-0.619	0.338	-1.28	0.0432	0.651	0.412	1.03	0.104	0.493	loglinear	Antigen Presentation, Cytokine Signaling, Growth Factor Signaling, Lymphocyte activation, T-cell Activation and Checkpoint Signaling	NM_016896.3:3930
Cxcl14	-0.496	0.279	-1.04	0.0507	0.709	0.486	1.04	0.113	0.518	lm.nb	Chemokine signaling	NM_019568.2:658
Nfyc	-0.196	0.11	-0.412	0.0202	0.873	0.752	1.01	0.113	0.518	loglinear	Antigen Presentation, Metabolism	NM_001048168.2:882
Stab1	0.837	0.474	-0.0909	1.77	1.79	0.939	3.4	0.115	0.518	lm.nb	Cell Migration and Adhesion	NM_138672.2:5890
Sptbn1	-0.298	0.169	-0.628	0.0324	0.813	0.647	1.02	0.115	0.518	lm.nb	Angiogenesis, Cytokine Signaling, Fc Receptor Signaling, Growth Factor Signaling, Lymphocyte activation	NM_009260.2:5588
Pycard	0.295	0.168	-0.0351	0.625	1.23	0.976	1.54	0.118	0.525	loglinear	Antigen Presentation, Lymphocyte activation, Pathogen Response	NM_023258.4:1654
Il18	0.529	0.306	-0.0702	1.13	1.44	0.953	2.18	0.122	0.531	loglinear	Cytokine Signaling, Pathogen Response, TH1 Activation	NM_008360.1:270
Pbx1	-0.315	0.183	-0.673	0.0427	0.804	0.627	1.03	0.123	0.531	loglinear	Differentiation and Maintenance of Myeloid Cells	NM_008783.2:951
Gpr65	-0.258	0.15	-0.553	0.0361	0.836	0.682	1.03	0.124	0.531	loglinear	Lymphocyte activation	NM_008152.2:575
H2-Aa	1.52	0.888	-0.22	3.26	2.87	0.858	9.57	0.125	0.532	lm.nb	Antigen Presentation, Cell Migration and Adhesion, Interferon Signaling, T-cell Activation and Checkpoint Signaling	NM_010378.2:450
Aoah	0.518	0.306	-0.0818	1.12	1.43	0.945	2.17	0.129	0.541	lm.nb	Pathogen Response	NM_001281854.1:390
Bid	-0.3	0.18	-0.652	0.0516	0.812	0.636	1.04	0.133	0.546	loglinear	Cell Cycle and Apoptosis	NM_007544.3:1307
Rhog	-0.0969	0.058	-0.21	0.0167	0.935	0.864	1.01	0.133	0.546	loglinear	Cell Cycle and Apoptosis, Cell Migration and Adhesion, Growth Factor Signaling	NM_019566.3:916
Tnfaip3	-0.514	0.31	-1.12	0.0929	0.7	0.46	1.07	0.135	0.546	loglinear	Cytokine Signaling, Pathogen Response	NM_009397.2:232
Osm	0.406	0.247	-0.0776	0.89	1.33	0.948	1.85	0.138	0.546	loglinear	Cytokine Signaling, Growth Factor Signaling	NM_001013365.2:579
Alcam	-0.265	0.162	-0.583	0.0528	0.832	0.668	1.04	0.141	0.546	lm.nb	Cell Migration and Adhesion	NM_009655.1:2605
Vav1	0.237	0.146	-0.0489	0.524	1.18	0.967	1.44	0.143	0.546	lm.nb	Angiogenesis, Chemokine signaling, Cytokine Signaling, Fc Receptor Signaling, Growth Factor Signaling, Lymphocyte activation, T-cell Activation and Checkpoint Signaling	NM_011691.4:1640
Tnfsf10	-0.515	0.318	-1.14	0.109	0.7	0.454	1.08	0.145	0.546	loglinear	Cytokine Signaling	NM_009425.2:2055
Rnd3	0.683	0.423	-0.146	1.51	1.61	0.904	2.85	0.145	0.546	lm.nb	Cell Cycle and Apoptosis, Cell Migration and Adhesion, Growth Factor Signaling	NM_028810.2:790
Cd86	0.353	0.219	-0.0763	0.782	1.28	0.948	1.72	0.146	0.546	lm.nb	Cell Migration and Adhesion, Fc Receptor Signaling, Growth Factor Signaling, Lymphocyte activation, T-cell Activation and Checkpoint Signaling, TLR signaling	NM_019388.3:251
Pik3cg	0.332	0.207	-0.0731	0.736	1.26	0.951	1.67	0.147	0.546	lm.nb	Chemokine signaling, Cytokine Signaling, Growth Factor Signaling, Metabolism, TLR signaling	NM_020272.2:2890
Tnfrsf1a	-0.0593	0.037	-0.132	0.0131	0.96	0.913	1.01	0.147	0.546	loglinear	Cytokine Signaling, Growth Factor Signaling	NM_011609.2:615
Cd151	0.299	0.187	-0.0675	0.665	1.23	0.954	1.59	0.148	0.546	loglinear	ECM remodeling	NM_009842.3:610
Marcksl1	0.421	0.264	-0.0966	0.939	1.34	0.935	1.92	0.15	0.546	lm.nb	Angiogenesis	NM_010807.4:589
Lrp5	0.272	0.173	-0.0662	0.611	1.21	0.955	1.53	0.154	0.555	lm.nb	Growth Factor Signaling	NM_008513.3:1680
Anxa1	0.168	0.107	-0.0423	0.378	1.12	0.971	1.3	0.156	0.56	loglinear	Cytokine Signaling	NM_010730.2:400
Irf5	0.198	0.128	-0.0523	0.449	1.15	0.964	1.37	0.16	0.565	loglinear	Interferon Signaling, TLR signaling	NM_001252382.1:490
Tnfrsf14	0.311	0.201	-0.0833	0.705	1.24	0.944	1.63	0.161	0.565	lm.nb	Cytokine Signaling, T-cell Activation and Checkpoint Signaling	NM_178931.2:625
Tnfaip8	-0.182	0.118	-0.413	0.0496	0.882	0.751	1.03	0.162	0.565	loglinear	Cytokine Signaling	NM_134131.2:340
Pde4a	0.423	0.277	-0.121	0.966	1.34	0.919	1.95	0.166	0.574	loglinear	Metabolism	NM_183408.3:1208
Cxcl2	-0.735	0.491	-1.7	0.227	0.601	0.308	1.17	0.173	0.583	lm.nb	Chemokine signaling, Cytokine Signaling	NM_009140.2:765
Msh2	0.368	0.246	-0.114	0.849	1.29	0.924	1.8	0.173	0.583	lm.nb	Differentiation and Maintenance of Myeloid Cells	NM_008628.2:1870
Calr	-0.137	0.0922	-0.317	0.0438	0.91	0.802	1.03	0.176	0.583	loglinear	Antigen Presentation	NM_007591.3:551
Mmp9	0.581	0.392	-0.187	1.35	1.5	0.878	2.55	0.177	0.583	lm.nb	Cytokine Signaling, ECM remodeling	NM_013599.2:1570
Tgfb1	-0.209	0.141	-0.486	0.0678	0.865	0.714	1.05	0.177	0.583	loglinear	Cell Migration and Adhesion, ECM remodeling, Growth Factor Signaling	NM_011577.1:1470
Gnai3	-0.197	0.134	-0.46	0.0665	0.872	0.727	1.05	0.181	0.591	lm.nb	Chemokine signaling	NM_010306.2:354
Bcl6	0.656	0.452	-0.23	1.54	1.58	0.853	2.91	0.185	0.598	lm.nb	Cytokine Signaling	NM_009744.3:185
Sp4	-0.457	0.317	-1.08	0.164	0.728	0.474	1.12	0.187	0.6	lm.nb	Cell Migration and Adhesion	NM_009239.2:4680
Pglyrp1	-0.585	0.417	-1.4	0.232	0.667	0.378	1.17	0.198	0.631	lm.nb	Pathogen Response	NM_009402.2:201
Lpl	-0.419	0.308	-1.02	0.184	0.748	0.492	1.14	0.21	0.645	lm.nb	Metabolism	NM_008509.2:802
Ccl24	0.275	0.202	-0.121	0.671	1.21	0.919	1.59	0.211	0.645	lm.nb	Chemokine signaling	NM_019577.4:335
Pim2	0.303	0.223	-0.134	0.74	1.23	0.911	1.67	0.211	0.645	loglinear	Growth Factor Signaling	NM_138606.2:1395
Mcm5	0.512	0.378	-0.229	1.25	1.43	0.853	2.38	0.213	0.645	lm.nb	Cell Cycle and Apoptosis, Differentiation and Maintenance of Myeloid Cells	NM_008566.2:2244
Ifnar1	-0.242	0.179	-0.594	0.109	0.845	0.663	1.08	0.214	0.645	lm.nb	Growth Factor Signaling, Interferon Signaling, TLR signaling	NM_010508.1:1195
Isg15	-0.383	0.284	-0.94	0.174	0.767	0.521	1.13	0.214	0.645	lm.nb	Interferon Signaling, Pathogen Response	NM_015783.3:389
Vasp	-0.205	0.153	-0.505	0.0936	0.867	0.705	1.07	0.215	0.645	lm.nb	Cell Migration and Adhesion	NM_009499.2:1396
Nod1	-0.23	0.175	-0.573	0.112	0.853	0.672	1.08	0.224	0.648	lm.nb	Cytokine Signaling, Pathogen Response, TLR signaling	NM_172729.2:1446
Map3k4	0.529	0.402	-0.259	1.32	1.44	0.836	2.49	0.225	0.648	lm.nb	Growth Factor Signaling	NM_011948.2:5085
C4a	-0.159	0.121	-0.395	0.0778	0.896	0.76	1.06	0.225	0.648	lm.nb	Complement Activation	NM_011413.2:56
Ccrl2	0.344	0.261	-0.168	0.856	1.27	0.89	1.81	0.225	0.648	lm.nb	Chemokine signaling	NM_017466.4:655
Gata6	-0.231	0.176	-0.577	0.114	0.852	0.671	1.08	0.226	0.648	lm.nb	Differentiation and Maintenance of Myeloid Cells	NM_010258.3:2065
Pdgfa	-0.415	0.317	-1.04	0.207	0.75	0.487	1.15	0.227	0.648	lm.nb	Angiogenesis, Cytokine Signaling, ECM remodeling, Fc Receptor Signaling, Growth Factor Signaling, Lymphocyte activation	NM_008808.3:805
Klf4	0.39	0.299	-0.196	0.975	1.31	0.873	1.97	0.228	0.648	lm.nb	Differentiation and Maintenance of Myeloid Cells	NM_010637.3:2397
C1qb	0.114	0.0874	-0.0577	0.285	1.08	0.961	1.22	0.23	0.648	loglinear	Complement Activation	NM_009777.2:865
Rin2	0.157	0.122	-0.0825	0.396	1.11	0.944	1.32	0.235	0.657	loglinear	Pathogen Response	NM_028724.4:3282
Fgfr1	-0.272	0.213	-0.69	0.145	0.828	0.62	1.11	0.237	0.658	lm.nb	Angiogenesis, Cytokine Signaling, Fc Receptor Signaling, Growth Factor Signaling, Lymphocyte activation	NM_001079908.2:1308
S100a11	0.151	0.12	-0.0849	0.387	1.11	0.943	1.31	0.245	0.667	loglinear	Differentiation and Maintenance of Myeloid Cells	NM_016740.3:304
H2-DMa	0.423	0.338	-0.24	1.09	1.34	0.847	2.12	0.247	0.667	lm.nb	Antigen Presentation, Cell Migration and Adhesion	NM_010386.3:530
Insig1	0.327	0.262	-0.186	0.841	1.25	0.879	1.79	0.247	0.667	lm.nb	Metabolism	NM_153526.5:385
S100a4	0.39	0.313	-0.224	1	1.31	0.856	2.01	0.248	0.667	lm.nb	Cell Migration and Adhesion, Differentiation and Maintenance of Myeloid Cells	NM_011311.2:357
Fpr3	-0.658	0.532	-1.7	0.384	0.634	0.308	1.31	0.251	0.667	lm.nb	Differentiation and Maintenance of Myeloid Cells	NM_008042.2:985
Fzd4	-0.447	0.366	-1.16	0.269	0.733	0.446	1.21	0.256	0.667	lm.nb	Growth Factor Signaling	NM_008055.4:1336
Kcnq1ot1	0.36	0.295	-0.218	0.937	1.28	0.86	1.91	0.257	0.667	lm.nb	ECM remodeling	NR_001461.5:46
Sgpp1	0.167	0.137	-0.102	0.436	1.12	0.932	1.35	0.257	0.667	lm.nb	Metabolism	NM_030750.3:1076
Cebpa	0.2	0.165	-0.123	0.523	1.15	0.918	1.44	0.259	0.667	lm.nb	Cell Cycle and Apoptosis, Differentiation and Maintenance of Myeloid Cells	NM_007678.3:1968
Fem1c	0.221	0.182	-0.136	0.579	1.17	0.91	1.49	0.26	0.667	loglinear	Lymphocyte activation	NM_173423.4:1734
Anxa4	-0.169	0.14	-0.444	0.106	0.889	0.735	1.08	0.262	0.667	loglinear	Antigen Presentation	NM_013471.2:715
Mafb	0.136	0.114	-0.0873	0.358	1.1	0.941	1.28	0.267	0.667	loglinear	Differentiation and Maintenance of Myeloid Cells	NM_010658.2:2658
Glg1	-0.191	0.16	-0.505	0.123	0.876	0.704	1.09	0.268	0.667	loglinear	Cell Migration and Adhesion	NM_009149.2:1604
Csf2ra	-0.153	0.128	-0.404	0.099	0.9	0.756	1.07	0.269	0.667	loglinear	Angiogenesis, Cytokine Signaling, Fc Receptor Signaling, Growth Factor Signaling, Lymphocyte activation	NM_009970.2:296
Tlr1	-0.432	0.364	-1.14	0.281	0.741	0.452	1.21	0.269	0.667	loglinear	TLR signaling	NM_030682.1:805
Il17ra	0.257	0.216	-0.167	0.681	1.19	0.891	1.6	0.269	0.667	lm.nb	Cytokine Signaling	NM_008359.1:312
Lat2	-0.232	0.197	-0.618	0.155	0.852	0.652	1.11	0.274	0.674	lm.nb	Fc Receptor Signaling, Lymphocyte activation	NM_020044.2:1360
Arf6	-0.103	0.0876	-0.274	0.0692	0.931	0.827	1.05	0.276	0.674	loglinear	Growth Factor Signaling	NM_007481.2:1220
Prdx3	-0.183	0.157	-0.492	0.125	0.881	0.711	1.09	0.278	0.675	loglinear	Metabolism	NM_007452.2:496
H2-M3	0.212	0.183	-0.147	0.57	1.16	0.903	1.48	0.28	0.675	lm.nb	Antigen Presentation, Cell Migration and Adhesion, Interferon Signaling	NM_013819.2:1180
Cd1d1	0.288	0.252	-0.206	0.782	1.22	0.867	1.72	0.286	0.685	lm.nb	T-cell Activation and Checkpoint Signaling	NM_007639.3:1340
Bcl10	-0.124	0.11	-0.34	0.0911	0.917	0.79	1.07	0.291	0.692	loglinear	Antigen Presentation, Fc Receptor Signaling, Lymphocyte activation	NM_009740.1:1168
Peli1	-0.0983	0.0882	-0.271	0.0746	0.934	0.829	1.05	0.298	0.704	loglinear	Cytokine Signaling, TLR signaling	NM_023324.2:590
S100a8	0.537	0.486	-0.415	1.49	1.45	0.75	2.81	0.301	0.705	lm.nb	Differentiation and Maintenance of Myeloid Cells	NM_013650.2:227
Lipa	-0.24	0.219	-0.669	0.189	0.847	0.629	1.14	0.305	0.705	lm.nb	Metabolism	NM_021460.3:1830
Prdx1	0.336	0.309	-0.27	0.943	1.26	0.829	1.92	0.309	0.705	loglinear	Metabolism	NM_011034.4:1131
Cxcl16	-0.3	0.277	-0.843	0.242	0.812	0.558	1.18	0.31	0.705	lm.nb	Chemokine signaling	NM_023158.6:679
Siglec1	0.42	0.389	-0.343	1.18	1.34	0.788	2.27	0.312	0.705	lm.nb	Cell Migration and Adhesion, Lymphocyte activation	NM_011426.3:4550
Itga5	0.258	0.241	-0.214	0.731	1.2	0.862	1.66	0.315	0.705	loglinear	Cell Migration and Adhesion, ECM remodeling, Growth Factor Signaling	NM_001314041.1:2622
Ier3	-0.251	0.234	-0.711	0.208	0.84	0.611	1.16	0.315	0.705	lm.nb	Lymphocyte activation	NM_133662.2:405
Itgb7	0.326	0.304	-0.27	0.923	1.25	0.829	1.9	0.315	0.705	lm.nb	Cell Migration and Adhesion, ECM remodeling, Growth Factor Signaling, Lymphocyte activation	NM_013566.2:1221
Stat4	-0.42	0.392	-1.19	0.349	0.747	0.439	1.27	0.316	0.705	lm.nb	Growth Factor Signaling, TH1 Activation	NM_011487.4:1816
Tuba4a	0.478	0.45	-0.403	1.36	1.39	0.756	2.57	0.319	0.705	lm.nb	Antigen Presentation	NM_009447.3:1341
Cbr1	-0.264	0.249	-0.752	0.223	0.833	0.594	1.17	0.319	0.705	loglinear	Metabolism	NM_007620.2:682
Thbd	0.275	0.26	-0.234	0.784	1.21	0.85	1.72	0.321	0.705	lm.nb	Cell Migration and Adhesion, Complement Activation	NM_009378.3:2845
Hist1h1c	-0.224	0.213	-0.642	0.194	0.856	0.641	1.14	0.324	0.705	lm.nb	Cell Cycle and Apoptosis	NM_015786.3:517
Hivep1	0.259	0.247	-0.225	0.744	1.2	0.856	1.67	0.325	0.705	loglinear	Pathogen Response	NM_007772.2:5072
Tep1	0.156	0.152	-0.141	0.453	1.11	0.907	1.37	0.334	0.718	loglinear	Lymphocyte activation	NM_009351.2:2568
Map2k4	0.182	0.177	-0.166	0.529	1.13	0.891	1.44	0.335	0.718	loglinear	Cytokine Signaling, Fc Receptor Signaling, Growth Factor Signaling, Lymphocyte activation, TLR signaling	NM_009157.4:1335
Csf3r	0.167	0.164	-0.154	0.488	1.12	0.899	1.4	0.338	0.718	lm.nb	Growth Factor Signaling	NM_001252651.1:1294
Txndc16	-0.44	0.432	-1.29	0.408	0.737	0.41	1.33	0.339	0.718	lm.nb	Lymphocyte activation	NM_172597.2:982
Fcgr1	0.204	0.201	-0.19	0.598	1.15	0.876	1.51	0.341	0.718	lm.nb	Antigen Presentation, Fc Receptor Signaling, Interferon Signaling, Lymphocyte activation	NM_010186.5:185
Hgf	-0.472	0.468	-1.39	0.445	0.721	0.382	1.36	0.342	0.718	lm.nb	Cytokine Signaling, Growth Factor Signaling	NM_010427.5:483
C1qa	0.115	0.115	-0.11	0.34	1.08	0.927	1.27	0.346	0.72	loglinear	Complement Activation	NM_007572.2:566
Vwa5a	-0.14	0.14	-0.415	0.135	0.908	0.75	1.1	0.347	0.72	loglinear	Angiogenesis	NM_172767.3:2528
Ripk2	-0.271	0.273	-0.807	0.265	0.829	0.572	1.2	0.351	0.721	lm.nb	Cytokine Signaling, Growth Factor Signaling, Pathogen Response, TLR signaling	NM_138952.3:830
Ikzf1	-0.0876	0.0895	-0.263	0.0877	0.941	0.833	1.06	0.356	0.721	loglinear	Differentiation and Maintenance of Myeloid Cells	NM_009578.2:1716
Mapk14	-0.0688	0.0705	-0.207	0.0694	0.953	0.866	1.05	0.358	0.721	loglinear	Angiogenesis, Cytokine Signaling, Growth Factor Signaling, Pathogen Response, TLR signaling	NM_011951.2:1420
Tlr7	-0.135	0.14	-0.409	0.138	0.91	0.753	1.1	0.36	0.721	lm.nb	TLR signaling	NM_133211.3:3210
Sirpa	0.0643	0.0665	-0.0661	0.195	1.05	0.955	1.14	0.362	0.721	loglinear	Cell Migration and Adhesion	NM_007547.2:1880
Vrk2	0.302	0.313	-0.311	0.914	1.23	0.806	1.88	0.363	0.721	loglinear	Cell Cycle and Apoptosis	NM_001252447.1:338
Daglb	-0.214	0.223	-0.651	0.222	0.862	0.637	1.17	0.364	0.721	lm.nb	Metabolism	NM_144915.3:2736
Smad1	0.149	0.155	-0.155	0.453	1.11	0.898	1.37	0.365	0.721	loglinear	Growth Factor Signaling	NM_008539.3:240
Fabp4	-0.155	0.161	-0.471	0.161	0.898	0.722	1.12	0.366	0.721	lm.nb	Metabolism	NM_024406.2:50
Ctnnb1	0.0866	0.0909	-0.0917	0.265	1.06	0.938	1.2	0.369	0.721	loglinear	Angiogenesis, Growth Factor Signaling, Pathogen Response	NM_007614.2:2975
Cd99	-0.17	0.179	-0.52	0.18	0.889	0.697	1.13	0.37	0.721	lm.nb	Cell Migration and Adhesion	NM_025584.2:683
Top2a	0.553	0.586	-0.597	1.7	1.47	0.661	3.25	0.374	0.726	lm.nb	Differentiation and Maintenance of Myeloid Cells	NM_011623.2:1953
Map2k3	-0.198	0.212	-0.614	0.218	0.872	0.653	1.16	0.379	0.731	lm.nb	Cytokine Signaling, Growth Factor Signaling, TLR signaling	NM_008928.4:1115
Tap1	0.29	0.316	-0.331	0.91	1.22	0.795	1.88	0.387	0.744	lm.nb	Antigen Presentation	NM_001161730.1:856
Cd38	0.31	0.344	-0.363	0.983	1.24	0.777	1.98	0.393	0.75	lm.nb	Differentiation and Maintenance of Myeloid Cells, Metabolism	NM_007646.4:1490
Bcl2	0.329	0.365	-0.387	1.04	1.26	0.765	2.06	0.394	0.75	lm.nb	Growth Factor Signaling, Pathogen Response	NM_009741.3:1844
Pros1	-0.118	0.133	-0.378	0.142	0.922	0.77	1.1	0.4	0.753	lm.nb	Cell Migration and Adhesion, Complement Activation	NM_011173.2:2720
Fcgr2b	-0.194	0.219	-0.624	0.235	0.874	0.649	1.18	0.401	0.753	lm.nb	Lymphocyte activation	NM_001077189.1:1225
Socs3	-0.228	0.258	-0.733	0.277	0.854	0.602	1.21	0.402	0.753	lm.nb	Antigen Presentation, Cytokine Signaling, Growth Factor Signaling, Interferon Signaling	NM_007707.2:585
Myd88	-0.162	0.192	-0.537	0.214	0.894	0.689	1.16	0.423	0.782	loglinear	Cytokine Signaling, Growth Factor Signaling, Pathogen Response, TLR signaling	NM_010851.2:1595
Cebpg	0.451	0.534	-0.596	1.5	1.37	0.662	2.82	0.423	0.782	lm.nb	Cell Cycle and Apoptosis, Cytokine Signaling, Differentiation and Maintenance of Myeloid Cells	NM_009884.3:3834
Btk	-0.0484	0.0576	-0.161	0.0646	0.967	0.894	1.05	0.426	0.782	loglinear	Fc Receptor Signaling, Lymphocyte activation, TLR signaling	NM_013482.2:2255
S100a10	-0.13	0.155	-0.433	0.173	0.914	0.741	1.13	0.426	0.782	lm.nb	Differentiation and Maintenance of Myeloid Cells	NM_009112.2:154
Btg2	-0.105	0.126	-0.351	0.142	0.93	0.784	1.1	0.429	0.783	loglinear	Cell Cycle and Apoptosis	NM_007570.2:50
Itga4	0.148	0.179	-0.204	0.499	1.11	0.868	1.41	0.434	0.786	lm.nb	Cell Migration and Adhesion, ECM remodeling, Growth Factor Signaling, Lymphocyte activation	NM_010576.3:6600
Tlr2	-0.245	0.298	-0.828	0.338	0.844	0.563	1.26	0.434	0.786	lm.nb	Growth Factor Signaling, TLR signaling	NM_011905.2:255
Armc1	-0.106	0.132	-0.365	0.153	0.929	0.777	1.11	0.446	0.802	loglinear	Lymphocyte activation	NM_028840.2:294
Il15ra	-0.244	0.309	-0.849	0.361	0.844	0.555	1.28	0.452	0.809	lm.nb	Cytokine Signaling, Growth Factor Signaling	NM_008358.2:800
Rab3d	0.174	0.221	-0.259	0.607	1.13	0.835	1.52	0.454	0.809	lm.nb	Pathogen Response	NM_031874.4:2192
Mpeg1	-0.141	0.181	-0.495	0.213	0.907	0.71	1.16	0.457	0.811	lm.nb	Pathogen Response	NM_010821.1:4135
Map2k2	-0.142	0.183	-0.501	0.217	0.906	0.707	1.16	0.46	0.812	lm.nb	Angiogenesis, Cytokine Signaling, Fc Receptor Signaling, Growth Factor Signaling, Lymphocyte activation, TLR signaling	NM_023138.4:1440
Dusp1	0.34	0.442	-0.526	1.21	1.27	0.694	2.31	0.464	0.812	lm.nb	Angiogenesis, Cytokine Signaling, Fc Receptor Signaling, Growth Factor Signaling, Lymphocyte activation	NM_013642.3:1730
Ccl9	0.14	0.182	-0.217	0.497	1.1	0.86	1.41	0.464	0.812	lm.nb	Chemokine signaling	NM_011338.2:1125
Ceacam1	0.12	0.158	-0.189	0.43	1.09	0.877	1.35	0.468	0.815	loglinear	Cell Migration and Adhesion, ECM remodeling	NM_001039185.1:294
Mif	-0.139	0.183	-0.497	0.22	0.908	0.708	1.16	0.471	0.815	lm.nb	Cell Migration and Adhesion	NM_010798.2:373
Vsir	0.0518	0.0693	-0.084	0.188	1.04	0.943	1.14	0.476	0.818	loglinear	T-cell Activation and Checkpoint Signaling	NM_001159572.1:1322
Arg1	-0.273	0.366	-0.99	0.445	0.828	0.503	1.36	0.477	0.818	lm.nb	Metabolism	NM_007482.3:626
Nos2	0.155	0.209	-0.255	0.564	1.11	0.838	1.48	0.481	0.818	loglinear	Cytokine Signaling, Pathogen Response	NM_010927.3:3715
C3	-0.125	0.169	-0.457	0.207	0.917	0.728	1.15	0.481	0.818	lm.nb	Complement Activation	XM_011246258.1:2702
Slc16a6	0.195	0.271	-0.335	0.726	1.14	0.793	1.65	0.491	0.831	lm.nb	Metabolism	NM_134038.2:970
Jak3	0.182	0.263	-0.332	0.697	1.13	0.794	1.62	0.507	0.854	loglinear	Angiogenesis, Chemokine signaling, Cytokine Signaling, Fc Receptor Signaling, Growth Factor Signaling, Lymphocyte activation	NM_010589.5:145
Man2b1	-0.0794	0.117	-0.308	0.149	0.946	0.808	1.11	0.515	0.854	lm.nb	Metabolism	NM_010764.2:1658
Sesn1	0.172	0.253	-0.323	0.667	1.13	0.799	1.59	0.515	0.854	lm.nb	Metabolism	NM_001013370.2:497
H2-Ob	-0.359	0.527	-1.39	0.675	0.78	0.381	1.6	0.515	0.854	lm.nb	Antigen Presentation, Cell Migration and Adhesion	NM_010389.3:198
Birc2	0.0948	0.14	-0.179	0.369	1.07	0.883	1.29	0.517	0.854	loglinear	Cytokine Signaling, Pathogen Response, TLR signaling	NM_007465.2:1230
Nfkbia	-0.208	0.308	-0.81	0.395	0.866	0.57	1.32	0.519	0.854	lm.nb	Antigen Presentation, Chemokine signaling, Cytokine Signaling, Fc Receptor Signaling, Growth Factor Signaling, Lymphocyte activation, Pathogen Response, TLR signaling	NM_010907.2:646
Nr1h3	0.222	0.331	-0.427	0.871	1.17	0.744	1.83	0.521	0.854	lm.nb	Metabolism	NM_001177730.1:1636
Golim4	-0.367	0.556	-1.46	0.723	0.775	0.364	1.65	0.528	0.861	lm.nb	Lymphocyte activation	NM_001291069.1:2316
Icosl	0.259	0.399	-0.524	1.04	1.2	0.696	2.06	0.534	0.869	lm.nb	Cell Migration and Adhesion, T-cell Activation and Checkpoint Signaling	NM_015790.3:349
Psme2	0.0862	0.134	-0.177	0.35	1.06	0.884	1.27	0.539	0.87	loglinear	Angiogenesis, Antigen Presentation, Cytokine Signaling, Fc Receptor Signaling, Growth Factor Signaling, Lymphocyte activation, Metabolism	NM_001029855.1:476
Serpinb9	0.287	0.45	-0.595	1.17	1.22	0.662	2.25	0.542	0.87	lm.nb	Pathogen Response	NM_009256.3:1652
Vav2	0.262	0.412	-0.546	1.07	1.2	0.685	2.1	0.543	0.87	lm.nb	Angiogenesis, Chemokine signaling, Fc Receptor Signaling, Growth Factor Signaling, Lymphocyte activation	NM_009500.1:1868
Syk	0.0955	0.151	-0.201	0.392	1.07	0.87	1.31	0.546	0.87	lm.nb	Antigen Presentation, Cytokine Signaling, Fc Receptor Signaling, Growth Factor Signaling, Lymphocyte activation	NM_001198977.1:2064
Znrf2	0.0875	0.14	-0.186	0.361	1.06	0.879	1.28	0.548	0.87	loglinear	Metabolism	NM_199143.2:986
Clec7a	0.141	0.225	-0.301	0.583	1.1	0.812	1.5	0.549	0.87	lm.nb	Antigen Presentation, Lymphocyte activation	NM_020008.2:1008
Nfil3	-0.151	0.245	-0.63	0.328	0.901	0.646	1.26	0.554	0.874	lm.nb	Angiogenesis	NM_017373.3:1299
Selplg	-0.087	0.144	-0.369	0.195	0.941	0.774	1.14	0.562	0.88	lm.nb	Cell Migration and Adhesion	NM_009151.3:1712
Rab20	-0.227	0.377	-0.966	0.512	0.854	0.512	1.43	0.563	0.88	lm.nb	Metabolism	NM_011227.1:496
Rhoc	0.113	0.189	-0.258	0.485	1.08	0.836	1.4	0.566	0.881	loglinear	Cell Cycle and Apoptosis, Cell Migration and Adhesion, Growth Factor Signaling	NM_007484.2:551
Id2	-0.14	0.239	-0.609	0.329	0.908	0.656	1.26	0.575	0.891	lm.nb	Differentiation and Maintenance of Myeloid Cells	NM_010496.3:625
Csf1	0.222	0.387	-0.537	0.982	1.17	0.689	1.97	0.582	0.895	lm.nb	Cytokine Signaling, Growth Factor Signaling	NM_001113530.1:833
Ccl6	0.188	0.33	-0.458	0.835	1.14	0.728	1.78	0.584	0.895	lm.nb	Chemokine signaling	NM_009139.2:825
Zfp148	-0.118	0.208	-0.525	0.288	0.921	0.695	1.22	0.584	0.895	loglinear	Pathogen Response	NM_011749.4:2430
Pfdn6	-0.0935	0.167	-0.421	0.234	0.937	0.747	1.18	0.591	0.9	lm.nb	Differentiation and Maintenance of Myeloid Cells	NM_001185182.1:94
Cdkn1a	0.159	0.286	-0.401	0.72	1.12	0.757	1.65	0.593	0.9	lm.nb	Fc Receptor Signaling, Growth Factor Signaling, Lymphocyte activation	NM_007669.4:1670
H2-T23	-0.126	0.23	-0.577	0.324	0.916	0.67	1.25	0.597	0.903	lm.nb	Antigen Presentation, Cell Migration and Adhesion	NM_010398.3:365
Crip1	0.0649	0.119	-0.168	0.298	1.05	0.89	1.23	0.6	0.904	loglinear	TH2 Activation	NM_007763.3:47
Hras	-0.17	0.321	-0.798	0.458	0.889	0.575	1.37	0.61	0.908	lm.nb	Angiogenesis, Antigen Presentation, Cell Migration and Adhesion, Chemokine signaling, Cytokine Signaling, Fc Receptor Signaling, Growth Factor Signaling, Lymphocyte activation	NM_001130443.1:240
Batf3	0.248	0.469	-0.672	1.17	1.19	0.628	2.25	0.611	0.908	lm.nb	Antigen Presentation	NM_030060.2:345
Irf3	-0.0919	0.176	-0.437	0.253	0.938	0.739	1.19	0.616	0.908	lm.nb	Interferon Signaling, Pathogen Response, TLR signaling	NM_016849.4:526
Tlr4	0.124	0.239	-0.344	0.592	1.09	0.788	1.51	0.618	0.908	lm.nb	Growth Factor Signaling, TLR signaling	NM_021297.2:2510
Ctsl	-0.184	0.357	-0.883	0.515	0.88	0.542	1.43	0.62	0.908	lm.nb	Antigen Presentation, TLR signaling	NM_009984.3:45
Cd14	0.0794	0.154	-0.223	0.381	1.06	0.857	1.3	0.62	0.908	lm.nb	Growth Factor Signaling, TLR signaling	NM_009841.3:235
C1qc	0.0424	0.0835	-0.121	0.206	1.03	0.919	1.15	0.625	0.908	loglinear	Complement Activation	NM_007574.2:708
Rictor	0.161	0.318	-0.462	0.784	1.12	0.726	1.72	0.625	0.908	lm.nb	Angiogenesis, Fc Receptor Signaling, Growth Factor Signaling, Lymphocyte activation, T-cell Activation and Checkpoint Signaling	NM_030168.3:720
Nfatc1	-0.0793	0.157	-0.387	0.228	0.947	0.765	1.17	0.627	0.908	loglinear	Antigen Presentation, Fc Receptor Signaling, Growth Factor Signaling, Lymphocyte activation	NM_016791.4:1570
Hif1a	-0.0726	0.144	-0.355	0.21	0.951	0.782	1.16	0.627	0.908	loglinear	Growth Factor Signaling	NM_010431.2:1294
Il4ra	0.0873	0.175	-0.256	0.43	1.06	0.838	1.35	0.631	0.91	loglinear	Cytokine Signaling, Growth Factor Signaling	NM_001008700.3:780
Ncor1	0.0601	0.121	-0.178	0.298	1.04	0.884	1.23	0.633	0.91	loglinear	Growth Factor Signaling, Metabolism	NM_011308.2:211
Nfkb1	-0.0764	0.157	-0.384	0.231	0.948	0.766	1.17	0.639	0.91	loglinear	Antigen Presentation, Chemokine signaling, Cytokine Signaling, Fc Receptor Signaling, Growth Factor Signaling, Lymphocyte activation, Pathogen Response, TLR signaling	NM_008689.2:2125
Dnajb6	0.0512	0.106	-0.156	0.258	1.04	0.898	1.2	0.641	0.91	loglinear	Lymphocyte activation	NM_011847.4:365
Stat1	0.17	0.354	-0.523	0.863	1.13	0.696	1.82	0.643	0.91	lm.nb	Chemokine signaling, Cytokine Signaling, Growth Factor Signaling, Interferon Signaling, TH1 Activation, TLR signaling	NM_009283.3:1590
Cebpb	0.0488	0.101	-0.15	0.248	1.03	0.901	1.19	0.644	0.91	loglinear	Cytokine Signaling	NM_009883.3:1147
Trex1	-0.0762	0.161	-0.392	0.24	0.949	0.762	1.18	0.649	0.914	loglinear	Pathogen Response	NM_011637.6:422
Cd36	-0.0995	0.213	-0.516	0.317	0.933	0.699	1.25	0.652	0.915	lm.nb	Antigen Presentation, ECM remodeling, Metabolism, TLR signaling	NM_007643.3:1520
H2-K1	-0.0694	0.15	-0.363	0.224	0.953	0.778	1.17	0.655	0.915	lm.nb	Antigen Presentation, Cell Migration and Adhesion	NM_001001892.2:1196
Ell2	0.296	0.65	-0.978	1.57	1.23	0.508	2.97	0.661	0.92	lm.nb	Differentiation and Maintenance of Myeloid Cells	NM_138953.2:485
Pggt1b	0.078	0.173	-0.261	0.417	1.06	0.834	1.34	0.664	0.921	loglinear	Metabolism	NM_172627.3:168
Trafd1	-0.0704	0.158	-0.379	0.238	0.952	0.769	1.18	0.667	0.922	lm.nb	Cytokine Signaling	NM_172275.2:2083
Arhgef6	-0.0681	0.155	-0.372	0.235	0.954	0.773	1.18	0.672	0.924	lm.nb	Growth Factor Signaling	NM_152801.2:480
Cd244	-0.082	0.188	-0.45	0.286	0.945	0.732	1.22	0.674	0.924	lm.nb	Cell Migration and Adhesion	NM_018729.2:262
Dusp6	0.0625	0.145	-0.222	0.347	1.04	0.858	1.27	0.678	0.924	loglinear	Angiogenesis, Cytokine Signaling, Fc Receptor Signaling, Growth Factor Signaling, Lymphocyte activation, TLR signaling	NM_026268.2:1648
Tuba1a	-0.0767	0.18	-0.43	0.277	0.948	0.742	1.21	0.682	0.924	lm.nb	Antigen Presentation	NM_011653.2:1378
Ikbke	0.0639	0.152	-0.234	0.362	1.05	0.85	1.29	0.685	0.924	loglinear	Pathogen Response, TLR signaling	NM_019777.3:618
Stat5a	0.0835	0.199	-0.306	0.473	1.06	0.809	1.39	0.685	0.924	loglinear	Cytokine Signaling, Growth Factor Signaling	NM_011488.2:1545
C5ar1	0.0906	0.216	-0.333	0.514	1.06	0.794	1.43	0.686	0.924	lm.nb	Complement Activation	NM_007577.3:595
Sema4b	-0.118	0.285	-0.677	0.441	0.921	0.625	1.36	0.69	0.924	loglinear	Lymphocyte activation	NM_013659.4:1945
Plaur	0.0596	0.145	-0.224	0.343	1.04	0.856	1.27	0.691	0.924	lm.nb	Complement Activation	NM_011113.3:1085
Was	-0.0817	0.202	-0.477	0.314	0.945	0.718	1.24	0.696	0.927	loglinear	Chemokine signaling, Fc Receptor Signaling	NM_009515.2:1617
Tnfrsf11a	-0.122	0.305	-0.72	0.475	0.919	0.607	1.39	0.699	0.928	loglinear	Cytokine Signaling	NM_009399.3:692
Tlr8	-0.0894	0.226	-0.533	0.354	0.94	0.691	1.28	0.703	0.928	lm.nb	TLR signaling	NM_133212.2:110
Tlr6	0.0844	0.217	-0.34	0.509	1.06	0.79	1.42	0.707	0.928	lm.nb	TLR signaling	NM_011604.3:475
Il3ra	-0.0782	0.205	-0.48	0.324	0.947	0.717	1.25	0.713	0.928	loglinear	Angiogenesis, Cytokine Signaling, Fc Receptor Signaling, Growth Factor Signaling, Lymphocyte activation	NM_008369.1:567
Batf	-0.0906	0.241	-0.563	0.381	0.939	0.677	1.3	0.717	0.928	lm.nb	Lymphocyte activation	NM_016767.2:750
Nod2	-0.158	0.42	-0.981	0.666	0.897	0.507	1.59	0.717	0.928	lm.nb	Cytokine Signaling, Pathogen Response, TLR signaling	NM_145857.2:1086
P2rx1	-0.163	0.439	-1.02	0.698	0.893	0.492	1.62	0.72	0.928	lm.nb	Pathogen Response	NM_008771.3:1046
Grn	-0.0692	0.187	-0.436	0.297	0.953	0.739	1.23	0.721	0.928	lm.nb	Pathogen Response	NM_008175.4:1292
Hdac5	0.0931	0.252	-0.4	0.587	1.07	0.758	1.5	0.721	0.928	lm.nb	Growth Factor Signaling	NM_010412.3:2122
Hdac6	0.133	0.36	-0.572	0.837	1.1	0.673	1.79	0.722	0.928	lm.nb	Growth Factor Signaling	NM_010413.3:2195
S1pr1	-0.0438	0.124	-0.287	0.2	0.97	0.82	1.15	0.733	0.934	loglinear	Cytokine Signaling	NM_007901.4:850
Psmb8	0.0664	0.191	-0.307	0.44	1.05	0.808	1.36	0.737	0.934	lm.nb	Angiogenesis, Antigen Presentation, Cytokine Signaling, Fc Receptor Signaling, Growth Factor Signaling, Interferon Signaling, Lymphocyte activation, Metabolism	NM_010724.2:362
Tapbp	-0.0592	0.17	-0.392	0.274	0.96	0.762	1.21	0.737	0.934	lm.nb	Antigen Presentation	NM_009318.2:2195
Gtf2h2	-0.0548	0.158	-0.364	0.254	0.963	0.777	1.19	0.737	0.934	loglinear	Pathogen Response	NM_022011.4:650
Cd180	-0.064	0.187	-0.43	0.302	0.957	0.742	1.23	0.741	0.934	lm.nb	TLR signaling	NM_008533.2:860
Ptafr	0.0736	0.216	-0.349	0.496	1.05	0.785	1.41	0.742	0.934	lm.nb	Interferon Signaling	NM_001081211.1:1685
Fcgr4	-0.0955	0.29	-0.665	0.474	0.936	0.631	1.39	0.751	0.941	lm.nb	Fc Receptor Signaling, Lymphocyte activation	NM_144559.1:608
Terf2ip	-0.13	0.401	-0.915	0.655	0.914	0.53	1.57	0.754	0.941	lm.nb	Cell Cycle and Apoptosis	NM_020584.2:1002
Cysltr1	-0.0518	0.163	-0.371	0.268	0.965	0.773	1.2	0.759	0.941	lm.nb	Lymphocyte activation	NM_021476.4:1190
Coasy	-0.0868	0.275	-0.627	0.453	0.942	0.648	1.37	0.761	0.941	loglinear	Metabolism	NM_001305982.1:1712
Ptprc	-0.0333	0.108	-0.245	0.179	0.977	0.844	1.13	0.766	0.941	loglinear	Cell Migration and Adhesion	NM_011210.3:2320
Cd84	-0.0409	0.133	-0.301	0.219	0.972	0.812	1.16	0.766	0.941	loglinear	Cell Migration and Adhesion	NM_001252472.1:188
Itgam	-0.0344	0.115	-0.26	0.191	0.976	0.835	1.14	0.773	0.941	loglinear	Cell Migration and Adhesion, Complement Activation, ECM remodeling, TLR signaling	NM_001082960.1:3025
Acox1	-0.0364	0.122	-0.275	0.203	0.975	0.826	1.15	0.773	0.941	loglinear	Metabolism	NM_015729.2:2141
Klf10	0.0365	0.124	-0.206	0.279	1.03	0.867	1.21	0.776	0.941	loglinear	Growth Factor Signaling	NM_013692.2:442
Plau	0.117	0.397	-0.661	0.895	1.08	0.632	1.86	0.776	0.941	lm.nb	Complement Activation	NM_008873.2:1950
Tnfrsf1b	0.0487	0.167	-0.279	0.377	1.03	0.824	1.3	0.779	0.941	lm.nb	Cytokine Signaling	NM_011610.3:3270
Eif4ebp2	0.0334	0.117	-0.195	0.262	1.02	0.873	1.2	0.782	0.941	loglinear	Metabolism	NM_010124.2:235
Ski	-0.0505	0.179	-0.401	0.3	0.966	0.757	1.23	0.785	0.941	lm.nb	Growth Factor Signaling	NM_011385.2:1210
Psmb9	0.0819	0.292	-0.49	0.654	1.06	0.712	1.57	0.786	0.941	lm.nb	Angiogenesis, Antigen Presentation, Cytokine Signaling, Fc Receptor Signaling, Growth Factor Signaling, Lymphocyte activation, Metabolism	NM_013585.2:540
Map2k1	0.025	0.0903	-0.152	0.202	1.02	0.9	1.15	0.789	0.941	loglinear	Angiogenesis, Chemokine signaling, Cytokine Signaling, Fc Receptor Signaling, Growth Factor Signaling, Lymphocyte activation, TLR signaling	NM_008927.3:1695
Il6ra	-0.0582	0.219	-0.487	0.37	0.96	0.714	1.29	0.797	0.941	lm.nb	Cytokine Signaling, Growth Factor Signaling	NM_010559.2:2825
Il15	-0.126	0.473	-1.05	0.801	0.917	0.482	1.74	0.797	0.941	lm.nb	Cytokine Signaling, Growth Factor Signaling	NM_008357.2:854
Il27ra	-0.063	0.238	-0.529	0.403	0.957	0.693	1.32	0.798	0.941	loglinear	Cytokine Signaling, Growth Factor Signaling	NM_016671.3:198
Tlr3	0.111	0.421	-0.715	0.937	1.08	0.609	1.92	0.798	0.941	lm.nb	Pathogen Response, TLR signaling	NM_126166.2:1165
Fn1	0.0359	0.137	-0.232	0.304	1.03	0.852	1.23	0.799	0.941	lm.nb	Angiogenesis, Cell Migration and Adhesion, Cytokine Signaling, ECM remodeling, Fc Receptor Signaling, Growth Factor Signaling, Lymphocyte activation	NM_010233.1:2627
Cd80	0.0456	0.175	-0.297	0.388	1.03	0.814	1.31	0.801	0.941	lm.nb	Cell Migration and Adhesion, Fc Receptor Signaling, Growth Factor Signaling, Lymphocyte activation, T-cell Activation and Checkpoint Signaling, TLR signaling	NM_009855.2:210
Traf2	0.0339	0.132	-0.225	0.293	1.02	0.856	1.22	0.804	0.942	loglinear	Cytokine Signaling, Growth Factor Signaling, Pathogen Response	NM_009422.2:1334
Raf1	-0.0625	0.252	-0.556	0.431	0.958	0.68	1.35	0.81	0.946	loglinear	Angiogenesis, Antigen Presentation, Chemokine signaling, Cytokine Signaling, Fc Receptor Signaling, Growth Factor Signaling, Lymphocyte activation	NM_029780.3:550
Traf6	-0.0596	0.246	-0.541	0.422	0.96	0.687	1.34	0.814	0.948	loglinear	Antigen Presentation, Cytokine Signaling, Fc Receptor Signaling, Growth Factor Signaling, Lymphocyte activation, Pathogen Response, TLR signaling	NM_009424.2:980
Mx1	0.0857	0.36	-0.619	0.791	1.06	0.651	1.73	0.818	0.949	lm.nb	Interferon Signaling	NM_010846.1:2485
Sqstm1	-0.0422	0.197	-0.427	0.343	0.971	0.744	1.27	0.835	0.965	lm.nb	Cytokine Signaling, Growth Factor Signaling	NM_011018.2:1430
Mx2	0.074	0.361	-0.633	0.781	1.05	0.645	1.72	0.843	0.965	lm.nb	Interferon Signaling	NM_013606.1:2095
Igf1	-0.0499	0.245	-0.53	0.43	0.966	0.693	1.35	0.844	0.965	lm.nb	Growth Factor Signaling	NM_001111274.1:418
Irf1	0.0753	0.381	-0.671	0.822	1.05	0.628	1.77	0.848	0.965	lm.nb	Interferon Signaling	NM_008390.1:365
Stat6	0.0192	0.0976	-0.172	0.211	1.01	0.888	1.16	0.849	0.965	loglinear	Growth Factor Signaling, Pathogen Response	NM_009284.2:3465
Hist2h2aa1	0.0237	0.122	-0.215	0.263	1.02	0.861	1.2	0.85	0.965	lm.nb	Cell Cycle and Apoptosis	NM_013549.2:84
Furin	0.0285	0.149	-0.263	0.32	1.02	0.833	1.25	0.853	0.965	loglinear	ECM remodeling, Growth Factor Signaling	NM_011046.2:2011
Nlrp3	0.0289	0.156	-0.277	0.335	1.02	0.825	1.26	0.857	0.965	loglinear	Pathogen Response	NM_145827.3:508
Dhrs3	-0.0354	0.192	-0.411	0.341	0.976	0.752	1.27	0.858	0.965	lm.nb	Metabolism	NM_011303.6:580
Fcgr3	-0.0234	0.13	-0.279	0.232	0.984	0.824	1.17	0.862	0.965	lm.nb	Fc Receptor Signaling	NM_010188.5:1175
Tap2	-0.0341	0.19	-0.406	0.338	0.977	0.754	1.26	0.862	0.965	lm.nb	Antigen Presentation	NM_011530.3:790
Casp1	0.0179	0.103	-0.184	0.22	1.01	0.88	1.16	0.866	0.965	loglinear	Cytokine Signaling, Pathogen Response	NM_009807.2:259
Smad2	-0.0225	0.132	-0.282	0.237	0.985	0.822	1.18	0.869	0.965	loglinear	Growth Factor Signaling	NM_010754.4:880
Jag1	-0.0506	0.301	-0.64	0.538	0.966	0.642	1.45	0.87	0.965	lm.nb	Cytokine Signaling, Growth Factor Signaling	NM_013822.2:2155
Stat5b	-0.031	0.188	-0.399	0.337	0.979	0.759	1.26	0.873	0.965	loglinear	Chemokine signaling, Cytokine Signaling, Growth Factor Signaling	NM_001113563.1:1505
Alox15	-0.0125	0.0758	-0.161	0.136	0.991	0.894	1.1	0.873	0.965	loglinear	Metabolism	NM_009660.3:815
Ptgs1	0.0141	0.0888	-0.16	0.188	1.01	0.895	1.14	0.878	0.967	loglinear	Metabolism	NM_008969.3:1270
Ncf2	-0.0138	0.0895	-0.189	0.162	0.99	0.877	1.12	0.881	0.968	loglinear	Angiogenesis, Antigen Presentation	NM_010877.4:1638
Lta4h	-0.0196	0.134	-0.282	0.243	0.986	0.822	1.18	0.887	0.971	loglinear	Metabolism	NM_008517.2:1016
H2-Q1	0.0318	0.221	-0.401	0.465	1.02	0.757	1.38	0.889	0.971	lm.nb	Antigen Presentation, Cell Migration and Adhesion	NM_010390.3:859
C3ar1	-0.0145	0.118	-0.245	0.216	0.99	0.844	1.16	0.905	0.979	loglinear	Complement Activation	NM_009779.2:555
Ifngr1	0.018	0.156	-0.288	0.324	1.01	0.819	1.25	0.911	0.979	lm.nb	Growth Factor Signaling, Interferon Signaling, TH1 Activation, TH2 Activation	NM_010511.2:985
Ercc1	0.0225	0.197	-0.363	0.408	1.02	0.777	1.33	0.912	0.979	loglinear	Lymphocyte activation	NM_007948.2:183
Atf3	-0.0239	0.214	-0.444	0.396	0.984	0.735	1.32	0.914	0.979	lm.nb	Cytokine Signaling, Lymphocyte activation	NM_007498.3:387
Fpr2	0.0271	0.245	-0.453	0.507	1.02	0.731	1.42	0.915	0.979	lm.nb	Pathogen Response	NM_008039.2:1015
Irf7	-0.0378	0.366	-0.756	0.68	0.974	0.592	1.6	0.92	0.979	lm.nb	Interferon Signaling, Pathogen Response, TLR signaling	NM_016850.2:705
Fas	0.0309	0.3	-0.557	0.619	1.02	0.68	1.54	0.921	0.979	lm.nb	Cytokine Signaling, Growth Factor Signaling	NM_007987.2:95
Insr	0.0221	0.228	-0.425	0.47	1.02	0.745	1.38	0.925	0.979	lm.nb	Growth Factor Signaling	NM_010568.2:1082
Birc3	0.0141	0.146	-0.273	0.301	1.01	0.828	1.23	0.926	0.979	loglinear	Cytokine Signaling, Pathogen Response, TLR signaling	NM_007464.3:425
Trem2	-0.0245	0.265	-0.544	0.495	0.983	0.686	1.41	0.929	0.979	lm.nb	Lymphocyte activation	NM_031254.2:646
Prkci	-0.0229	0.249	-0.51	0.465	0.984	0.702	1.38	0.929	0.979	loglinear	Growth Factor Signaling	NM_008857.3:1635
Tlr13	-0.0121	0.135	-0.276	0.252	0.992	0.826	1.19	0.931	0.979	loglinear	TLR signaling	NM_205820.1:2785
Cd47	-0.0135	0.15	-0.308	0.281	0.991	0.808	1.21	0.931	0.979	lm.nb	Cell Migration and Adhesion, ECM remodeling	NM_010581.3:165
Clic4	-0.0171	0.221	-0.451	0.416	0.988	0.732	1.33	0.94	0.986	lm.nb	Differentiation and Maintenance of Myeloid Cells, Pathogen Response	NM_013885.2:3280
Csf1r	-0.00984	0.141	-0.286	0.266	0.993	0.82	1.2	0.946	0.988	lm.nb	Growth Factor Signaling	NM_001037859.1:3655
Stat3	-0.00923	0.138	-0.279	0.261	0.994	0.824	1.2	0.948	0.988	loglinear	Chemokine signaling, Cytokine Signaling, Growth Factor Signaling	NM_213659.2:1360
Ctss	-0.00744	0.126	-0.254	0.239	0.995	0.839	1.18	0.954	0.991	loglinear	Antigen Presentation, ECM remodeling, TLR signaling	NM_021281.2:740
Cd40	0.0149	0.263	-0.501	0.531	1.01	0.706	1.45	0.956	0.991	lm.nb	Cell Migration and Adhesion, Lymphocyte activation, TH1 Activation, TLR signaling	NM_011611.2:1425
Vamp2	0.00885	0.174	-0.332	0.35	1.01	0.794	1.27	0.961	0.991	loglinear	Metabolism	NM_009497.3:235
Tfcp2	0.0208	0.456	-0.873	0.914	1.01	0.546	1.88	0.965	0.991	lm.nb	Cell Cycle and Apoptosis	NM_033476.2:1416
Mertk	-0.00742	0.18	-0.361	0.346	0.995	0.779	1.27	0.968	0.991	lm.nb	Cell Migration and Adhesion	NM_008587.1:1320
Rgl1	-0.00998	0.245	-0.491	0.471	0.993	0.712	1.39	0.969	0.991	lm.nb	Growth Factor Signaling, Metabolism	NM_016846.3:3320
Gk5	0.0208	0.526	-1.01	1.05	1.01	0.497	2.07	0.969	0.991	lm.nb	Metabolism	NM_177352.4:756
Twistnb	0.00414	0.152	-0.294	0.302	1	0.816	1.23	0.979	0.996	loglinear	Pathogen Response	NM_172253.2:576
Tgfbr3	-0.0066	0.25	-0.497	0.484	0.995	0.708	1.4	0.98	0.996	lm.nb	Growth Factor Signaling	NM_011578.3:3614
Skil	0.00543	0.249	-0.483	0.494	1	0.715	1.41	0.983	0.996	loglinear	Growth Factor Signaling	NM_011386.2:1349
H2-D1	-0.00211	0.112	-0.221	0.217	0.999	0.858	1.16	0.985	0.996	lm.nb	Antigen Presentation, Cell Migration and Adhesion	NM_010380.3:1133
Cd274	-0.00643	0.429	-0.847	0.834	0.996	0.556	1.78	0.988	0.997	lm.nb	Cell Migration and Adhesion, T-cell Activation and Checkpoint Signaling	NM_021893.2:515
Hmgb1	0.00115	0.137	-0.268	0.27	1	0.831	1.21	0.994	0.999	loglinear	Pathogen Response, TLR signaling	NM_010439.3:1574
Ccr1	-5.95E-05	0.11	-0.216	0.216	1	0.861	1.16	1	1	loglinear	Chemokine signaling, TH1 Activation	NM_009912.4:1526
Jun	-2.15E-16	0.456	-0.895	0.895	1	0.538	1.86	1	1	lm.nb	Cytokine Signaling, Fc Receptor Signaling, Growth Factor Signaling, Lymphocyte activation, TLR signaling	NM_010591.2:2212
