## Supplementary Table 4 for "Recruited macrophages that colonise the post-inflammatory peritoneal niche convert into functionally divergent resident cells"

Log2 Fold change RMac v RMacZ10
Depleted environment
	Log2 fold change	std error (log2)	Lower confidence limit (log2)	Upper confidence limit (log2)	Linear fold change	Lower confidence limit (linear)	Upper confidence limit (linear)	P-value	BH.p.value	method	Gene.sets	probe.ID
Malt1	-1.06	0.211	-1.48	-0.648	0.479	0.36	0.638	0.00101	0.373	loglinear	Antigen Presentation, Fc Receptor Signaling, Lymphocyte activation	NM_172833.2:1196
Trafd1	-0.537	0.152	-0.835	-0.239	0.689	0.561	0.848	0.00775	0.862	lm.nb	Cytokine Signaling	NM_172275.2:2083
Ndufa7	-0.233	0.0659	-0.362	-0.103	0.851	0.778	0.931	0.00775	0.862	loglinear	Metabolism	NM_023202.2:155
Hist1h1c	-0.665	0.201	-1.06	-0.271	0.631	0.48	0.829	0.0107	0.862	lm.nb	Cell Cycle and Apoptosis	NM_015786.3:517
Fpr2	-0.74	0.235	-1.2	-0.279	0.599	0.435	0.824	0.0137	0.862	lm.nb	Pathogen Response	NM_008039.2:1015
Vegfa	-0.787	0.252	-1.28	-0.292	0.58	0.411	0.817	0.0143	0.862	loglinear	Angiogenesis, Growth Factor Signaling	NM_001025250.3:3015
Hist2h2aa1	-0.339	0.114	-0.562	-0.116	0.791	0.677	0.922	0.0175	0.862	lm.nb	Cell Cycle and Apoptosis	NM_013549.2:84
Map3k14	-0.905	0.313	-1.52	-0.293	0.534	0.349	0.816	0.02	0.862	loglinear	Antigen Presentation, Cytokine Signaling, Growth Factor Signaling, Lymphocyte activation, T-cell Activation and Checkpoint Signaling	NM_016896.3:3930
Clec5a	-1.1	0.408	-1.9	-0.302	0.466	0.267	0.811	0.0271	0.862	lm.nb	Lymphocyte activation	NM_001038604.1:605
Hes1	1.06	0.401	0.274	1.84	2.08	1.21	3.59	0.0295	0.862	lm.nb	Growth Factor Signaling	NM_008235.2:983
Tnfaip8	-0.277	0.109	-0.491	-0.0633	0.825	0.711	0.957	0.0347	0.862	loglinear	Cytokine Signaling	NM_134131.2:340
Prdx1	0.694	0.286	0.133	1.26	1.62	1.1	2.39	0.0417	0.862	loglinear	Metabolism	NM_011034.4:1131
Sirpa	0.147	0.0616	0.0265	0.268	1.11	1.02	1.2	0.0438	0.862	loglinear	Cell Migration and Adhesion	NM_007547.2:1880
Glg1	-0.349	0.148	-0.64	-0.0577	0.785	0.642	0.961	0.0468	0.862	loglinear	Cell Migration and Adhesion	NM_009149.2:1604
Klf10	-0.266	0.115	-0.49	-0.041	0.832	0.712	0.972	0.0491	0.862	loglinear	Growth Factor Signaling	NM_013692.2:442
Acad10	0.512	0.227	0.0672	0.958	1.43	1.05	1.94	0.0541	0.862	loglinear	Metabolism	NM_028037.4:1812
Isg15	-0.599	0.266	-1.12	-0.0773	0.66	0.46	0.948	0.0545	0.862	lm.nb	Interferon Signaling, Pathogen Response	NM_015783.3:389
Mertk	-0.373	0.17	-0.705	-0.04	0.772	0.613	0.973	0.0594	0.862	lm.nb	Cell Migration and Adhesion	NM_008587.1:1320
Cstb	-0.316	0.144	-0.599	-0.0337	0.803	0.66	0.977	0.0596	0.862	lm.nb	Pathogen Response	NM_007793.3:345
Icam1	-0.545	0.249	-1.03	-0.0573	0.685	0.489	0.961	0.0599	0.862	loglinear	Cell Migration and Adhesion, Cytokine Signaling, ECM remodeling, Interferon Signaling, Lymphocyte activation	NM_010493.2:2195
Fabp4	-0.328	0.15	-0.621	-0.0342	0.797	0.65	0.977	0.06	0.862	lm.nb	Metabolism	NM_024406.2:50
Il1rap	0.55	0.253	0.0545	1.04	1.46	1.04	2.06	0.0613	0.862	lm.nb	Cytokine Signaling	NM_134103.2:945
Nr1h3	-0.752	0.349	-1.44	-0.0687	0.594	0.37	0.953	0.0631	0.862	lm.nb	Metabolism	NM_001177730.1:1636
Ikbke	-0.303	0.141	-0.579	-0.0275	0.81	0.669	0.981	0.0633	0.862	loglinear	Pathogen Response, TLR signaling	NM_019777.3:618
Ccrl2	-0.594	0.278	-1.14	-0.0485	0.663	0.454	0.967	0.0653	0.862	lm.nb	Chemokine signaling	NM_017466.4:655
Runx2	-0.687	0.324	-1.32	-0.0512	0.621	0.4	0.965	0.067	0.862	loglinear	Differentiation and Maintenance of Myeloid Cells	NM_009820.5:1116
C3	-0.331	0.158	-0.64	-0.0221	0.795	0.642	0.985	0.0689	0.862	lm.nb	Complement Activation	XM_011246258.1:2702
Lrp6	0.459	0.221	0.0252	0.892	1.37	1.02	1.86	0.0718	0.862	lm.nb	Growth Factor Signaling	NM_008514.3:3315
Traf2	-0.245	0.122	-0.484	-0.00539	0.844	0.715	0.996	0.08	0.862	loglinear	Cytokine Signaling, Growth Factor Signaling, Pathogen Response	NM_009422.2:1334
Hdc	-0.403	0.203	-0.8	-0.00551	0.756	0.574	0.996	0.0821	0.862	lm.nb	Metabolism	NM_008230.4:745
Cd151	0.337	0.173	-0.00185	0.677	1.26	0.999	1.6	0.0871	0.862	loglinear	ECM remodeling	NM_009842.3:610
Thbd	0.464	0.239	-0.00485	0.932	1.38	0.997	1.91	0.0884	0.862	lm.nb	Cell Migration and Adhesion, Complement Activation	NM_009378.3:2845
Tyrobp	-0.126	0.0654	-0.254	0.00248	0.917	0.839	1	0.0908	0.862	loglinear	Lymphocyte activation	NM_011662.2:130
Pbx3	-0.347	0.181	-0.701	0.00738	0.786	0.615	1.01	0.0912	0.862	lm.nb	Differentiation and Maintenance of Myeloid Cells	NM_016768.1:1430
Fyn	-0.316	0.165	-0.64	0.00835	0.803	0.642	1.01	0.0926	0.862	lm.nb	Angiogenesis, Antigen Presentation, Cell Migration and Adhesion, Cytokine Signaling, Fc Receptor Signaling, Growth Factor Signaling, Lymphocyte activation, T-cell Activation and Checkpoint Signaling	NM_008054.2:1030
Pdgfa	-0.557	0.296	-1.14	0.0237	0.68	0.454	1.02	0.0969	0.862	lm.nb	Angiogenesis, Cytokine Signaling, ECM remodeling, Fc Receptor Signaling, Growth Factor Signaling, Lymphocyte activation	NM_008808.3:805
Cnn2	-0.387	0.206	-0.792	0.0169	0.765	0.578	1.01	0.0972	0.862	loglinear	Pathogen Response	NM_007725.2:350
Fasn	0.38	0.203	-0.0187	0.778	1.3	0.987	1.71	0.0987	0.862	loglinear	Metabolism	NM_007988.3:6560
Nos2	-0.36	0.193	-0.739	0.019	0.779	0.599	1.01	0.0997	0.862	loglinear	Cytokine Signaling, Pathogen Response	NM_010927.3:3715
Tnfaip3	-0.524	0.287	-1.09	0.0384	0.696	0.471	1.03	0.105	0.862	loglinear	Cytokine Signaling, Pathogen Response	NM_009397.2:232
Psme2	-0.227	0.124	-0.471	0.0167	0.854	0.722	1.01	0.105	0.862	loglinear	Angiogenesis, Antigen Presentation, Cytokine Signaling, Fc Receptor Signaling, Growth Factor Signaling, Lymphocyte activation, Metabolism	NM_001029855.1:476
Tm7sf3	0.163	0.0912	-0.0153	0.342	1.12	0.989	1.27	0.111	0.862	loglinear	Cytokine Signaling	NM_026281.2:936
Myc	-0.291	0.165	-0.615	0.0322	0.817	0.653	1.02	0.116	0.862	lm.nb	Growth Factor Signaling	NM_010849.4:630
Serpinb6a	-0.206	0.117	-0.435	0.0234	0.867	0.74	1.02	0.116	0.862	lm.nb	Pathogen Response	NM_001164117.1:1418
Nfatc1	-0.253	0.145	-0.538	0.0313	0.839	0.689	1.02	0.119	0.862	loglinear	Antigen Presentation, Fc Receptor Signaling, Growth Factor Signaling, Lymphocyte activation	NM_016791.4:1570
Smad2	-0.212	0.123	-0.452	0.0281	0.863	0.731	1.02	0.122	0.862	loglinear	Growth Factor Signaling	NM_010754.4:880
Top2a	-1	0.579	-2.13	0.135	0.5	0.228	1.1	0.122	0.862	lm.nb	Differentiation and Maintenance of Myeloid Cells	NM_011623.2:1953
Nfkbie	-0.491	0.285	-1.05	0.0685	0.712	0.483	1.05	0.124	0.862	lm.nb	Lymphocyte activation	NM_008690.3:630
Ctsl	0.541	0.321	-0.0874	1.17	1.46	0.941	2.25	0.13	0.862	lm.nb	Antigen Presentation, TLR signaling	NM_009984.3:45
Vasp	-0.234	0.141	-0.511	0.0432	0.85	0.702	1.03	0.137	0.862	lm.nb	Cell Migration and Adhesion	NM_009499.2:1396
Casp1	-0.157	0.0953	-0.344	0.0294	0.897	0.788	1.02	0.137	0.862	loglinear	Cytokine Signaling, Pathogen Response	NM_009807.2:259
Cxcl16	-0.424	0.257	-0.928	0.0805	0.745	0.526	1.06	0.138	0.862	lm.nb	Chemokine signaling	NM_023158.6:679
C5ar1	0.327	0.2	-0.0638	0.718	1.25	0.957	1.65	0.14	0.862	lm.nb	Complement Activation	NM_007577.3:595
Adgre1	-0.184	0.113	-0.405	0.0365	0.88	0.755	1.03	0.14	0.862	loglinear	Cell Migration and Adhesion	NM_010130.1:995
Akap13	0.485	0.3	-0.103	1.07	1.4	0.931	2.11	0.145	0.862	lm.nb	Growth Factor Signaling	NM_029332.1:325
Stat5a	-0.297	0.184	-0.657	0.064	0.814	0.634	1.05	0.146	0.862	loglinear	Cytokine Signaling, Growth Factor Signaling	NM_011488.2:1545
Cxcl2	-0.726	0.452	-1.61	0.159	0.604	0.327	1.12	0.147	0.862	lm.nb	Chemokine signaling, Cytokine Signaling	NM_009140.2:765
Gch1	-0.526	0.328	-1.17	0.117	0.694	0.445	1.08	0.147	0.862	lm.nb	Metabolism	NM_008102.3:2454
Dusp1	0.656	0.409	-0.146	1.46	1.58	0.904	2.75	0.147	0.862	lm.nb	Angiogenesis, Cytokine Signaling, Fc Receptor Signaling, Growth Factor Signaling, Lymphocyte activation	NM_013642.3:1730
Cxcl13	-0.455	0.284	-1.01	0.102	0.73	0.496	1.07	0.148	0.862	lm.nb	Chemokine signaling	NM_018866.2:551
Atf3	-0.323	0.202	-0.719	0.0732	0.799	0.607	1.05	0.149	0.862	lm.nb	Cytokine Signaling, Lymphocyte activation	NM_007498.3:387
Cd47	-0.221	0.14	-0.495	0.0536	0.858	0.709	1.04	0.153	0.862	lm.nb	Cell Migration and Adhesion, ECM remodeling	NM_010581.3:165
Tuba4a	0.648	0.415	-0.165	1.46	1.57	0.892	2.75	0.157	0.862	lm.nb	Antigen Presentation	NM_009447.3:1341
Tnfrsf11a	-0.436	0.282	-0.989	0.117	0.739	0.504	1.08	0.161	0.862	loglinear	Cytokine Signaling	NM_009399.3:692
Psmb8	-0.273	0.177	-0.621	0.0745	0.827	0.65	1.05	0.162	0.862	lm.nb	Angiogenesis, Antigen Presentation, Cytokine Signaling, Fc Receptor Signaling, Growth Factor Signaling, Interferon Signaling, Lymphocyte activation, Metabolism	NM_010724.2:362
Timd4	-0.222	0.147	-0.51	0.0651	0.857	0.702	1.05	0.168	0.862	lm.nb	Pathogen Response	NM_178759.4:236
Skil	-0.349	0.231	-0.802	0.104	0.785	0.574	1.07	0.169	0.862	loglinear	Growth Factor Signaling	NM_011386.2:1349
H2-Q1	-0.311	0.206	-0.714	0.0924	0.806	0.61	1.07	0.169	0.862	lm.nb	Antigen Presentation, Cell Migration and Adhesion	NM_010390.3:859
Pglyrp1	-0.58	0.385	-1.33	0.174	0.669	0.397	1.13	0.17	0.862	lm.nb	Pathogen Response	NM_009402.2:201
Il27ra	-0.33	0.22	-0.761	0.101	0.796	0.59	1.07	0.172	0.862	loglinear	Cytokine Signaling, Growth Factor Signaling	NM_016671.3:198
Itga5	-0.329	0.223	-0.767	0.108	0.796	0.588	1.08	0.178	0.862	loglinear	Cell Migration and Adhesion, ECM remodeling, Growth Factor Signaling	NM_001314041.1:2622
Lrp5	0.237	0.161	-0.0775	0.552	1.18	0.948	1.47	0.178	0.862	lm.nb	Growth Factor Signaling	NM_008513.3:1680
Insr	-0.32	0.22	-0.75	0.111	0.801	0.594	1.08	0.184	0.862	lm.nb	Growth Factor Signaling	NM_010568.2:1082
H2-Ob	-0.728	0.501	-1.71	0.255	0.604	0.306	1.19	0.185	0.862	lm.nb	Antigen Presentation, Cell Migration and Adhesion	NM_010389.3:198
Mx2	-0.504	0.349	-1.19	0.181	0.705	0.439	1.13	0.187	0.862	lm.nb	Interferon Signaling	NM_013606.1:2095
H2-T23	-0.307	0.213	-0.725	0.111	0.808	0.605	1.08	0.188	0.862	lm.nb	Antigen Presentation, Cell Migration and Adhesion	NM_010398.3:365
Marco	-0.437	0.305	-1.03	0.161	0.739	0.488	1.12	0.19	0.862	lm.nb	Differentiation and Maintenance of Myeloid Cells	NM_010766.2:350
Mapk14	-0.093	0.0653	-0.221	0.0349	0.938	0.858	1.02	0.192	0.862	loglinear	Angiogenesis, Cytokine Signaling, Growth Factor Signaling, Pathogen Response, TLR signaling	NM_011951.2:1420
Sema4a	-0.363	0.257	-0.868	0.141	0.777	0.548	1.1	0.196	0.862	loglinear	Metabolism, T-cell Activation and Checkpoint Signaling	NM_013658.3:572
Cav1	-0.393	0.281	-0.943	0.158	0.762	0.52	1.12	0.2	0.862	lm.nb	Angiogenesis, Cell Migration and Adhesion, Metabolism	NM_007616.3:1920
Vsir	0.0891	0.0641	-0.0366	0.215	1.06	0.975	1.16	0.202	0.862	loglinear	T-cell Activation and Checkpoint Signaling	NM_001159572.1:1322
Raf1	-0.324	0.233	-0.781	0.133	0.799	0.582	1.1	0.202	0.862	loglinear	Angiogenesis, Antigen Presentation, Chemokine signaling, Cytokine Signaling, Fc Receptor Signaling, Growth Factor Signaling, Lymphocyte activation	NM_029780.3:550
Psmb9	-0.379	0.273	-0.914	0.156	0.769	0.531	1.11	0.202	0.862	lm.nb	Angiogenesis, Antigen Presentation, Cytokine Signaling, Fc Receptor Signaling, Growth Factor Signaling, Lymphocyte activation, Metabolism	NM_013585.2:540
Birc3	-0.188	0.135	-0.453	0.0775	0.878	0.73	1.06	0.203	0.862	loglinear	Cytokine Signaling, Pathogen Response, TLR signaling	NM_007464.3:425
Birc2	-0.178	0.129	-0.431	0.076	0.884	0.742	1.05	0.207	0.862	loglinear	Cytokine Signaling, Pathogen Response, TLR signaling	NM_007465.2:1230
Itgb7	-0.381	0.282	-0.934	0.173	0.768	0.523	1.13	0.215	0.862	lm.nb	Cell Migration and Adhesion, ECM remodeling, Growth Factor Signaling, Lymphocyte activation	NM_013566.2:1221
Vwa5a	-0.174	0.13	-0.429	0.0799	0.886	0.743	1.06	0.216	0.862	loglinear	Angiogenesis	NM_172767.3:2528
Ercc1	-0.245	0.182	-0.602	0.112	0.844	0.659	1.08	0.216	0.862	loglinear	Lymphocyte activation	NM_007948.2:183
Rhog	-0.0715	0.0537	-0.177	0.0337	0.952	0.885	1.02	0.22	0.862	loglinear	Cell Cycle and Apoptosis, Cell Migration and Adhesion, Growth Factor Signaling	NM_019566.3:916
Nod2	-0.536	0.403	-1.33	0.254	0.69	0.399	1.19	0.22	0.862	lm.nb	Cytokine Signaling, Pathogen Response, TLR signaling	NM_145857.2:1086
Il15ra	-0.383	0.289	-0.949	0.182	0.767	0.518	1.13	0.221	0.862	lm.nb	Cytokine Signaling, Growth Factor Signaling	NM_008358.2:800
Cd14	-0.189	0.144	-0.471	0.0919	0.877	0.722	1.07	0.223	0.862	lm.nb	Growth Factor Signaling, TLR signaling	NM_009841.3:235
Stat5b	-0.229	0.174	-0.569	0.111	0.853	0.674	1.08	0.224	0.862	loglinear	Chemokine signaling, Cytokine Signaling, Growth Factor Signaling	NM_001113563.1:1505
Pf4	-0.152	0.117	-0.382	0.0773	0.9	0.767	1.06	0.23	0.862	lm.nb	Cell Migration and Adhesion, Chemokine signaling	NM_019932.4:148
Stat6	-0.117	0.0904	-0.295	0.0597	0.922	0.815	1.04	0.23	0.862	loglinear	Growth Factor Signaling, Pathogen Response	NM_009284.2:3465
Nod1	-0.208	0.161	-0.524	0.108	0.866	0.696	1.08	0.233	0.862	lm.nb	Cytokine Signaling, Pathogen Response, TLR signaling	NM_172729.2:1446
Plaur	0.172	0.134	-0.0899	0.434	1.13	0.94	1.35	0.234	0.862	lm.nb	Complement Activation	NM_011113.3:1085
Rab3d	0.261	0.204	-0.137	0.66	1.2	0.909	1.58	0.235	0.862	lm.nb	Pathogen Response	NM_031874.4:2192
Il15	-0.585	0.457	-1.48	0.31	0.667	0.358	1.24	0.236	0.862	lm.nb	Cytokine Signaling, Growth Factor Signaling	NM_008357.2:854
Sqstm1	-0.234	0.183	-0.593	0.124	0.85	0.663	1.09	0.236	0.862	lm.nb	Cytokine Signaling, Growth Factor Signaling	NM_011018.2:1430
Fcgr4	-0.343	0.269	-0.871	0.185	0.788	0.547	1.14	0.238	0.862	lm.nb	Fc Receptor Signaling, Lymphocyte activation	NM_144559.1:608
Irf7	-0.429	0.341	-1.1	0.24	0.743	0.467	1.18	0.244	0.862	lm.nb	Interferon Signaling, Pathogen Response, TLR signaling	NM_016850.2:705
Cebpg	-0.678	0.54	-1.74	0.38	0.625	0.3	1.3	0.245	0.862	lm.nb	Cell Cycle and Apoptosis, Cytokine Signaling, Differentiation and Maintenance of Myeloid Cells	NM_009884.3:3834
Fpr3	-0.609	0.488	-1.56	0.347	0.656	0.338	1.27	0.247	0.862	lm.nb	Differentiation and Maintenance of Myeloid Cells	NM_008042.2:985
Lta4h	-0.154	0.124	-0.397	0.0885	0.898	0.759	1.06	0.248	0.862	loglinear	Metabolism	NM_008517.2:1016
Vav2	0.47	0.379	-0.273	1.21	1.39	0.828	2.32	0.25	0.862	lm.nb	Angiogenesis, Chemokine signaling, Fc Receptor Signaling, Growth Factor Signaling, Lymphocyte activation	NM_009500.1:1868
Stat1	-0.407	0.329	-1.05	0.237	0.754	0.482	1.18	0.25	0.862	lm.nb	Chemokine signaling, Cytokine Signaling, Growth Factor Signaling, Interferon Signaling, TH1 Activation, TLR signaling	NM_009283.3:1590
Smad1	-0.177	0.143	-0.458	0.104	0.885	0.728	1.07	0.252	0.862	loglinear	Growth Factor Signaling	NM_008539.3:240
Pbx1	0.207	0.169	-0.125	0.538	1.15	0.917	1.45	0.257	0.864	loglinear	Differentiation and Maintenance of Myeloid Cells	NM_008783.2:951
Cd274	-0.501	0.411	-1.31	0.305	0.707	0.404	1.24	0.258	0.864	lm.nb	Cell Migration and Adhesion, T-cell Activation and Checkpoint Signaling	NM_021893.2:515
Mmp9	-0.5	0.415	-1.31	0.313	0.707	0.403	1.24	0.263	0.868	lm.nb	Cytokine Signaling, ECM remodeling	NM_013599.2:1570
H2-DMa	-0.38	0.316	-0.999	0.239	0.769	0.5	1.18	0.263	0.868	lm.nb	Antigen Presentation, Cell Migration and Adhesion	NM_010386.3:530
Acly	-0.0728	0.0616	-0.194	0.048	0.951	0.874	1.03	0.271	0.885	loglinear	Metabolism	NM_134037.2:4090
Csf2ra	-0.14	0.119	-0.372	0.0934	0.908	0.772	1.07	0.274	0.885	loglinear	Angiogenesis, Cytokine Signaling, Fc Receptor Signaling, Growth Factor Signaling, Lymphocyte activation	NM_009970.2:296
Cd99	-0.193	0.165	-0.518	0.131	0.875	0.699	1.1	0.277	0.885	lm.nb	Cell Migration and Adhesion	NM_025584.2:683
H2-Eb1	-0.903	0.776	-2.42	0.618	0.535	0.186	1.53	0.278	0.885	lm.nb	Antigen Presentation, Cell Migration and Adhesion, Interferon Signaling	NM_010382.2:935
Grn	0.194	0.172	-0.144	0.532	1.14	0.905	1.45	0.293	0.901	lm.nb	Pathogen Response	NM_008175.4:1292
Pik3cg	0.218	0.194	-0.163	0.598	1.16	0.893	1.51	0.294	0.901	lm.nb	Chemokine signaling, Cytokine Signaling, Growth Factor Signaling, Metabolism, TLR signaling	NM_020272.2:2890
Ier3	-0.242	0.216	-0.666	0.182	0.846	0.63	1.13	0.296	0.901	lm.nb	Lymphocyte activation	NM_133662.2:405
Daglb	-0.228	0.206	-0.632	0.175	0.854	0.645	1.13	0.3	0.901	lm.nb	Metabolism	NM_144915.3:2736
Nlrp3	-0.158	0.144	-0.441	0.125	0.896	0.737	1.09	0.306	0.901	loglinear	Pathogen Response	NM_145827.3:508
Tapbp	-0.17	0.158	-0.48	0.139	0.889	0.717	1.1	0.311	0.901	lm.nb	Antigen Presentation	NM_009318.2:2195
Batf3	-0.496	0.46	-1.4	0.405	0.709	0.38	1.32	0.312	0.901	lm.nb	Antigen Presentation	NM_030060.2:345
Twistnb	-0.152	0.141	-0.428	0.124	0.9	0.743	1.09	0.312	0.901	loglinear	Pathogen Response	NM_172253.2:576
Irf2	-0.101	0.0938	-0.285	0.0829	0.932	0.821	1.06	0.313	0.901	loglinear	Interferon Signaling	NM_008391.2:440
Fpr1	-0.244	0.228	-0.691	0.202	0.844	0.62	1.15	0.314	0.901	lm.nb	Chemokine signaling, Pathogen Response	NM_013521.2:750
Golim4	0.504	0.485	-0.446	1.45	1.42	0.734	2.74	0.328	0.901	lm.nb	Lymphocyte activation	NM_001291069.1:2316
Pfdn6	-0.161	0.156	-0.467	0.144	0.894	0.724	1.1	0.33	0.901	lm.nb	Differentiation and Maintenance of Myeloid Cells	NM_001185182.1:94
Cd84	-0.128	0.123	-0.369	0.113	0.915	0.775	1.08	0.33	0.901	loglinear	Cell Migration and Adhesion	NM_001252472.1:188
Zfp148	-0.198	0.192	-0.574	0.179	0.872	0.672	1.13	0.334	0.901	loglinear	Pathogen Response	NM_011749.4:2430
H2-Ab1	-0.693	0.68	-2.03	0.64	0.618	0.245	1.56	0.338	0.901	lm.nb	Antigen Presentation, Cell Migration and Adhesion, Interferon Signaling, T-cell Activation and Checkpoint Signaling	NM_207105.2:164
Cysltr1	0.151	0.149	-0.14	0.443	1.11	0.908	1.36	0.338	0.901	lm.nb	Lymphocyte activation	NM_021476.4:1190
Id1	0.425	0.421	-0.399	1.25	1.34	0.758	2.38	0.341	0.901	lm.nb	Cell Cycle and Apoptosis	NM_010495.2:280
S100a11	-0.112	0.111	-0.33	0.106	0.925	0.795	1.08	0.344	0.901	loglinear	Differentiation and Maintenance of Myeloid Cells	NM_016740.3:304
Eif4ebp2	-0.107	0.108	-0.319	0.104	0.928	0.802	1.08	0.35	0.901	loglinear	Metabolism	NM_010124.2:235
Marcksl1	-0.251	0.253	-0.747	0.245	0.84	0.596	1.18	0.35	0.901	lm.nb	Angiogenesis	NM_010807.4:589
Fcgr2b	0.201	0.203	-0.196	0.598	1.15	0.873	1.51	0.35	0.901	lm.nb	Lymphocyte activation	NM_001077189.1:1225
Il18	0.28	0.283	-0.274	0.835	1.21	0.827	1.78	0.351	0.901	loglinear	Cytokine Signaling, Pathogen Response, TH1 Activation	NM_008360.1:270
Nfkbiz	-0.0985	0.0994	-0.293	0.0965	0.934	0.816	1.07	0.351	0.901	loglinear	Cytokine Signaling, Lymphocyte activation	NM_030612.1:1305
Tlr7	-0.128	0.129	-0.381	0.125	0.915	0.768	1.09	0.351	0.901	lm.nb	TLR signaling	NM_133211.3:3210
Alox5ap	-0.0698	0.0707	-0.208	0.0688	0.953	0.866	1.05	0.352	0.901	loglinear	Metabolism	NM_009663.1:410
H2-Aa	-0.811	0.824	-2.43	0.804	0.57	0.186	1.75	0.354	0.901	lm.nb	Antigen Presentation, Cell Migration and Adhesion, Interferon Signaling, T-cell Activation and Checkpoint Signaling	NM_010378.2:450
Tgm2	-0.394	0.401	-1.18	0.391	0.761	0.442	1.31	0.355	0.901	lm.nb	Metabolism	NM_009373.3:1260
Osm	0.223	0.228	-0.225	0.671	1.17	0.856	1.59	0.357	0.901	loglinear	Cytokine Signaling, Growth Factor Signaling	NM_001013365.2:579
Fzd4	-0.322	0.33	-0.969	0.325	0.8	0.511	1.25	0.358	0.901	lm.nb	Growth Factor Signaling	NM_008055.4:1336
Cd74	-0.702	0.725	-2.12	0.719	0.615	0.23	1.65	0.362	0.901	lm.nb	Antigen Presentation, Cell Migration and Adhesion	NM_001042605.1:391
Nfil3	0.215	0.223	-0.222	0.653	1.16	0.857	1.57	0.363	0.901	lm.nb	Angiogenesis	NM_017373.3:1299
Trex1	-0.144	0.149	-0.437	0.149	0.905	0.739	1.11	0.363	0.901	loglinear	Pathogen Response	NM_011637.6:422
Rnd3	0.385	0.402	-0.403	1.17	1.31	0.756	2.26	0.366	0.901	lm.nb	Cell Cycle and Apoptosis, Cell Migration and Adhesion, Growth Factor Signaling	NM_028810.2:790
Cd180	-0.165	0.173	-0.505	0.174	0.892	0.705	1.13	0.368	0.901	lm.nb	TLR signaling	NM_008533.2:860
Cxcl14	0.227	0.24	-0.243	0.697	1.17	0.845	1.62	0.372	0.901	lm.nb	Chemokine signaling	NM_019568.2:658
Il17ra	-0.192	0.205	-0.593	0.209	0.875	0.663	1.16	0.375	0.901	lm.nb	Cytokine Signaling	NM_008359.1:312
Cxcl12	0.234	0.25	-0.255	0.724	1.18	0.838	1.65	0.376	0.901	lm.nb	Chemokine signaling	NM_021704.3:259
Itgam	-0.0998	0.107	-0.309	0.109	0.933	0.807	1.08	0.377	0.901	loglinear	Cell Migration and Adhesion, Complement Activation, ECM remodeling, TLR signaling	NM_001082960.1:3025
Mcm5	-0.337	0.362	-1.05	0.373	0.792	0.484	1.29	0.379	0.901	lm.nb	Cell Cycle and Apoptosis, Differentiation and Maintenance of Myeloid Cells	NM_008566.2:2244
Traf6	0.209	0.227	-0.237	0.654	1.16	0.849	1.57	0.385	0.901	loglinear	Antigen Presentation, Cytokine Signaling, Fc Receptor Signaling, Growth Factor Signaling, Lymphocyte activation, Pathogen Response, TLR signaling	NM_009424.2:980
Il4ra	0.149	0.162	-0.169	0.466	1.11	0.889	1.38	0.386	0.901	loglinear	Cytokine Signaling, Growth Factor Signaling	NM_001008700.3:780
Id2	-0.202	0.222	-0.637	0.232	0.869	0.643	1.17	0.388	0.901	lm.nb	Differentiation and Maintenance of Myeloid Cells	NM_010496.3:625
Il3ra	0.173	0.19	-0.2	0.545	1.13	0.871	1.46	0.39	0.901	loglinear	Angiogenesis, Cytokine Signaling, Fc Receptor Signaling, Growth Factor Signaling, Lymphocyte activation	NM_008369.1:567
H2-K1	-0.125	0.138	-0.396	0.146	0.917	0.76	1.11	0.393	0.901	lm.nb	Antigen Presentation, Cell Migration and Adhesion	NM_001001892.2:1196
Zmpste24	0.116	0.129	-0.137	0.37	1.08	0.909	1.29	0.395	0.901	loglinear	Pathogen Response	NM_172700.2:1434
Tap1	-0.263	0.297	-0.844	0.318	0.833	0.557	1.25	0.401	0.901	lm.nb	Antigen Presentation	NM_001161730.1:856
Hras	0.255	0.291	-0.315	0.825	1.19	0.804	1.77	0.406	0.901	lm.nb	Angiogenesis, Antigen Presentation, Cell Migration and Adhesion, Chemokine signaling, Cytokine Signaling, Fc Receptor Signaling, Growth Factor Signaling, Lymphocyte activation	NM_001130443.1:240
Cd68	0.0951	0.109	-0.119	0.309	1.07	0.921	1.24	0.409	0.901	lm.nb	Metabolism	NM_009853.1:636
Tnfrsf14	-0.164	0.189	-0.534	0.206	0.893	0.691	1.15	0.411	0.901	lm.nb	Cytokine Signaling, T-cell Activation and Checkpoint Signaling	NM_178931.2:625
Bcl10	-0.0872	0.102	-0.287	0.112	0.941	0.82	1.08	0.417	0.901	loglinear	Antigen Presentation, Fc Receptor Signaling, Lymphocyte activation	NM_009740.1:1168
Pggt1b	0.137	0.16	-0.177	0.451	1.1	0.885	1.37	0.417	0.901	loglinear	Metabolism	NM_172627.3:168
Ifnar1	-0.14	0.165	-0.464	0.184	0.907	0.725	1.14	0.42	0.901	lm.nb	Growth Factor Signaling, Interferon Signaling, TLR signaling	NM_010508.1:1195
Nfkb1	-0.123	0.145	-0.407	0.162	0.918	0.754	1.12	0.422	0.901	loglinear	Antigen Presentation, Chemokine signaling, Cytokine Signaling, Fc Receptor Signaling, Growth Factor Signaling, Lymphocyte activation, Pathogen Response, TLR signaling	NM_008689.2:2125
Ctnnb1	-0.0711	0.0842	-0.236	0.0939	0.952	0.849	1.07	0.423	0.901	loglinear	Angiogenesis, Growth Factor Signaling, Pathogen Response	NM_007614.2:2975
Siglec1	-0.307	0.366	-1.02	0.41	0.809	0.492	1.33	0.426	0.901	lm.nb	Cell Migration and Adhesion, Lymphocyte activation	NM_011426.3:4550
Sema4b	-0.221	0.264	-0.739	0.296	0.858	0.599	1.23	0.426	0.901	loglinear	Lymphocyte activation	NM_013659.4:1945
Alox15	-0.0587	0.0702	-0.196	0.0789	0.96	0.873	1.06	0.428	0.901	loglinear	Metabolism	NM_009660.3:815
Gpr183	-0.241	0.291	-0.811	0.329	0.846	0.57	1.26	0.431	0.901	lm.nb	Cell Migration and Adhesion, Lymphocyte activation	NM_183031.2:238
Apoe	0.132	0.161	-0.182	0.447	1.1	0.881	1.36	0.434	0.901	lm.nb	Metabolism	NM_001305844.1:903
Klf4	-0.232	0.281	-0.783	0.32	0.852	0.581	1.25	0.434	0.901	lm.nb	Differentiation and Maintenance of Myeloid Cells	NM_010637.3:2397
Armc1	-0.0997	0.122	-0.339	0.14	0.933	0.791	1.1	0.438	0.901	loglinear	Lymphocyte activation	NM_028840.2:294
Stab1	0.358	0.441	-0.506	1.22	1.28	0.704	2.33	0.44	0.901	lm.nb	Cell Migration and Adhesion	NM_138672.2:5890
Pde4a	0.208	0.257	-0.295	0.712	1.16	0.815	1.64	0.441	0.901	loglinear	Metabolism	NM_183408.3:1208
Tgfb1	-0.106	0.131	-0.362	0.15	0.929	0.778	1.11	0.442	0.901	loglinear	Cell Migration and Adhesion, ECM remodeling, Growth Factor Signaling	NM_011577.1:1470
Csf1	-0.3	0.376	-1.04	0.437	0.813	0.487	1.35	0.449	0.901	lm.nb	Cytokine Signaling, Growth Factor Signaling	NM_001113530.1:833
Furin	0.109	0.138	-0.161	0.379	1.08	0.895	1.3	0.451	0.901	loglinear	ECM remodeling, Growth Factor Signaling	NM_011046.2:2011
Rin2	-0.0896	0.113	-0.311	0.132	0.94	0.806	1.1	0.451	0.901	loglinear	Pathogen Response	NM_028724.4:3282
Tnfrsf1a	0.027	0.0342	-0.0401	0.0941	1.02	0.973	1.07	0.453	0.901	loglinear	Cytokine Signaling, Growth Factor Signaling	NM_011609.2:615
Ccl24	-0.148	0.188	-0.517	0.22	0.902	0.699	1.16	0.453	0.901	lm.nb	Chemokine signaling	NM_019577.4:335
Arhgef6	-0.113	0.144	-0.394	0.169	0.925	0.761	1.12	0.456	0.901	lm.nb	Growth Factor Signaling	NM_152801.2:480
Hivep1	-0.178	0.229	-0.626	0.271	0.884	0.648	1.21	0.46	0.901	loglinear	Pathogen Response	NM_007772.2:5072
Stat4	0.259	0.339	-0.404	0.923	1.2	0.756	1.9	0.466	0.901	lm.nb	Growth Factor Signaling, TH1 Activation	NM_011487.4:1816
Icosl	-0.288	0.379	-1.03	0.454	0.819	0.49	1.37	0.468	0.901	lm.nb	Cell Migration and Adhesion, T-cell Activation and Checkpoint Signaling	NM_015790.3:349
Cd40	-0.186	0.246	-0.668	0.296	0.879	0.629	1.23	0.47	0.901	lm.nb	Cell Migration and Adhesion, Lymphocyte activation, TH1 Activation, TLR signaling	NM_011611.2:1425
Il6ra	-0.152	0.203	-0.549	0.245	0.9	0.683	1.19	0.475	0.901	lm.nb	Cytokine Signaling, Growth Factor Signaling	NM_010559.2:2825
Plau	0.274	0.365	-0.442	0.989	1.21	0.736	1.98	0.475	0.901	lm.nb	Complement Activation	NM_008873.2:1950
Tlr6	0.149	0.2	-0.243	0.54	1.11	0.845	1.45	0.478	0.901	lm.nb	TLR signaling	NM_011604.3:475
Ccr1	0.076	0.102	-0.124	0.276	1.05	0.917	1.21	0.478	0.901	loglinear	Chemokine signaling, TH1 Activation	NM_009912.4:1526
Igf1	-0.169	0.227	-0.615	0.277	0.889	0.653	1.21	0.479	0.901	lm.nb	Growth Factor Signaling	NM_001111274.1:418
Map2k4	0.122	0.164	-0.2	0.443	1.09	0.87	1.36	0.48	0.901	loglinear	Cytokine Signaling, Fc Receptor Signaling, Growth Factor Signaling, Lymphocyte activation, TLR signaling	NM_009157.4:1335
Adgre5	0.106	0.144	-0.176	0.388	1.08	0.885	1.31	0.481	0.901	lm.nb	Cell Migration and Adhesion	NM_011925.1:1975
Btg2	0.085	0.116	-0.143	0.313	1.06	0.906	1.24	0.486	0.902	loglinear	Cell Cycle and Apoptosis	NM_007570.2:50
Txn1	-0.0832	0.114	-0.307	0.141	0.944	0.808	1.1	0.487	0.902	lm.nb	Metabolism, Pathogen Response	NM_011660.3:280
S100a10	-0.104	0.143	-0.384	0.177	0.931	0.766	1.13	0.489	0.902	lm.nb	Differentiation and Maintenance of Myeloid Cells	NM_009112.2:154
Ccl6	0.218	0.306	-0.381	0.817	1.16	0.768	1.76	0.495	0.903	lm.nb	Chemokine signaling	NM_009139.2:825
Tgfbr3	-0.167	0.235	-0.629	0.294	0.89	0.647	1.23	0.497	0.903	lm.nb	Growth Factor Signaling	NM_011578.3:3614
Gk5	-0.354	0.5	-1.33	0.627	0.783	0.397	1.54	0.5	0.903	lm.nb	Metabolism	NM_177352.4:756
Tlr3	-0.281	0.4	-1.07	0.503	0.823	0.478	1.42	0.502	0.903	lm.nb	Pathogen Response, TLR signaling	NM_126166.2:1165
Ccr5	0.222	0.319	-0.402	0.847	1.17	0.757	1.8	0.505	0.903	lm.nb	Chemokine signaling	NM_009917.5:1340
Mob3c	-0.12	0.173	-0.458	0.218	0.92	0.728	1.16	0.505	0.903	loglinear	Lymphocyte activation	NM_175308.4:2136
Cd36	-0.134	0.197	-0.52	0.252	0.911	0.697	1.19	0.515	0.903	lm.nb	Antigen Presentation, ECM remodeling, Metabolism, TLR signaling	NM_007643.3:1520
Map3k4	0.259	0.38	-0.486	1	1.2	0.714	2.01	0.515	0.903	lm.nb	Growth Factor Signaling	NM_011948.2:5085
Nampt	0.092	0.136	-0.175	0.359	1.07	0.886	1.28	0.519	0.903	loglinear	Metabolism	NM_021524.1:1205
Csf3r	-0.103	0.153	-0.402	0.196	0.931	0.757	1.15	0.52	0.903	lm.nb	Growth Factor Signaling	NM_001252651.1:1294
Lat2	-0.121	0.181	-0.475	0.233	0.919	0.719	1.18	0.521	0.903	lm.nb	Fc Receptor Signaling, Lymphocyte activation	NM_020044.2:1360
Hgf	-0.287	0.428	-1.13	0.553	0.82	0.458	1.47	0.522	0.903	lm.nb	Cytokine Signaling, Growth Factor Signaling	NM_010427.5:483
S100a4	-0.193	0.291	-0.763	0.376	0.875	0.589	1.3	0.524	0.903	lm.nb	Cell Migration and Adhesion, Differentiation and Maintenance of Myeloid Cells	NM_011311.2:357
Cd244	-0.115	0.174	-0.456	0.226	0.923	0.729	1.17	0.526	0.903	lm.nb	Cell Migration and Adhesion	NM_018729.2:262
Cd38	0.211	0.318	-0.413	0.835	1.16	0.751	1.78	0.527	0.903	lm.nb	Differentiation and Maintenance of Myeloid Cells, Metabolism	NM_007646.4:1490
Serpinb2	0.211	0.321	-0.418	0.839	1.16	0.749	1.79	0.53	0.903	lm.nb	Complement Activation	NM_001174170.1:715
Rictor	-0.199	0.304	-0.796	0.397	0.871	0.576	1.32	0.531	0.903	lm.nb	Angiogenesis, Fc Receptor Signaling, Growth Factor Signaling, Lymphocyte activation, T-cell Activation and Checkpoint Signaling	NM_030168.3:720
Ski	-0.107	0.166	-0.433	0.219	0.928	0.741	1.16	0.537	0.909	lm.nb	Growth Factor Signaling	NM_011385.2:1210
Flnb	-0.0422	0.0677	-0.175	0.0905	0.971	0.886	1.06	0.551	0.918	loglinear	Growth Factor Signaling, Interferon Signaling	NM_134080.1:6855
Ccl9	0.105	0.169	-0.226	0.435	1.08	0.855	1.35	0.552	0.918	lm.nb	Chemokine signaling	NM_011338.2:1125
Trem2	0.149	0.244	-0.33	0.627	1.11	0.796	1.54	0.559	0.918	lm.nb	Lymphocyte activation	NM_031254.2:646
Cdkn1a	0.161	0.265	-0.358	0.68	1.12	0.78	1.6	0.561	0.918	lm.nb	Fc Receptor Signaling, Growth Factor Signaling, Lymphocyte activation	NM_007669.4:1670
Kcnq1ot1	0.167	0.278	-0.378	0.712	1.12	0.77	1.64	0.565	0.918	lm.nb	ECM remodeling	NR_001461.5:46
Rhoc	0.104	0.175	-0.239	0.448	1.08	0.847	1.36	0.568	0.918	loglinear	Cell Cycle and Apoptosis, Cell Migration and Adhesion, Growth Factor Signaling	NM_007484.2:551
Jag1	0.164	0.276	-0.377	0.706	1.12	0.77	1.63	0.568	0.918	lm.nb	Cytokine Signaling, Growth Factor Signaling	NM_013822.2:2155
H2-M3	-0.104	0.174	-0.445	0.238	0.931	0.734	1.18	0.569	0.918	lm.nb	Antigen Presentation, Cell Migration and Adhesion, Interferon Signaling	NM_013819.2:1180
Irf3	-0.0967	0.163	-0.416	0.223	0.935	0.749	1.17	0.569	0.918	lm.nb	Interferon Signaling, Pathogen Response, TLR signaling	NM_016849.4:526
Casp7	-0.0937	0.158	-0.404	0.216	0.937	0.756	1.16	0.57	0.918	loglinear	Cytokine Signaling	NM_007611.2:1468
Fn1	0.0749	0.126	-0.173	0.323	1.05	0.887	1.25	0.57	0.918	lm.nb	Angiogenesis, Cell Migration and Adhesion, Cytokine Signaling, ECM remodeling, Fc Receptor Signaling, Growth Factor Signaling, Lymphocyte activation	NM_010233.1:2627
Rgl1	-0.136	0.23	-0.586	0.315	0.91	0.666	1.24	0.572	0.918	lm.nb	Growth Factor Signaling, Metabolism	NM_016846.3:3320
Gpr65	-0.0811	0.139	-0.354	0.192	0.945	0.782	1.14	0.576	0.918	loglinear	Lymphocyte activation	NM_008152.2:575
P2rx1	0.232	0.4	-0.551	1.02	1.17	0.683	2.02	0.577	0.918	lm.nb	Pathogen Response	NM_008771.3:1046
Cytip	-0.0578	0.101	-0.256	0.14	0.961	0.838	1.1	0.583	0.923	loglinear	Differentiation and Maintenance of Myeloid Cells	NM_139200.4:1080
Man2b1	0.0609	0.108	-0.15	0.272	1.04	0.901	1.21	0.588	0.925	lm.nb	Metabolism	NM_010764.2:1658
Sgpp1	0.0718	0.128	-0.178	0.322	1.05	0.884	1.25	0.589	0.925	lm.nb	Metabolism	NM_030750.3:1076
Tap2	-0.0982	0.177	-0.445	0.249	0.934	0.735	1.19	0.594	0.929	lm.nb	Antigen Presentation	NM_011530.3:790
Was	-0.1	0.187	-0.467	0.266	0.933	0.724	1.2	0.606	0.941	loglinear	Chemokine signaling, Fc Receptor Signaling	NM_009515.2:1617
Tlr2	-0.147	0.274	-0.683	0.39	0.903	0.623	1.31	0.607	0.941	lm.nb	Growth Factor Signaling, TLR signaling	NM_011905.2:255
Acox1	-0.0593	0.113	-0.281	0.162	0.96	0.823	1.12	0.614	0.941	loglinear	Metabolism	NM_015729.2:2141
Btk	0.028	0.0534	-0.0766	0.133	1.02	0.948	1.1	0.615	0.941	loglinear	Fc Receptor Signaling, Lymphocyte activation, TLR signaling	NM_013482.2:2255
Vav1	0.0715	0.137	-0.197	0.34	1.05	0.872	1.27	0.616	0.941	lm.nb	Angiogenesis, Chemokine signaling, Cytokine Signaling, Fc Receptor Signaling, Growth Factor Signaling, Lymphocyte activation, T-cell Activation and Checkpoint Signaling	NM_011691.4:1640
Gata6	-0.0844	0.162	-0.402	0.234	0.943	0.757	1.18	0.617	0.941	lm.nb	Differentiation and Maintenance of Myeloid Cells	NM_010258.3:2065
Nfyc	-0.0519	0.102	-0.252	0.148	0.965	0.84	1.11	0.625	0.947	loglinear	Antigen Presentation, Metabolism	NM_001048168.2:882
Cybb	-0.0588	0.118	-0.291	0.173	0.96	0.817	1.13	0.633	0.947	lm.nb	Angiogenesis, Antigen Presentation	NM_007807.2:1535
Cbr1	-0.113	0.23	-0.564	0.338	0.925	0.676	1.26	0.637	0.947	loglinear	Metabolism	NM_007620.2:682
Irf1	-0.173	0.353	-0.865	0.52	0.887	0.549	1.43	0.638	0.947	lm.nb	Interferon Signaling	NM_008390.1:365
Vamp2	0.0788	0.161	-0.237	0.395	1.06	0.848	1.31	0.638	0.947	loglinear	Metabolism	NM_009497.3:235
Cebpa	0.0733	0.153	-0.227	0.373	1.05	0.855	1.3	0.645	0.947	lm.nb	Cell Cycle and Apoptosis, Differentiation and Maintenance of Myeloid Cells	NM_007678.3:1968
Ikzf1	-0.0396	0.0828	-0.202	0.123	0.973	0.869	1.09	0.645	0.947	loglinear	Differentiation and Maintenance of Myeloid Cells	NM_009578.2:1716
Tnfrsf1b	0.074	0.155	-0.229	0.377	1.05	0.853	1.3	0.645	0.947	lm.nb	Cytokine Signaling	NM_011610.3:3270
Calr	0.0405	0.0853	-0.127	0.208	1.03	0.916	1.15	0.647	0.947	loglinear	Antigen Presentation	NM_007591.3:551
Nr2f6	-0.0809	0.17	-0.415	0.253	0.945	0.75	1.19	0.648	0.947	loglinear	T-cell Activation and Checkpoint Signaling	NM_010150.2:1702
Batf	-0.104	0.223	-0.541	0.333	0.93	0.687	1.26	0.653	0.947	lm.nb	Lymphocyte activation	NM_016767.2:750
Prkca	-0.132	0.284	-0.689	0.424	0.912	0.62	1.34	0.653	0.947	lm.nb	Angiogenesis, ECM remodeling, Growth Factor Signaling, Lymphocyte activation, Metabolism	NM_011101.3:6965
Map2k3	-0.0899	0.194	-0.469	0.289	0.94	0.722	1.22	0.655	0.947	lm.nb	Cytokine Signaling, Growth Factor Signaling, TLR signaling	NM_008928.4:1115
Ncor1	-0.0516	0.112	-0.272	0.169	0.965	0.828	1.12	0.658	0.949	loglinear	Growth Factor Signaling, Metabolism	NM_011308.2:211
Gtf2h2	-0.0665	0.146	-0.353	0.22	0.955	0.783	1.16	0.661	0.949	loglinear	Pathogen Response	NM_022011.4:650
Itgb1	-0.0397	0.089	-0.214	0.135	0.973	0.862	1.1	0.667	0.954	loglinear	Cell Migration and Adhesion, ECM remodeling, Growth Factor Signaling, Lymphocyte activation	NM_010578.1:1855
Socs3	-0.103	0.236	-0.566	0.359	0.931	0.676	1.28	0.674	0.954	lm.nb	Antigen Presentation, Cytokine Signaling, Growth Factor Signaling, Interferon Signaling	NM_007707.2:585
C4a	0.0485	0.112	-0.17	0.267	1.03	0.889	1.2	0.675	0.954	lm.nb	Complement Activation	NM_011413.2:56
Cd1d1	0.103	0.237	-0.361	0.566	1.07	0.779	1.48	0.676	0.954	lm.nb	T-cell Activation and Checkpoint Signaling	NM_007639.3:1340
Fscn1	-0.145	0.339	-0.81	0.521	0.904	0.57	1.43	0.681	0.954	lm.nb	Cytokine Signaling	NM_007984.2:1645
Pim2	0.0875	0.206	-0.317	0.492	1.06	0.803	1.41	0.683	0.954	loglinear	Growth Factor Signaling	NM_138606.2:1395
Myd88	0.0745	0.177	-0.273	0.422	1.05	0.827	1.34	0.686	0.954	loglinear	Cytokine Signaling, Growth Factor Signaling, Pathogen Response, TLR signaling	NM_010851.2:1595
Retnla	0.151	0.359	-0.553	0.855	1.11	0.681	1.81	0.686	0.954	lm.nb	Cell Migration and Adhesion	NM_020509.3:164
Ptprc	-0.0418	0.1	-0.238	0.154	0.971	0.848	1.11	0.687	0.954	loglinear	Cell Migration and Adhesion	NM_011210.3:2320
Prkci	0.0941	0.23	-0.357	0.545	1.07	0.781	1.46	0.693	0.956	loglinear	Growth Factor Signaling	NM_008857.3:1635
Arg1	-0.138	0.339	-0.802	0.526	0.909	0.574	1.44	0.695	0.956	lm.nb	Metabolism	NM_007482.3:626
Sp4	-0.111	0.282	-0.663	0.441	0.926	0.632	1.36	0.704	0.956	lm.nb	Cell Migration and Adhesion	NM_009239.2:4680
Sesn1	-0.0924	0.235	-0.553	0.368	0.938	0.681	1.29	0.705	0.956	lm.nb	Metabolism	NM_001013370.2:497
C1qa	0.0415	0.106	-0.167	0.25	1.03	0.891	1.19	0.706	0.956	loglinear	Complement Activation	NM_007572.2:566
Tfcp2	-0.166	0.43	-1.01	0.676	0.891	0.497	1.6	0.709	0.956	lm.nb	Cell Cycle and Apoptosis	NM_033476.2:1416
Alcam	-0.0567	0.147	-0.345	0.231	0.961	0.787	1.17	0.71	0.956	lm.nb	Cell Migration and Adhesion	NM_009655.1:2605
Laptm5	0.0392	0.102	-0.16	0.238	1.03	0.895	1.18	0.71	0.956	loglinear	Differentiation and Maintenance of Myeloid Cells	NM_010686.3:36
C3ar1	0.0412	0.109	-0.172	0.255	1.03	0.888	1.19	0.715	0.956	loglinear	Complement Activation	NM_009779.2:555
Jak3	-0.0913	0.243	-0.568	0.385	0.939	0.675	1.31	0.717	0.956	loglinear	Angiogenesis, Chemokine signaling, Cytokine Signaling, Fc Receptor Signaling, Growth Factor Signaling, Lymphocyte activation	NM_010589.5:145
S100a8	-0.181	0.482	-1.12	0.764	0.882	0.459	1.7	0.718	0.956	lm.nb	Differentiation and Maintenance of Myeloid Cells	NM_013650.2:227
Ctss	-0.0424	0.116	-0.271	0.186	0.971	0.829	1.14	0.725	0.96	loglinear	Antigen Presentation, ECM remodeling, TLR signaling	NM_021281.2:740
Ifnar2	-0.04	0.111	-0.257	0.177	0.973	0.837	1.13	0.727	0.96	loglinear	Growth Factor Signaling, Interferon Signaling, TLR signaling	NM_001110498.1:725
Mif	0.0605	0.168	-0.27	0.391	1.04	0.83	1.31	0.729	0.96	lm.nb	Cell Migration and Adhesion	NM_010798.2:373
Gnai3	0.0439	0.123	-0.198	0.286	1.03	0.872	1.22	0.732	0.961	lm.nb	Chemokine signaling	NM_010306.2:354
Tuba1a	-0.0585	0.167	-0.385	0.268	0.96	0.766	1.2	0.735	0.961	lm.nb	Antigen Presentation	NM_011653.2:1378
Hif1a	0.0453	0.133	-0.216	0.307	1.03	0.861	1.24	0.743	0.965	loglinear	Growth Factor Signaling	NM_010431.2:1294
Fem1c	0.0569	0.169	-0.274	0.388	1.04	0.827	1.31	0.745	0.965	loglinear	Lymphocyte activation	NM_173423.4:1734
Tnfsf10	0.0991	0.295	-0.479	0.677	1.07	0.718	1.6	0.745	0.965	loglinear	Cytokine Signaling	NM_009425.2:2055
Tlr1	-0.111	0.337	-0.771	0.549	0.926	0.586	1.46	0.75	0.968	loglinear	TLR signaling	NM_030682.1:805
Txndc16	-0.124	0.39	-0.889	0.641	0.918	0.54	1.56	0.759	0.973	lm.nb	Lymphocyte activation	NM_172597.2:982
Mx1	-0.107	0.338	-0.768	0.555	0.929	0.587	1.47	0.76	0.973	lm.nb	Interferon Signaling	NM_010846.1:2485
H2-D1	-0.0316	0.104	-0.235	0.171	0.978	0.85	1.13	0.768	0.977	lm.nb	Antigen Presentation, Cell Migration and Adhesion	NM_010380.3:1133
Ceacam1	0.0441	0.146	-0.242	0.331	1.03	0.845	1.26	0.771	0.977	loglinear	Cell Migration and Adhesion, ECM remodeling	NM_001039185.1:294
Nr4a1	-0.0875	0.294	-0.663	0.488	0.941	0.631	1.4	0.773	0.977	lm.nb	Fc Receptor Signaling, Growth Factor Signaling, Lymphocyte activation	NM_010444.1:1315
Ptgs1	-0.0244	0.0822	-0.185	0.137	0.983	0.879	1.1	0.774	0.977	loglinear	Metabolism	NM_008969.3:1270
Dusp6	-0.0396	0.134	-0.303	0.224	0.973	0.811	1.17	0.776	0.977	loglinear	Angiogenesis, Cytokine Signaling, Fc Receptor Signaling, Growth Factor Signaling, Lymphocyte activation, TLR signaling	NM_026268.2:1648
Ifngr1	0.042	0.144	-0.241	0.325	1.03	0.846	1.25	0.778	0.977	lm.nb	Growth Factor Signaling, Interferon Signaling, TH1 Activation, TH2 Activation	NM_010511.2:985
Crip1	-0.031	0.11	-0.247	0.185	0.979	0.843	1.14	0.785	0.979	loglinear	TH2 Activation	NM_007763.3:47
Ripk2	-0.0699	0.248	-0.556	0.416	0.953	0.68	1.33	0.785	0.979	lm.nb	Cytokine Signaling, Growth Factor Signaling, Pathogen Response, TLR signaling	NM_138952.3:830
C1qc	0.0207	0.0773	-0.131	0.172	1.01	0.913	1.13	0.795	0.98	loglinear	Complement Activation	NM_007574.2:708
Tep1	0.0374	0.14	-0.238	0.313	1.03	0.848	1.24	0.797	0.98	loglinear	Lymphocyte activation	NM_009351.2:2568
Csf1r	-0.0345	0.13	-0.29	0.221	0.976	0.818	1.17	0.798	0.98	lm.nb	Growth Factor Signaling	NM_001037859.1:3655
Peli1	-0.0207	0.0817	-0.181	0.139	0.986	0.882	1.1	0.806	0.98	loglinear	Cytokine Signaling, TLR signaling	NM_023324.2:590
Ncf2	-0.0207	0.0828	-0.183	0.142	0.986	0.881	1.1	0.809	0.98	loglinear	Angiogenesis, Antigen Presentation	NM_010877.4:1638
S1pr1	0.0287	0.115	-0.197	0.254	1.02	0.873	1.19	0.809	0.98	loglinear	Cytokine Signaling	NM_007901.4:850
Anxa4	0.032	0.13	-0.222	0.287	1.02	0.857	1.22	0.811	0.98	loglinear	Antigen Presentation	NM_013471.2:715
C1qb	0.0199	0.0809	-0.139	0.179	1.01	0.908	1.13	0.812	0.98	loglinear	Complement Activation	NM_009777.2:865
Cd86	-0.0505	0.206	-0.455	0.354	0.966	0.729	1.28	0.813	0.98	lm.nb	Cell Migration and Adhesion, Fc Receptor Signaling, Growth Factor Signaling, Lymphocyte activation, T-cell Activation and Checkpoint Signaling, TLR signaling	NM_019388.3:251
Map2k2	-0.04	0.167	-0.368	0.288	0.973	0.775	1.22	0.817	0.98	lm.nb	Angiogenesis, Cytokine Signaling, Fc Receptor Signaling, Growth Factor Signaling, Lymphocyte activation, TLR signaling	NM_023138.4:1440
Fgfr1	-0.0462	0.197	-0.432	0.34	0.968	0.741	1.27	0.82	0.98	lm.nb	Angiogenesis, Cytokine Signaling, Fc Receptor Signaling, Growth Factor Signaling, Lymphocyte activation	NM_001079908.2:1308
Bcl2	0.0813	0.346	-0.597	0.76	1.06	0.661	1.69	0.82	0.98	lm.nb	Growth Factor Signaling, Pathogen Response	NM_009741.3:1844
Rab20	-0.0811	0.346	-0.759	0.597	0.945	0.591	1.51	0.82	0.98	lm.nb	Metabolism	NM_011227.1:496
Anxa1	-0.0226	0.0992	-0.217	0.172	0.984	0.86	1.13	0.825	0.98	loglinear	Cytokine Signaling	NM_010730.2:400
Irf8	0.0347	0.154	-0.267	0.336	1.02	0.831	1.26	0.827	0.98	loglinear	Interferon Signaling	NM_008320.3:2274
Dnajb6	-0.0218	0.0978	-0.213	0.17	0.985	0.862	1.12	0.829	0.98	loglinear	Lymphocyte activation	NM_011847.4:365
Lpl	0.0601	0.284	-0.497	0.617	1.04	0.709	1.53	0.838	0.984	lm.nb	Metabolism	NM_008509.2:802
Serpinb9	0.0893	0.424	-0.742	0.921	1.06	0.598	1.89	0.839	0.984	lm.nb	Pathogen Response	NM_009256.3:1652
Selp	0.0268	0.13	-0.228	0.282	1.02	0.854	1.22	0.842	0.984	lm.nb	Cell Migration and Adhesion	NM_011347.1:1570
Prdx3	0.0296	0.146	-0.256	0.315	1.02	0.837	1.24	0.844	0.984	loglinear	Metabolism	NM_007452.2:496
Mafb	-0.021	0.105	-0.227	0.185	0.986	0.854	1.14	0.847	0.984	loglinear	Differentiation and Maintenance of Myeloid Cells	NM_010658.2:2658
Vrk2	-0.0573	0.289	-0.624	0.51	0.961	0.649	1.42	0.848	0.984	loglinear	Cell Cycle and Apoptosis	NM_001252447.1:338
Msh2	0.0458	0.238	-0.421	0.513	1.03	0.747	1.43	0.852	0.985	lm.nb	Differentiation and Maintenance of Myeloid Cells	NM_008628.2:1870
Tlr13	-0.0233	0.125	-0.268	0.221	0.984	0.831	1.17	0.856	0.985	loglinear	TLR signaling	NM_205820.1:2785
Aoah	-0.0544	0.296	-0.635	0.526	0.963	0.644	1.44	0.859	0.985	lm.nb	Pathogen Response	NM_001281854.1:390
Fcgr3	0.022	0.12	-0.214	0.258	1.02	0.862	1.2	0.86	0.985	lm.nb	Fc Receptor Signaling	NM_010188.5:1175
Terf2ip	0.0634	0.366	-0.654	0.781	1.04	0.636	1.72	0.867	0.988	lm.nb	Cell Cycle and Apoptosis	NM_020584.2:1002
Dhrs3	-0.0305	0.178	-0.379	0.317	0.979	0.769	1.25	0.868	0.988	lm.nb	Metabolism	NM_011303.6:580
Emp1	0.0424	0.265	-0.476	0.561	1.03	0.719	1.48	0.877	0.989	lm.nb	Cell Migration and Adhesion	NM_010128.4:1080
Hdac5	0.0342	0.234	-0.424	0.492	1.02	0.745	1.41	0.887	0.989	lm.nb	Growth Factor Signaling	NM_010412.3:2122
Mpeg1	-0.0234	0.167	-0.35	0.304	0.984	0.784	1.23	0.892	0.989	lm.nb	Pathogen Response	NM_010821.1:4135
Irf5	-0.0164	0.118	-0.248	0.216	0.989	0.842	1.16	0.893	0.989	loglinear	Interferon Signaling, TLR signaling	NM_001252382.1:490
Adam8	0.0379	0.28	-0.51	0.586	1.03	0.702	1.5	0.895	0.989	lm.nb	ECM remodeling	NM_007403.2:390
Clec7a	-0.0262	0.21	-0.438	0.386	0.982	0.738	1.31	0.904	0.989	lm.nb	Antigen Presentation, Lymphocyte activation	NM_020008.2:1008
Ldlr	-0.0244	0.199	-0.415	0.366	0.983	0.75	1.29	0.906	0.989	lm.nb	Metabolism	NM_010700.2:3925
Cd80	-0.0193	0.163	-0.338	0.3	0.987	0.791	1.23	0.909	0.989	lm.nb	Cell Migration and Adhesion, Fc Receptor Signaling, Growth Factor Signaling, Lymphocyte activation, T-cell Activation and Checkpoint Signaling, TLR signaling	NM_009855.2:210
Ctsd	-0.0101	0.0856	-0.178	0.158	0.993	0.884	1.12	0.909	0.989	loglinear	Antigen Presentation, ECM remodeling	NM_009983.2:585
Selplg	0.0157	0.133	-0.245	0.277	1.01	0.844	1.21	0.909	0.989	lm.nb	Cell Migration and Adhesion	NM_009151.3:1712
Map2k1	-0.00933	0.0836	-0.173	0.155	0.994	0.887	1.11	0.914	0.989	loglinear	Angiogenesis, Chemokine signaling, Cytokine Signaling, Fc Receptor Signaling, Growth Factor Signaling, Lymphocyte activation, TLR signaling	NM_008927.3:1695
Itgb2	0.012	0.109	-0.201	0.225	1.01	0.87	1.17	0.914	0.989	lm.nb	Cell Migration and Adhesion, Complement Activation, ECM remodeling, Lymphocyte activation, TLR signaling	NM_008404.4:2542
Pros1	0.0132	0.122	-0.226	0.253	1.01	0.855	1.19	0.917	0.989	lm.nb	Cell Migration and Adhesion, Complement Activation	NM_011173.2:2720
Pycard	-0.0162	0.156	-0.322	0.289	0.989	0.8	1.22	0.92	0.989	loglinear	Antigen Presentation, Lymphocyte activation, Pathogen Response	NM_023258.4:1654
Usp18	0.0377	0.365	-0.678	0.753	1.03	0.625	1.69	0.92	0.989	loglinear	Interferon Signaling	NM_011909.2:1190
Znrf2	-0.0132	0.129	-0.266	0.24	0.991	0.831	1.18	0.921	0.989	loglinear	Metabolism	NM_199143.2:986
Il10ra	-0.0139	0.138	-0.284	0.256	0.99	0.821	1.19	0.922	0.989	lm.nb	Cytokine Signaling, Growth Factor Signaling	NM_008348.2:2522
Arf6	0.00802	0.0811	-0.151	0.167	1.01	0.901	1.12	0.924	0.989	loglinear	Growth Factor Signaling	NM_007481.2:1220
Hdac6	-0.0324	0.341	-0.701	0.637	0.978	0.615	1.55	0.927	0.989	lm.nb	Growth Factor Signaling	NM_010413.3:2195
Fcgr1	-0.0162	0.188	-0.384	0.352	0.989	0.766	1.28	0.933	0.989	lm.nb	Antigen Presentation, Fc Receptor Signaling, Interferon Signaling, Lymphocyte activation	NM_010186.5:185
Jun	0.0356	0.421	-0.79	0.861	1.02	0.578	1.82	0.935	0.989	lm.nb	Cytokine Signaling, Fc Receptor Signaling, Growth Factor Signaling, Lymphocyte activation, TLR signaling	NM_010591.2:2212
Tlr8	0.0176	0.209	-0.392	0.427	1.01	0.762	1.34	0.935	0.989	lm.nb	TLR signaling	NM_133212.2:110
Clic4	0.0169	0.204	-0.384	0.417	1.01	0.767	1.34	0.936	0.989	lm.nb	Differentiation and Maintenance of Myeloid Cells, Pathogen Response	NM_013885.2:3280
Mmp19	0.0243	0.316	-0.595	0.644	1.02	0.662	1.56	0.941	0.989	loglinear	ECM remodeling	NM_021412.2:1140
Bid	0.0115	0.166	-0.314	0.337	1.01	0.804	1.26	0.947	0.989	loglinear	Cell Cycle and Apoptosis	NM_007544.3:1307
Fas	0.0186	0.278	-0.527	0.564	1.01	0.694	1.48	0.948	0.989	lm.nb	Cytokine Signaling, Growth Factor Signaling	NM_007987.2:95
Slc16a6	0.016	0.253	-0.479	0.511	1.01	0.717	1.43	0.951	0.989	lm.nb	Metabolism	NM_134038.2:970
Irf4	-0.0119	0.193	-0.391	0.367	0.992	0.763	1.29	0.952	0.989	lm.nb	Interferon Signaling	NM_013674.1:1878
Ell2	0.0375	0.61	-1.16	1.23	1.03	0.448	2.35	0.953	0.989	lm.nb	Differentiation and Maintenance of Myeloid Cells	NM_138953.2:485
Tlr4	0.0135	0.222	-0.422	0.449	1.01	0.747	1.36	0.953	0.989	lm.nb	Growth Factor Signaling, TLR signaling	NM_021297.2:2510
Cebpb	0.00533	0.094	-0.179	0.19	1	0.883	1.14	0.956	0.989	loglinear	Cytokine Signaling	NM_009883.3:1147
Hmgb1	0.00673	0.127	-0.242	0.256	1	0.846	1.19	0.959	0.989	loglinear	Pathogen Response, TLR signaling	NM_010439.3:1574
Syk	0.00684	0.141	-0.269	0.282	1	0.83	1.22	0.962	0.989	lm.nb	Antigen Presentation, Cytokine Signaling, Fc Receptor Signaling, Growth Factor Signaling, Lymphocyte activation	NM_001198977.1:2064
Alox5	0.00455	0.0987	-0.189	0.198	1	0.877	1.15	0.964	0.989	loglinear	Metabolism	NM_009662.2:1975
Sell	0.0115	0.256	-0.491	0.514	1.01	0.711	1.43	0.965	0.989	lm.nb	Cell Migration and Adhesion, Lymphocyte activation	NM_001164059.1:664
Ptafr	-0.00832	0.2	-0.401	0.384	0.994	0.757	1.31	0.968	0.989	lm.nb	Interferon Signaling	NM_001081211.1:1685
Nfkbia	-0.0118	0.284	-0.568	0.545	0.992	0.674	1.46	0.968	0.989	lm.nb	Antigen Presentation, Chemokine signaling, Cytokine Signaling, Fc Receptor Signaling, Growth Factor Signaling, Lymphocyte activation, Pathogen Response, TLR signaling	NM_010907.2:646
Lipa	-0.00418	0.202	-0.4	0.392	0.997	0.758	1.31	0.984	0.996	lm.nb	Metabolism	NM_021460.3:1830
Insig1	-0.00449	0.246	-0.486	0.477	0.997	0.714	1.39	0.986	0.996	lm.nb	Metabolism	NM_153526.5:385
Coasy	-0.00432	0.255	-0.504	0.495	0.997	0.705	1.41	0.987	0.996	loglinear	Metabolism	NM_001305982.1:1712
Stat3	0.00208	0.127	-0.248	0.252	1	0.842	1.19	0.987	0.996	loglinear	Chemokine signaling, Cytokine Signaling, Growth Factor Signaling	NM_213659.2:1360
Itga4	0.00262	0.167	-0.324	0.329	1	0.799	1.26	0.988	0.996	lm.nb	Cell Migration and Adhesion, ECM remodeling, Growth Factor Signaling, Lymphocyte activation	NM_010576.3:6600
Sptbn1	0.00181	0.154	-0.3	0.303	1	0.812	1.23	0.991	0.996	lm.nb	Angiogenesis, Cytokine Signaling, Fc Receptor Signaling, Growth Factor Signaling, Lymphocyte activation	NM_009260.2:5588
H2-DMb1	9.16E-16	0.522	-1.02	1.02	1	0.492	2.03	1	1	lm.nb	Antigen Presentation, Cell Migration and Adhesion	NM_010387.2:1089
Bcl6	-2.97E-16	0.437	-0.856	0.856	1	0.552	1.81	1	1	lm.nb	Cytokine Signaling	NM_009744.3:185
